# The protein and lipid compositions of brain apolipoprotein E particles are cell type-specific

**DOI:** 10.64898/2026.09.07.749850

**Authors:** Evelina Voloviceva, Sandra Goetze, Stephanie Hausler, Safiyo Haji Abukar, Annika Jagels, Alaa Othman, Arnold von Eckardstein, Jérôme Robert

## Abstract

Genetic variation in *APOE*, which encodes a lipid transporter apolipoprotein E (apoE), is the strongest risk factor for late-onset Alzheimer’s disease (AD). Although central nervous system (CNS) apoE is produced by various cell types, including astrocytes, microglia, and pericytes, it is unclear whether apoE lipoproteins are a homogeneous population or if their molecular composition varies depending on their cellular origin. Emerging evidence suggests that CNS apoE lipoproteins contribute to AD-related processes, including amyloid deposition, neuroinflammation, synaptic maintenance, and blood–brain barrier function in a cell type-specific manner.

We hypothesized that the compositions of CNS apoE lipoproteins depend on their cellular origin and investigated the lipid and protein profiles of apoE particles secreted by induced pluripotent stem cell (iPSC)-derived brain cells and derived from human cerebrospinal fluid (CSF) using liquid chromatography-mass spectrometry (LC-MS/MS).

Our results demonstrate that astrocytes, pericytes, and microglia secrete apoE lipoproteins with distinct, cell type-specific lipid and protein profiles. Astrocyte-secreted particles were enriched in sphingomyelins and proteins linked to lipid metabolism, whereas pericyte-secreted particles contained ether-linked phospholipids and proteins associated with antioxidant activity. The lipidation of microglial apoE was markedly lower, but these particles had higher levels of transferrin, apoC-II, and cathepsin D. Notably, one-third of identified features were cell type-specific, highlighting the substantial molecular specialization across cell types. Most lipids and proteins identified in cell-secreted apoE were also detected in CSF-derived particles.

Our findings advance the understanding of apoE biology by shifting the focus from apoE as a single, homogeneous entity to a diverse population of complex particles, the composition of which might be linked to functions in health and neurodegenerative diseases.
