## Supplementary material for "The protein and lipid compositions of brain apolipoprotein E particles are cell type-specific": Sup. File 1. Protein filtering

### Sheet: proteins removed manually
From the full dataset	From cell-secreted
IGKV3-7	HBB
IGLV3-9	HBA
IGKV2D-29	APOA1
IGKV3D-15	APOA4
IGKV3D-11
IGKV3D-20
IGLL5
INS-IGF2
HNRNPDL
H2BC12
IGKV3-20
IGHG2
KRT14
KRT6B
KRT1
H2AC4
RPLP1
HSP90AA1
HSP90AB1
RPSA
HNRNPA1
H1-4
HSPD1
HSPA8
KRT10
KRT5
HNRNPA2B1
HNRNPH3
HNRNPH1
KRT9
KRT2
HNRNPM
KRTDAP
RPS16
RPS18
HNRNPD
HNRNPAB
MRPS2

### Sheet: protein_filtering_criteria
Parameter	Value
logFC cutoff	|logFC| >= 1 (2-fold)
Direction of effect	logFC < -1 => higher in the compared cell type than MM (not MM-enriched)
FDR cutoff	adj.P.Val (BH) < 0.05
Statistical model	limma moderated t-test with eBayes shrinkage
Comparisons tested	MM-Astro, MM-Peri, MM-Micro, MM-iPSC

### Sheet: protein_MM_vs_CellType_results
Protein	Comparison MM vs. [CellType]	logFC	AveExp (average log2 abundance across all samples)	t-statistic	P-Value	adj.P-Val	B-statistic	Significant in this comparison?
CLU	Astro	-9.09336	2.91226	-17.2566	2.79766e-11	4.3084e-09	13.6082	TRUE
LGALS3BP	Astro	-9.20311	0.88005	-13.0767	1.3833e-09	1.06514e-07	11.0486	TRUE
ATP6AP2	Astro	-4.92806	2.93879	-11.737	6.07952e-09	2.90356e-07	9.95198	TRUE
ATP6AP1	Astro	-7.06096	1.37694	-11.5518	7.54171e-09	2.90356e-07	9.78711	TRUE
EEF1D	Astro	-6.56231	-0.362696	-8.65525	3.31005e-07	1.0195e-05	6.70488	TRUE
LGALS1	Astro	-5.15834	-1.22777	-7.80101	1.19974e-06	3.07932e-05	5.58535	TRUE
GAPDH	Astro	-3.10018	3.94759	-7.43826	2.13066e-06	4.68745e-05	5.07671	TRUE
FN1	Astro	-3.64209	2.16516	-6.43875	1.13481e-05	0.000208111	3.56747	TRUE
KHSRP	Astro	-5.96802	-1.8425	-6.39902	1.21623e-05	0.000208111	3.50415	TRUE
UBQLN1	Astro	-4.98477	-1.38484	-6.11809	1.9976e-05	0.000307631	3.04914	TRUE
MFGE8	Astro	-3.49497	-0.78415	-5.98939	2.51657e-05	0.00035232	2.83644	TRUE
VIM	Astro	-6.28568	0.905922	-5.9366	2.76842e-05	0.000355281	2.74844	TRUE
CKB	Astro	-4.10693	-0.663987	-5.75842	3.83076e-05	0.000453798	2.44812	TRUE
LDHB	Astro	5.28283	-0.748472	5.5368	5.772e-05	0.00063492	2.0677	FALSE
HTRA1	Astro	-5.40114	1.39937	-5.20222	0.000108513	0.00111407	1.47933	TRUE
AHCY	Astro	3.87743	-0.158891	5.00418	0.000158738	0.00152785	1.12352	FALSE
APOE	Astro	-1.8604	7.4805	-4.95094	0.000175972	0.0015941	1.02697	TRUE
PKM	Astro	-2.4477	0.93539	-4.70834	0.000282659	0.00241831	0.582399	TRUE
SUB1	Astro	-3.21898	-2.3619	-4.55772	0.000380601	0.00308487	0.302876	TRUE
C9	Astro	3.10253	0.0939112	4.51114	0.000417485	0.00321464	0.215919	FALSE
YWHAQ	Astro	-3.29927	-1.33443	-4.40339	0.000517502	0.00379502	0.0139476	TRUE
DPYSL2	Astro	-4.32494	-0.51916	-4.21192	0.000759957	0.0053197	-0.347571	TRUE
TUBB	Astro	-3.76523	1.47451	-4.11877	0.00091717	0.00613588	-0.5245	TRUE
LGALS3	Astro	-5.73021	-1.06559	-4.09815	0.000956241	0.00613588	-0.563752	TRUE
PLTP	Astro	-2.32747	2.46463	-4.07524	0.00100164	0.00617008	-0.60739	TRUE
SERPINF2	Astro	2.62244	0.143882	3.99211	0.00118558	0.00699895	-0.765996	FALSE
C3	Astro	1.83354	5.17621	3.97517	0.00122709	0.00699895	-0.798366	FALSE
LPL	Astro	-4.78132	-0.780855	-3.91394	0.00138978	0.00764378	-0.915452	TRUE
PFN1	Astro	-3.60957	-2.89218	-3.88542	0.0014729	0.00765921	-0.970067	TRUE
SERPINA10	Astro	4.93257	-0.939182	3.87907	0.00149205	0.00765921	-0.982216	FALSE
FUBP1	Astro	-5.70878	-0.718588	-3.84118	0.00161186	0.00800728	-1.05482	TRUE
SFRP1	Astro	-5.13963	-0.508341	-3.78059	0.00182398	0.00877788	-1.17099	TRUE
ENO1	Astro	-2.94006	1.69739	-3.68922	0.00219838	0.0102591	-1.34633	TRUE
SERPINC1	Astro	1.73731	2.35546	3.59629	0.00265884	0.012043	-1.52474	FALSE
PCSK1N	Astro	-4.76613	-0.884344	-3.43842	0.00367397	0.0161655	-1.82765	TRUE
TUBA4A	Astro	-2.23005	-0.880963	-3.37361	0.0041957	0.0179483	-1.95181	TRUE
APOC3	Astro	1.66094	4.53954	3.35893	0.00432373	0.0179961	-1.97989	FALSE
ADAM10	Astro	-2.37775	-1.19963	-3.3015	0.0048634	0.0192042	-2.08971	TRUE
APOM	Astro	1.91462	-0.924971	3.23348	0.00558982	0.0215208	-2.21951	FALSE
A2M	Astro	-1.32758	4.78986	-3.18847	0.00612865	0.0230198	-2.3052	TRUE
APOC2	Astro	-1.56774	1.4099	-3.12011	0.00704705	0.0258392	-2.43505	TRUE
VCAN	Astro	-5.12273	-0.857716	-3.03483	0.00838502	0.0300301	-2.59634	TRUE
POSTN	Astro	3.01853	1.094	3.01226	0.0087792	0.0307272	-2.6389	FALSE
TPI1	Astro	-2.75465	-1.87403	-2.92432	0.010496	0.0359195	-2.80405	TRUE
APOD	Astro	-1.90417	0.721496	-2.89757	0.0110805	0.0370957	-2.85406	TRUE
PPP2R1A	Astro	-3.76208	-1.6619	-2.87094	0.011694	0.0371266	-2.90374	TRUE
SPP1	Astro	-3.5124	-1.17988	-2.86813	0.0117606	0.0371266	-2.90897	TRUE
C5	Astro	2.02363	0.741855	2.86594	0.011813	0.0371266	-2.91307	FALSE
C4A	Astro	1.44321	3.45372	2.81631	0.0130583	0.0399678	-3.0053	FALSE
FLNA	Astro	4.48605	-1.75284	2.8096	0.0132361	0.0399678	-3.01774	FALSE
CLEC11A	Astro	-2.68589	-1.12409	-2.75918	0.0146504	0.0433876	-3.11094	TRUE
LDHA	Astro	4.64311	-1.85029	2.7449	0.0150769	0.0438082	-3.13725	FALSE
NID1	Astro	-2.94867	-1.19121	-2.71068	0.0161483	0.0460526	-3.20013	TRUE
PXDN	Astro	-2.10143	-1.30985	-2.65889	0.0179116	0.0501524	-3.29485	FALSE
RAN	Astro	-1.54377	-0.858403	-2.62572	0.0191365	0.0526254	-3.35518	FALSE
TF	Astro	1.18094	3.58371	2.5891	0.0205829	0.0544093	-3.42151	FALSE
DAZAP1	Astro	-3.96542	-1.96755	-2.58273	0.0208451	0.0544093	-3.43302	FALSE
F2	Astro	3.42787	0.0544395	2.49748	0.024675	0.0622943	-3.58599	FALSE
ANXA2	Astro	-3.24778	-1.34426	-2.48546	0.0252665	0.0627588	-3.60741	FALSE
PRSS3	Astro	-2.10892	-1.53689	-2.46392	0.0263601	0.0644358	-3.64569	FALSE
SERPIND1	Astro	2.39855	0.528529	2.41469	0.0290304	0.0698543	-3.73265	FALSE
H4C1	Astro	-2.1223	0.240704	-2.30226	0.0361211	0.0845388	-3.92852	FALSE
AOC3	Astro	-0.926464	1.05319	-2.30069	0.0362309	0.0845388	-3.93122	FALSE
STK19	Astro	-2.31142	-2.0931	-2.25706	0.0394075	0.0892464	-4.0061	FALSE
FBLN1	Astro	-1.87809	0.213431	-2.1577	0.0476353	0.105344	-4.17401	FALSE
DPYSL3	Astro	-3.82585	-0.832938	-2.13776	0.0494685	0.105344	-4.20727	FALSE
SFPQ	Astro	-2.81783	-1.71915	-2.1363	0.0496049	0.105344	-4.2097	FALSE
SRSF1	Astro	-2.33626	-1.15235	-2.13278	0.0499356	0.105344	-4.21554	FALSE
CCT6A	Astro	-2.30395	-1.80693	-2.07064	0.0561255	0.116802	-4.31802	FALSE
TLN1	Astro	2.05685	1.00328	2.0491	0.0584298	0.119976	-4.35315	FALSE
VTN	Astro	1.01068	1.51996	1.99221	0.0649395	0.131588	-4.445	FALSE
THBS1	Astro	1.93338	-0.793675	1.98344	0.0659997	0.131999	-4.45903	FALSE
GSTP1	Astro	-1.69904	-0.689916	-1.97614	0.066895	0.132075	-4.4707	FALSE
PGD	Astro	1.63335	-0.672927	1.94633	0.0706624	0.137747	-4.51802	FALSE
SRSF2	Astro	-3.04886	-2.50071	-1.89743	0.0772598	0.148725	-4.59475	FALSE
HRG	Astro	-1.98518	1.19899	-1.88032	0.0796952	0.151519	-4.62132	FALSE
LAMC1	Astro	-2.31091	-0.778852	-1.82975	0.0873016	0.163957	-4.69901	FALSE
HPX	Astro	-1.99871	-0.261155	-1.81148	0.0902045	0.167367	-4.72676	FALSE
FEN1	Astro	3.40309	-0.23329	1.7077	0.10837	0.198679	-4.88101	FALSE
APOB	Astro	-2.00199	0.883246	-1.60729	0.128904	0.230828	-5.02448	FALSE
CTSB	Astro	1.99084	-0.671846	1.55781	0.140196	0.242054	-5.09298	FALSE
TNS4	Astro	-1.82911	-1.5273	-1.55741	0.140291	0.242054	-5.09352	FALSE
PGK1	Astro	-0.901813	0.623564	-1.5554	0.140765	0.242054	-5.09626	FALSE
PPIA	Astro	-1.95597	0.0588742	-1.55248	0.14146	0.242054	-5.10026	FALSE
SERPINE2	Astro	-2.28073	-1.52043	-1.54033	0.14438	0.244335	-5.1168	FALSE
SRI	Astro	-2.49237	-2.19463	-1.52762	0.147487	0.246881	-5.13401	FALSE
ALB.1	Astro	1.36456	1.97155	1.49422	0.155928	0.255456	-5.17875	FALSE
SERPINH1	Astro	-1.45501	-0.546179	-1.46135	0.164622	0.26671	-5.22206	FALSE
ST13	Astro	-2.23857	-1.04658	-1.45532	0.166261	0.26671	-5.22993	FALSE
PPARD	Astro	-2.16606	2.11472	-1.43341	0.172325	0.273588	-5.25831	FALSE
PRDX1	Astro	1.35507	-0.654675	1.34261	0.199435	0.313398	-5.37248	FALSE
TGFBI	Astro	-1.32735	0.478928	-1.30115	0.212908	0.32837	-5.42269	FALSE
RAB11B	Astro	-1.69314	-1.72921	-1.30019	0.213227	0.32837	-5.42383	FALSE
CHST14	Astro	-0.910867	-1.01283	-1.28145	0.219559	0.330709	-5.4461	FALSE
HLA.A	Astro	-1.96438	-1.84518	-1.28024	0.219974	0.330709	-5.44753	FALSE
CUTA	Astro	-1.34421	-1.3327	-1.27052	0.223318	0.330709	-5.45897	FALSE
CCT2	Astro	-1.61917	-0.379737	-1.26904	0.223833	0.330709	-5.46071	FALSE
CP	Astro	0.693083	1.15523	1.2643	0.225484	0.330709	-5.46626	FALSE
EIF5A	Astro	-1.7782	-1.76922	-1.24703	0.231573	0.336436	-5.48633	FALSE
PRDX6	Astro	1.5647	0.351092	1.20402	0.247303	0.355932	-5.53537	FALSE
TUBB4B	Astro	-1.80374	-2.35312	-1.07866	0.297837	0.420797	-5.67013	FALSE
COL6A1	Astro	-0.727625	-1.25831	-1.00141	0.332563	0.465588	-5.74691	FALSE
PGAM1	Astro	-1.2215	-1.67089	-0.957457	0.353568	0.486156	-5.78838	FALSE
CSN1S1	Astro	-1.27016	-2.11948	-0.923652	0.370338	0.502681	-5.81916	FALSE
TUBA1A	Astro	-0.538601	0.80473	-0.918488	0.372948	0.502681	-5.82377	FALSE
F5	Astro	-1.26729	-0.781736	-0.913699	0.375378	0.502681	-5.82803	FALSE
ASS1	Astro	-1.36508	-1.75934	-0.893916	0.385534	0.511829	-5.84542	FALSE
DDX3X	Astro	-0.822689	-2.43344	-0.853478	0.406864	0.53223	-5.87989	FALSE
LTF	Astro	-0.494806	1.18169	-0.851712	0.407813	0.53223	-5.88136	FALSE
CTSD	Astro	-0.632098	1.16699	-0.779974	0.447581	0.573257	-5.93884	FALSE
ALB	Astro	-0.413615	9.56685	-0.779966	0.447586	0.573257	-5.93884	FALSE
B4GALT1	Astro	0.757115	-0.498045	0.775018	0.450416	0.573257	-5.94264	FALSE
PON1	Astro	-0.582716	0.0522633	-0.747157	0.46656	0.588937	-5.96358	FALSE
TXN	Astro	0.956335	-2.64134	0.687038	0.502579	0.629246	-6.00635	FALSE
EEF2	Astro	-0.782851	-1.09927	-0.629861	0.538295	0.668528	-6.0439	FALSE
CLTC	Astro	0.806256	-0.764553	0.616326	0.546952	0.669192	-6.05234	FALSE
PHGDH	Astro	-0.770037	-1.48864	-0.61544	0.547521	0.669192	-6.05289	FALSE
MYH9	Astro	0.792604	-1.05176	0.562322	0.582232	0.706014	-6.08427	FALSE
GM2A	Astro	-0.562329	-0.626217	-0.537421	0.598887	0.720536	-6.09805	FALSE
GSN	Astro	-0.240694	2.56457	-0.522135	0.609228	0.727295	-6.10622	FALSE
ITIH1	Astro	0.429324	0.237053	0.477409	0.639977	0.758126	-6.12879	FALSE
APOH	Astro	0.260671	-0.39417	0.460186	0.652006	0.76648	-6.13696	FALSE
CCT5	Astro	0.597003	-0.706419	0.449329	0.659641	0.769581	-6.14196	FALSE
QSOX1	Astro	-0.575029	0.00240181	-0.436821	0.668486	0.774036	-6.14758	FALSE
FGB	Astro	-0.375788	-1.58226	-0.366582	0.719068	0.826392	-6.17625	FALSE
PRSS1	Astro	-0.66899	0.680957	-0.354183	0.728148	0.830629	-6.1808	FALSE
ACTB	Astro	-0.153224	5.42835	-0.323101	0.751095	0.850504	-6.19153	FALSE
HP	Astro	-0.308739	0.262222	-0.297697	0.770032	0.865584	-6.19958	FALSE
ITIH2	Astro	0.128298	3.49336	0.285421	0.779238	0.865743	-6.20324	FALSE
OLFML3	Astro	-0.277324	0.148163	-0.282522	0.781418	0.865743	-6.20408	FALSE
PCBP1	Astro	-0.258658	-1.5598	-0.261448	0.797315	0.877046	-6.20994	FALSE
DCD	Astro	-0.316817	-2.27024	-0.249929	0.806045	0.877878	-6.21295	FALSE
DNAH8	Astro	-0.355098	-1.74236	-0.245415	0.809472	0.877878	-6.21409	FALSE
SERPINA7	Astro	0.186507	-1.86316	0.210829	0.835868	0.898781	-6.22217	FALSE
FLG2	Astro	-0.2839	-1.97876	-0.204895	0.840418	0.898781	-6.22344	FALSE
EEF1A1	Astro	0.141201	1.14035	0.155262	0.878692	0.933231	-6.2326	FALSE
ITIH3	Astro	0.10112	-0.121088	0.131639	0.897025	0.946178	-6.23608	FALSE
ACTC1	Astro	-0.0489928	2.16495	-0.0930067	0.927133	0.958126	-6.24053	FALSE
PPIE	Astro	-0.0872265	-2.11981	-0.0908742	0.928799	0.958126	-6.24073	FALSE
ENO3	Astro	-0.117273	-1.33595	-0.0894363	0.929923	0.958126	-6.24086	FALSE
ARF3	Astro	0.0729078	-1.40242	0.0851922	0.933239	0.958126	-6.24125	FALSE
ATP5F1B	Astro	-0.0793788	-2.57584	-0.0632528	0.950403	0.969286	-6.24292	FALSE
ITIH4	Astro	-0.0495773	1.17657	-0.0509709	0.960024	0.972655	-6.24364	FALSE
RAB1A	Astro	-0.0252976	-2.15601	-0.0255798	0.979931	0.985999	-6.24464	FALSE
CCDC40	Astro	0.02236	-1.24628	0.0178439	0.985999	0.985999	-6.24481	FALSE
CLU	Peri	-7.92121	2.91226	-15.0322	1.97959e-10	3.04857e-08	12.387	TRUE
PKM	Peri	-7.16975	0.93539	-13.7916	6.61172e-10	5.09103e-08	11.5709	TRUE
FN1	Peri	-6.86208	2.16516	-12.1313	3.87764e-09	1.56751e-07	10.2918	TRUE
YWHAQ	Peri	-8.96382	-1.33443	-11.9636	4.68793e-09	1.56751e-07	10.1491	TRUE
ATP6AP1	Peri	-7.26867	1.37694	-11.8916	5.08932e-09	1.56751e-07	10.087	TRUE
APOE	Peri	-4.40055	7.4805	-11.7109	6.26618e-09	1.5706e-07	9.92892	TRUE
ATP6AP2	Peri	-4.87	2.93879	-11.5987	7.13909e-09	1.5706e-07	9.8292	TRUE
GAPDH	Peri	-4.57763	3.94759	-10.9831	1.48813e-08	2.86465e-07	9.25895	TRUE
ITIH2	Peri	-4.38697	3.49336	-9.75961	7.0932e-08	1.21373e-06	8.00079	TRUE
RAN	Peri	-5.53942	-0.858403	-9.42171	1.1206e-07	1.64375e-06	7.62141	TRUE
ENO1	Peri	-7.48139	1.69739	-9.38774	1.17411e-07	1.64375e-06	7.58245	TRUE
B4GALT1	Peri	-8.62122	-0.498045	-8.82508	2.58906e-07	3.32263e-06	6.91489	TRUE
LGALS3BP	Peri	-6.117	0.88005	-8.69166	3.13933e-07	3.7189e-06	6.75025	TRUE
TGFBI	Peri	-8.66102	0.478928	-8.49003	4.2172e-07	4.63891e-06	6.49666	TRUE
FBLN1	Peri	-7.04581	0.213431	-8.09481	7.62745e-07	7.44122e-06	5.98256	TRUE
ACTB	Peri	-3.83459	5.42835	-8.08595	7.73114e-07	7.44122e-06	5.97077	TRUE
TUBA4A	Peri	-5.16633	-0.880963	-7.81557	1.17281e-06	1.04468e-05	5.60535	TRUE
TF	Peri	3.5415	3.58371	7.76439	1.27038e-06	1.04468e-05	5.53493	FALSE
ITIH4	Peri	7.54311	1.17657	7.75515	1.28889e-06	1.04468e-05	5.52217	FALSE
COL6A1	Peri	-5.41402	-1.25831	-7.45121	2.08682e-06	1.58913e-05	5.09522	TRUE
C3	Peri	-3.42604	5.17621	-7.42774	2.167e-06	1.58913e-05	5.06166	TRUE
GSTP1	Peri	-6.33028	-0.689916	-7.3627	2.40658e-06	1.6846e-05	4.96819	TRUE
PLTP	Peri	-4.12189	2.46463	-7.21715	3.04924e-06	2.04167e-05	4.75661	TRUE
CCT6A	Peri	-8.00075	-1.80693	-7.19053	3.18509e-06	2.04377e-05	4.71755	TRUE
ACTC1	Peri	-3.7409	2.16495	-7.10163	3.68681e-06	2.27107e-05	4.58627	TRUE
SERPINH1	Peri	-6.95564	-0.546179	-6.98595	4.46674e-06	2.64568e-05	4.41359	TRUE
TUBA1A	Peri	-3.9062	0.80473	-6.66133	7.72807e-06	4.40786e-05	3.91747	TRUE
PXDN	Peri	-5.20886	-1.30985	-6.59065	8.72436e-06	4.79315e-05	3.8072	TRUE
CKB	Peri	-4.68414	-0.663987	-6.56774	9.07555e-06	4.79315e-05	3.77127	TRUE
PFN1	Peri	-6.08615	-2.89218	-6.55125	9.3373e-06	4.79315e-05	3.74538	TRUE
H4C1	Peri	-6.00514	0.240704	-6.51436	9.952e-06	4.9439e-05	3.68727	TRUE
VTN	Peri	-3.24237	1.51996	-6.39119	1.23299e-05	5.93377e-05	3.49164	TRUE
EEF1D	Peri	-4.82277	-0.362696	-6.36091	1.30009e-05	6.06707e-05	3.44317	TRUE
APOC3	Peri	3.13442	4.53954	6.33875	1.3516e-05	6.12197e-05	3.40761	FALSE
PPP2R1A	Peri	-8.1729	-1.6619	-6.23695	1.61718e-05	7.11557e-05	3.24321	TRUE
C4A	Peri	-3.10001	3.45372	-6.04941	2.25899e-05	9.66345e-05	2.93595	TRUE
TUBB	Peri	-5.50401	1.47451	-6.02081	2.37808e-05	9.89321e-05	2.88862	TRUE
ANXA2	Peri	-7.84848	-1.34426	-6.00627	2.44118e-05	9.89321e-05	2.86448	TRUE
GSN	Peri	-2.73547	2.56457	-5.93404	2.78131e-05	0.000109826	2.74415	TRUE
EEF2	Peri	-7.34477	-1.09927	-5.9094	2.90831e-05	0.00011197	2.70292	TRUE
CTSD	Peri	-4.60558	1.16699	-5.68303	4.40078e-05	0.000160988	2.31956	TRUE
PGK1	Peri	-3.28832	0.623564	-5.67154	4.49511e-05	0.000160988	2.29989	TRUE
DPYSL2	Peri	-5.72925	-0.51916	-5.57953	5.33062e-05	0.000186572	2.14163	TRUE
ARF3	Peri	-4.74681	-1.40242	-5.54662	5.66734e-05	0.000193949	2.08471	TRUE
THBS1	Peri	-5.3446	-0.793675	-5.483	6.38239e-05	0.000212996	1.97421	TRUE
OLFML3	Peri	-5.3725	0.148163	-5.4732	6.50054e-05	0.000212996	1.95714	TRUE
MYH9	Peri	-7.63208	-1.05176	-5.41466	7.25552e-05	0.000232781	1.85484	TRUE
RAB1A	Peri	-5.25635	-2.15601	-5.315	8.75716e-05	0.000270609	1.6795	TRUE
TPI1	Peri	-5.005	-1.87403	-5.31326	8.786e-05	0.000270609	1.67643	TRUE
PRDX1	Peri	-5.34406	-0.654675	-5.29491	9.09692e-05	0.000274691	1.64398	TRUE
LGALS1	Peri	-3.47193	-1.22777	-5.25063	9.89522e-05	0.000290242	1.56547	TRUE
PRDX6	Peri	-6.8171	0.351092	-5.24568	9.98884e-05	0.000290242	1.55668	TRUE
ITIH3	Peri	-3.95648	-0.121088	-5.15059	0.000119768	0.00033535	1.3871	TRUE
RAB11B	Peri	-6.66669	-1.72921	-5.11947	0.00012713	0.000349609	1.33132	TRUE
APOD	Peri	3.27579	0.721496	4.98475	0.000164816	0.000445291	1.08834	FALSE
CHST14	Peri	-3.52191	-1.01283	-4.95478	0.000174665	0.000462045	1.03396	TRUE
C9	Peri	-3.40291	0.0939112	-4.94789	0.000177017	0.000462045	1.02142	TRUE
PHGDH	Peri	-6.13427	-1.48864	-4.90272	0.000193248	0.000496004	0.939201	TRUE
F5	Peri	-6.76829	-0.781736	-4.87985	0.000202047	0.000510085	0.897457	TRUE
VIM	Peri	-5.10798	0.905922	-4.8243	0.000225173	0.000559299	0.795817	TRUE
SFRP1	Peri	-6.33621	-0.508341	-4.66076	0.00031043	0.000758828	0.494379	TRUE
A2M	Peri	-1.93629	4.78986	-4.65041	0.000316832	0.000762376	0.475203	TRUE
CCT2	Peri	-5.64013	-0.379737	-4.42049	0.000500117	0.00116694	0.0460891	TRUE
NID1	Peri	-4.78311	-1.19121	-4.39706	0.000524086	0.00120462	0.00205531	TRUE
MFGE8	Peri	-2.50844	-0.78415	-4.29876	0.000638161	0.00144525	-0.183216	TRUE
PPARD	Peri	-6.48468	2.11472	-4.2913	0.000647796	0.00144581	-0.197315	TRUE
C5	Peri	-2.94271	0.741855	-4.16756	0.000831074	0.00182836	-0.431747	TRUE
UBQLN1	Peri	-3.35535	-1.38484	-4.11821	0.000918218	0.00199163	-0.525574	TRUE
FLNA	Peri	-6.35542	-1.75284	-3.98038	0.00121416	0.00259695	-0.788403	TRUE
SERPINA7	Peri	-3.45436	-1.86316	-3.90485	0.00141576	0.00298667	-0.932867	TRUE
PCBP1	Peri	-3.79645	-1.5598	-3.83741	0.00162428	0.00338025	-1.06203	TRUE
DPYSL3	Peri	-6.83696	-0.832938	-3.82026	0.00168211	0.00345393	-1.09491	TRUE
EIF5A	Peri	-5.39842	-1.76922	-3.78585	0.00180449	0.00365646	-1.1609	TRUE
EEF1A1	Peri	-3.36972	1.14035	-3.70529	0.0021273	0.0042546	-1.31547	TRUE
SERPIND1	Peri	-3.64042	0.528529	-3.66493	0.00231036	0.00455623	-1.39296	TRUE
PGD	Peri	-3.06908	-0.672927	-3.65717	0.00234735	0.00455623	-1.40786	TRUE
ADAM10	Peri	-2.63099	-1.19963	-3.65312	0.00236688	0.00455623	-1.41563	TRUE
CLTC	Peri	-4.73248	-0.764553	-3.61765	0.00254508	0.00483879	-1.48374	TRUE
PPIA	Peri	-4.51361	0.0588742	-3.58251	0.00273489	0.00513626	-1.55119	TRUE
TLN1	Peri	-3.54472	1.00328	-3.53136	0.00303694	0.00563481	-1.64937	TRUE
TNS4	Peri	-4.10823	-1.5273	-3.49797	0.00325198	0.00596196	-1.71345	TRUE
AOC3	Peri	-1.38634	1.05319	-3.44271	0.00364179	0.00659806	-1.81942	TRUE
SPP1	Peri	-4.13629	-1.17988	-3.37759	0.0041616	0.00745217	-1.94418	TRUE
SUB1	Peri	-2.30639	-2.3619	-3.2656	0.00523425	0.00915994	-2.15825	TRUE
ATP5F1B	Peri	-4.04662	-2.57584	-3.22454	0.00569298	0.00974131	-2.23655	TRUE
STK19	Peri	-3.26094	-2.0931	-3.18424	0.00618183	0.0104616	-2.31324	TRUE
LAMC1	Peri	-3.99111	-0.778852	-3.16011	0.00649432	0.0108709	-2.35912	TRUE
POSTN	Peri	-3.09853	1.094	-3.09208	0.00746169	0.0123559	-2.48814	TRUE
GM2A	Peri	-3.10859	-0.626217	-2.9709	0.00954913	0.0154796	-2.71669	TRUE
SERPINF2	Peri	-1.91989	0.143882	-2.92261	0.0105322	0.0168955	-2.80723	TRUE
FUBP1	Peri	-4.23779	-0.718588	-2.85141	0.0121649	0.0190508	-2.9401	TRUE
SFPQ	Peri	-3.75569	-1.71915	-2.84732	0.0122658	0.0190508	-2.94771	TRUE
TUBB4B	Peri	-4.7593	-2.35312	-2.84613	0.0122955	0.0190508	-2.94993	TRUE
HTRA1	Peri	-2.95183	1.39937	-2.84311	0.0123707	0.0190508	-2.95554	TRUE
KHSRP	Peri	-2.53371	-1.8425	-2.71669	0.015955	0.024231	-3.18911	TRUE
DAZAP1	Peri	-4.1666	-1.96755	-2.71376	0.0160491	0.024231	-3.19449	TRUE
PGAM1	Peri	-3.37856	-1.67089	-2.64823	0.0182967	0.0273562	-3.31426	TRUE
CCT5	Peri	-3.49557	-0.706419	-2.63091	0.0189397	0.0280454	-3.34576	TRUE
LDHB	Peri	-2.44831	-0.748472	-2.56601	0.0215481	0.0312942	-3.46316	TRUE
HRG	Peri	-2.70431	1.19899	-2.56146	0.0217434	0.0312942	-3.47135	TRUE
CTSB	Peri	-3.22691	-0.671846	-2.52501	0.0233698	0.0333237	-3.53679	TRUE
ENO3	Peri	-3.29278	-1.33595	-2.51117	0.0240175	0.0338397	-3.56155	TRUE
PRSS3	Peri	-2.14631	-1.53689	-2.50759	0.0241877	0.0338397	-3.56794	TRUE
APOB	Peri	3.1181	0.883246	2.50335	0.024391	0.0338397	-3.57551	FALSE
HLA.A	Peri	-3.7151	-1.84518	-2.42122	0.0286622	0.0394105	-3.72117	TRUE
QSOX1	Peri	-3.1443	0.00240181	-2.38857	0.0305501	0.0412694	-3.77853	TRUE
APOH	Peri	1.32403	-0.39417	2.33742	0.033745	0.0451889	-3.8677	FALSE
APOM	Peri	-1.3744	-0.924971	-2.32113	0.034827	0.0462358	-3.89593	TRUE
FEN1	Peri	-4.61306	-0.23329	-2.31488	0.0352512	0.0463991	-3.90675	TRUE
FGB	Peri	-2.2593	-1.58226	-2.20395	0.0436246	0.0569338	-4.09631	FALSE
ALB.1	Peri	1.96111	1.97155	2.14745	0.0485699	0.0628552	-4.19113	FALSE
PCSK1N	Peri	-2.8705	-0.884344	-2.07086	0.0561024	0.0714031	-4.31766	FALSE
PON1	Peri	-1.42964	0.0522633	-1.83308	0.0867817	0.109544	-4.69394	FALSE
AHCY	Peri	-1.38569	-0.158891	-1.78836	0.0940012	0.117693	-4.76163	FALSE
CP	Peri	0.955727	1.15523	1.7434	0.101789	0.126218	-4.82861	FALSE
CLEC11A	Peri	-1.69352	-1.12409	-1.73973	0.102449	0.126218	-4.83403	FALSE
ASS1	Peri	-2.59416	-1.75934	-1.69877	0.110075	0.134536	-4.89401	FALSE
LPL	Peri	-2.06535	-0.780855	-1.69068	0.111638	0.135372	-4.90574	FALSE
ST13	Peri	-2.48281	-1.04658	-1.6141	0.127413	0.153294	-5.01494	FALSE
HPX	Peri	1.66794	-0.261155	1.5117	0.151461	0.180813	-5.15542	FALSE
VCAN	Peri	-2.48436	-0.857716	-1.4718	0.161816	0.191689	-5.20837	FALSE
SERPINE2	Peri	-2.16448	-1.52043	-1.46182	0.164495	0.193376	-5.22144	FALSE
SRSF1	Peri	-1.56945	-1.15235	-1.43276	0.172509	0.201261	-5.25916	FALSE
PPIE	Peri	-1.34461	-2.11981	-1.40084	0.181679	0.210365	-5.29992	FALSE
TXN	Peri	-1.87816	-2.64134	-1.34929	0.19733	0.226782	-5.36428	FALSE
SRI	Peri	-2.11907	-2.19463	-1.29882	0.213685	0.243759	-5.42546	FALSE
PRSS1	Peri	-2.38626	0.680957	-1.26336	0.225811	0.255698	-5.46736	FALSE
CSN1S1	Peri	-1.67082	-2.11948	-1.21502	0.243205	0.273383	-5.52297	FALSE
LGALS3	Peri	-1.67867	-1.06559	-1.20055	0.248605	0.276693	-5.53926	FALSE
APOC2	Peri	-0.601718	1.4099	-1.19754	0.249743	0.276693	-5.54264	FALSE
ALB	Peri	0.510395	9.56685	0.962468	0.351127	0.38624	-5.78373	FALSE
F2	Peri	-1.1159	0.0544395	-0.813024	0.428965	0.468515	-5.91293	FALSE
SERPINA10	Peri	-0.943839	-0.939182	-0.742254	0.469437	0.509108	-5.9672	FALSE
CUTA	Peri	-0.74634	-1.3327	-0.705425	0.491394	0.52625	-5.99363	FALSE
ITIH1	Peri	-0.633356	0.237053	-0.704293	0.492078	0.52625	-5.99442	FALSE
HP	Peri	-0.687409	0.262222	-0.662822	0.517536	0.549658	-6.02263	FALSE
DDX3X	Peri	-0.62223	-2.43344	-0.645517	0.528377	0.55733	-6.03393	FALSE
DCD	Peri	0.794043	-2.27024	0.6264	0.540502	0.56287	-6.04608	FALSE
LDHA	Peri	-1.05842	-1.85029	-0.625714	0.54094	0.56287	-6.04651	FALSE
FLG2	Peri	-0.851503	-1.97876	-0.614542	0.548099	0.566491	-6.05344	FALSE
SRSF2	Peri	-0.892447	-2.50071	-0.555405	0.586835	0.602483	-6.08816	FALSE
LTF	Peri	-0.243451	1.18169	-0.419053	0.681137	0.69467	-6.1553	FALSE
DNAH8	Peri	-0.308072	-1.74236	-0.212915	0.83427	0.845247	-6.22172	FALSE
SERPINC1	Peri	-0.0377555	2.35546	-0.0781553	0.938741	0.944877	-6.24184	FALSE
CCDC40	Peri	-0.058446	-1.24628	-0.0466414	0.963416	0.963416	-6.24386	FALSE
APOC2	Micro	-6.60353	1.4099	-13.1423	1.29086e-09	9.93961e-08	11.0983	TRUE
ATP6AP1	Micro	-7.77121	1.37694	-12.7138	2.0392e-09	1.04679e-07	10.7674	TRUE
APOC3	Micro	6.1178	4.53954	12.3721	2.96386e-09	1.14108e-07	10.4921	FALSE
CTSD	Micro	-8.45156	1.16699	-10.4288	2.96683e-08	7.61486e-07	8.71045	TRUE
APOE	Micro	-3.8481	7.4805	-10.2407	3.77375e-08	8.30226e-07	8.5164	TRUE
ATP6AP2	Micro	-4.20342	2.93879	-10.0111	5.08509e-08	9.7888e-07	8.2739	TRUE
AHCY	Micro	6.01044	-0.158891	7.75701	1.28514e-06	2.19901e-05	5.52474	FALSE
LGALS1	Micro	-4.60214	-1.22777	-6.95987	4.66545e-06	7.18479e-05	4.37435	TRUE
OLFML3	Micro	-6.69075	0.148163	-6.81616	5.93935e-06	7.96967e-05	4.15622	TRUE
SERPINF2	Micro	4.46027	0.143882	6.78981	6.21014e-06	7.96967e-05	4.11585	FALSE
TGFBI	Micro	-6.86789	0.478928	-6.73231	6.84673e-06	8.11075e-05	4.0274	TRUE
APOM	Micro	3.86216	-0.924971	6.52253	9.81242e-06	0.000102783	3.70015	FALSE
ADAM10	Micro	-4.6892	-1.19963	-6.51093	1.00113e-05	0.000102783	3.68185	TRUE
TF	Micro	-2.94622	3.58371	-6.45928	1.09498e-05	0.000105392	3.60009	TRUE
TUBA1A	Micro	3.68732	0.80473	6.28807	1.47761e-05	0.000133854	3.32596	FALSE
POSTN	Micro	6.10378	1.094	6.09108	2.09641e-05	0.000179359	3.00472	FALSE
THBS1	Micro	5.77493	-0.793675	5.92447	2.82995e-05	0.000229375	2.72815	FALSE
C9	Micro	3.95061	0.0939112	5.74426	3.93162e-05	0.000302735	2.42405	FALSE
VTN	Micro	2.89062	1.51996	5.69785	4.2821e-05	0.000314021	2.34491	FALSE
LDHB	Micro	5.06922	-0.748472	5.31293	8.79156e-05	0.000615409	1.67584	FALSE
B4GALT1	Micro	-5.05909	-0.498045	-5.17872	0.000113494	0.000728252	1.4374	TRUE
C5	Micro	3.55172	0.741855	5.03007	0.000150994	0.000930126	1.17035	FALSE
TLN1	Micro	5.01458	1.00328	4.99569	0.000161362	0.000955762	1.10817	FALSE
CLEC11A	Micro	-4.38795	-1.12409	-4.50767	0.000420369	0.00231203	0.209447	TRUE
NID1	Micro	-4.83531	-1.19121	-4.44505	0.000476204	0.00252881	0.0921714	TRUE
ARF3	Micro	3.74217	-1.40242	4.3727	0.00055025	0.00282462	-0.0437714	FALSE
HTRA1	Micro	-4.21257	1.39937	-4.05742	0.00103845	0.00499755	-0.641351	TRUE
SPP1	Micro	-4.82045	-1.17988	-3.93626	0.00132809	0.00619773	-0.872755	TRUE
GM2A	Micro	-4.07734	-0.626217	-3.89674	0.00143932	0.00651929	-0.948388	TRUE
LGALS3	Micro	-5.11968	-1.06559	-3.66151	0.00232658	0.010237	-1.39952	TRUE
PPARD	Micro	-5.2583	2.11472	-3.47973	0.00337577	0.0144408	-1.74843	TRUE
PPIE	Micro	3.25841	-2.11981	3.39468	0.00401844	0.0167254	-1.91146	FALSE
EEF1A1	Micro	3.04947	1.14035	3.35316	0.00437514	0.0177308	-1.99093	FALSE
TNS4	Micro	-3.84826	-1.5273	-3.27661	0.00511758	0.0199535	-2.13723	TRUE
C4A	Micro	1.67593	3.45372	3.27043	0.00518272	0.0199535	-2.14903	FALSE
CCDC40	Micro	-4.06669	-1.24628	-3.24533	0.00545589	0.0201119	-2.19691	TRUE
APOB	Micro	4.03904	0.883246	3.24272	0.00548506	0.0201119	-2.20188	FALSE
SERPINC1	Micro	1.50475	2.35546	3.11489	0.0071225	0.0254958	-2.44494	FALSE
APOH	Micro	1.758	-0.39417	3.10356	0.00728909	0.0254958	-2.46641	FALSE
PPP2R1A	Micro	-4.05287	-1.6619	-3.09285	0.00745006	0.0254958	-2.48669	TRUE
PGK1	Micro	1.7806	0.623564	3.0711	0.00778773	0.0258131	-2.52783	FALSE
PPIA	Micro	3.85919	0.0588742	3.06309	0.00791597	0.0258131	-2.54297	FALSE
PFN1	Micro	-2.83822	-2.89218	-3.05511	0.00804566	0.0258131	-2.55804	TRUE
PGD	Micro	2.49708	-0.672927	2.97556	0.00945914	0.0297287	-2.70793	FALSE
LPL	Micro	-3.58568	-0.780855	-2.93521	0.0102667	0.0316214	-2.78365	TRUE
ATP5F1B	Micro	-3.64535	-2.57584	-2.90479	0.0109197	0.0323391	-2.84057	TRUE
EEF1D	Micro	2.10786	-0.362696	2.78013	0.0140458	0.0406216	-3.07228	FALSE
UBQLN1	Micro	-2.25947	-1.38484	-2.77317	0.014244	0.0406216	-3.08513	TRUE
RAN	Micro	-1.61655	-0.858403	-2.74951	0.0149378	0.0418258	-3.12876	TRUE
ITIH2	Micro	1.17686	3.49336	2.61814	0.0194279	0.0534266	-3.36894	FALSE
C3	Micro	1.1672	5.17621	2.53052	0.0231169	0.0624561	-3.52692	FALSE
CSN1S1	Micro	-3.45722	-2.11948	-2.51408	0.0238801	0.0634058	-3.55635	FALSE
HPX	Micro	-2.75935	-0.261155	-2.50087	0.0245106	0.0639768	-3.57994	FALSE
LAMC1	Micro	-3.11914	-0.778852	-2.4697	0.0260622	0.0668929	-3.63543	FALSE
ENO1	Micro	-1.86545	1.69739	-2.34079	0.0335253	0.0846377	-3.86186	FALSE
F2	Micro	3.18251	0.0544395	2.31872	0.0349904	0.0869115	-3.90011	FALSE
PKM	Micro	-1.17581	0.93539	-2.26177	0.0390525	0.0950785	-3.99805	FALSE
MFGE8	Micro	-1.31174	-0.78415	-2.24796	0.0401018	0.0950785	-4.02162	FALSE
FBLN1	Micro	1.95632	0.213431	2.24759	0.0401305	0.0950785	-4.02226	FALSE
HRG	Micro	-2.33775	1.19899	-2.21427	0.042774	0.0998061	-4.07887	FALSE
SERPINA10	Micro	2.73814	-0.939182	2.15333	0.048032	0.110402	-4.18132	FALSE
KHSRP	Micro	1.98409	-1.8425	2.12738	0.0504481	0.11425	-4.22452	FALSE
ANXA2	Micro	-2.73242	-1.34426	-2.09106	0.0540172	0.119254	-4.28451	FALSE
YWHAQ	Micro	-1.56106	-1.33443	-2.08347	0.0547921	0.119254	-4.29698	FALSE
SERPINH1	Micro	-2.06813	-0.546179	-2.07714	0.055446	0.119254	-4.30736	FALSE
ACTB	Micro	-0.983633	5.42835	-2.07417	0.0557551	0.119254	-4.31223	FALSE
H4C1	Micro	-1.89655	0.240704	-2.05738	0.0575343	0.120241	-4.33967	FALSE
LDHA	Micro	3.47631	-1.85029	2.05511	0.0577781	0.120241	-4.34336	FALSE
DPYSL2	Micro	-2.03776	-0.51916	-1.98451	0.0658696	0.135252	-4.45732	FALSE
SFRP1	Micro	-2.55139	-0.508341	-1.87674	0.0802135	0.162538	-4.62686	FALSE
PRSS1	Micro	-3.51391	0.680957	-1.86037	0.0826234	0.165247	-4.65214	FALSE
SERPIND1	Micro	1.77048	0.528529	1.7824	0.0950025	0.187569	-4.77057	FALSE
FN1	Micro	0.967443	2.16516	1.71032	0.107876	0.210291	-4.8772	FALSE
CP	Micro	0.91287	1.15523	1.66522	0.116683	0.224437	-4.94242	FALSE
PRDX6	Micro	2.15166	0.351092	1.65567	0.118626	0.224437	-4.95608	FALSE
SRSF2	Micro	2.65352	-2.50071	1.65139	0.119505	0.224437	-4.96219	FALSE
ST13	Micro	2.49308	-1.04658	1.62078	0.125965	0.233718	-5.00556	FALSE
PHGDH	Micro	-1.9945	-1.48864	-1.59408	0.131841	0.241708	-5.04292	FALSE
ENO3	Micro	1.99164	-1.33595	1.51888	0.149658	0.271145	-5.14578	FALSE
CCT5	Micro	1.9225	-0.706419	1.44695	0.168555	0.301832	-5.24081	FALSE
TPI1	Micro	-1.34101	-1.87403	-1.42361	0.175098	0.309943	-5.27091	FALSE
GSTP1	Micro	1.21536	-0.689916	1.41357	0.177976	0.311457	-5.28375	FALSE
CLTC	Micro	1.83393	-0.764553	1.40191	0.181365	0.313822	-5.29856	FALSE
ITIH3	Micro	1.07124	-0.121088	1.39455	0.183532	0.314044	-5.30787	FALSE
COL6A1	Micro	0.995934	-1.25831	1.37068	0.190707	0.322734	-5.33779	FALSE
ALB.1	Micro	-1.21929	1.97155	-1.33514	0.201808	0.337809	-5.38161	FALSE
FLNA	Micro	2.085	-1.75284	1.30583	0.211351	0.34998	-5.41708	FALSE
VIM	Micro	-1.37315	0.905922	-1.29689	0.214332	0.35114	-5.42777	FALSE
FUBP1	Micro	-1.90284	-0.718588	-1.28034	0.219939	0.356533	-5.44742	FALSE
CTSB	Micro	-1.5887	-0.671846	-1.24314	0.232962	0.37371	-5.49082	FALSE
ACTC1	Micro	-0.623285	2.16495	-1.18323	0.255196	0.405157	-5.55857	FALSE
SERPINE2	Micro	-1.65046	-1.52043	-1.11467	0.282595	0.439593	-5.6327	FALSE
APOD	Micro	-0.725127	0.721496	-1.10342	0.287292	0.440465	-5.6445	FALSE
TUBA4A	Micro	-0.726908	-0.880963	-1.09966	0.288876	0.440465	-5.64843	FALSE
DAZAP1	Micro	-1.63517	-1.96755	-1.065	0.303777	0.458528	-5.68407	FALSE
PRSS3	Micro	-0.896769	-1.53689	-1.04772	0.311414	0.458528	-5.70147	FALSE
DNAH8	Micro	-1.5141	-1.74236	-1.04642	0.311992	0.458528	-5.70277	FALSE
CHST14	Micro	-0.742791	-1.01283	-1.04499	0.312633	0.458528	-5.7042	FALSE
FEN1	Micro	2.03869	-0.23329	1.02303	0.322564	0.468631	-5.72591	FALSE
RAB1A	Micro	-0.958754	-2.15601	-0.969452	0.347746	0.496229	-5.77722	FALSE
SUB1	Micro	-0.680404	-2.3619	-0.963378	0.350686	0.496229	-5.78289	FALSE
TUBB4B	Micro	1.60264	-2.35312	0.958404	0.353106	0.496229	-5.7875	FALSE
PON1	Micro	-0.745325	0.0522633	-0.955653	0.354449	0.496229	-5.79005	FALSE
GSN	Micro	0.428262	2.56457	0.929026	0.367636	0.504986	-5.81433	FALSE
STK19	Micro	0.950457	-2.0931	0.928103	0.368099	0.504986	-5.81516	FALSE
PLTP	Micro	-0.524741	2.46463	-0.918786	0.372797	0.504986	-5.82351	FALSE
ASS1	Micro	1.39998	-1.75934	0.916765	0.373821	0.504986	-5.82531	FALSE
SFPQ	Micro	-1.18335	-1.71915	-0.89714	0.383866	0.514047	-5.84261	FALSE
SRSF1	Micro	-0.962954	-1.15235	-0.879087	0.393267	0.518993	-5.85822	FALSE
VCAN	Micro	-1.48056	-0.857716	-0.877121	0.3943	0.518993	-5.85991	FALSE
PXDN	Micro	-0.633062	-1.30985	-0.801	0.43568	0.568599	-5.92247	FALSE
DCD	Micro	-0.994827	-2.27024	-0.784793	0.444836	0.57567	-5.93512	FALSE
PRDX1	Micro	-0.758741	-0.654675	-0.751763	0.463867	0.595296	-5.96017	FALSE
ITIH1	Micro	0.664229	0.237053	0.738623	0.471575	0.600187	-5.96986	FALSE
ALB	Micro	0.370848	9.56685	0.699319	0.495092	0.624952	-5.99789	FALSE
TXN	Micro	0.902017	-2.64134	0.648016	0.526804	0.659576	-6.03231	FALSE
CUTA	Micro	-0.657552	-1.3327	-0.621505	0.543631	0.674364	-6.04913	FALSE
EIF5A	Micro	-0.863448	-1.76922	-0.605526	0.553913	0.677005	-6.05895	FALSE
SERPINA7	Micro	0.521626	-1.86316	0.589652	0.564231	0.684186	-6.06846	FALSE
MYH9	Micro	0.714462	-1.05176	0.506883	0.619632	0.745495	-6.11413	FALSE
CKB	Micro	0.332357	-0.663987	0.466005	0.64793	0.773498	-6.13423	FALSE
LTF	Micro	-0.253371	1.18169	-0.43613	0.668976	0.792479	-6.14789	FALSE
FLG2	Micro	-0.588496	-1.97876	-0.424726	0.677087	0.795965	-6.15287	FALSE
A2M	Micro	0.173492	4.78986	0.416677	0.682836	0.796642	-6.15631	FALSE
PCSK1N	Micro	-0.536508	-0.884344	-0.387052	0.704172	0.80865	-6.1684	FALSE
CCT6A	Micro	0.429044	-1.80693	0.385596	0.705228	0.80865	-6.16897	FALSE
DDX3X	Micro	0.366834	-2.43344	0.380563	0.708881	0.80865	-6.17094	FALSE
DPYSL3	Micro	-0.615338	-0.832938	-0.34383	0.735763	0.827838	-6.18448	FALSE
ITIH4	Micro	0.333518	1.17657	0.342893	0.736454	0.827838	-6.18481	FALSE
PGAM1	Micro	0.385733	-1.67089	0.302351	0.766551	0.855426	-6.19815	FALSE
SRI	Micro	-0.459597	-2.19463	-0.281696	0.782039	0.866414	-6.20432	FALSE
FGB	Micro	0.281134	-1.58226	0.274246	0.787649	0.866414	-6.20643	FALSE
CCT2	Micro	-0.258765	-0.379737	-0.202809	0.842019	0.916899	-6.22387	FALSE
TUBB	Micro	-0.177813	1.47451	-0.194509	0.848396	0.916899	-6.22556	FALSE
QSOX1	Micro	0.2509	0.00240181	0.190597	0.851406	0.916899	-6.22633	FALSE
HLA.A	Micro	-0.219361	-1.84518	-0.142963	0.888229	0.949911	-6.23448	FALSE
F5	Micro	-0.183992	-0.781736	-0.132656	0.896235	0.951863	-6.23594	FALSE
AOC3	Micro	0.0405443	1.05319	0.100684	0.921139	0.958104	-6.23977	FALSE
GAPDH	Micro	0.0415285	3.94759	0.0996394	0.921955	0.958104	-6.23987	FALSE
LGALS3BP	Micro	0.0655793	0.88005	0.0931818	0.926997	0.958104	-6.24051	FALSE
EEF2	Micro	-0.102303	-1.09927	-0.0823107	0.935492	0.960438	-6.24149	FALSE
RAB11B	Micro	0.0853741	-1.72921	0.0655603	0.948597	0.967443	-6.24277	FALSE
CLU	Micro	-0.0294144	2.91226	-0.0558202	0.956224	0.968806	-6.24337	FALSE
PCBP1	Micro	-0.0390752	-1.5598	-0.0394968	0.969017	0.97404	-6.24417	FALSE
HP	Micro	-0.0343184	0.262222	-0.033091	0.97404	0.97404	-6.24441	FALSE
CLU	iPSC	-8.71417	2.91226	-16.537	5.13265e-11	7.90428e-09	13.2434	TRUE
APOE	iPSC	-4.09513	7.4805	-10.8981	1.6513e-08	8.47666e-07	9.17703	TRUE
GAPDH	iPSC	-4.25772	3.94759	-10.2155	3.89805e-08	1.30471e-06	8.49016	TRUE
PKM	iPSC	-5.27729	0.93539	-10.1513	4.23607e-08	1.30471e-06	8.42269	TRUE
MFGE8	iPSC	-5.72692	-0.78415	-9.81434	6.59411e-08	1.4507e-06	8.06088	TRUE
ATP6AP1	iPSC	-5.61535	1.37694	-9.18675	1.55113e-07	2.98592e-06	7.34887	TRUE
ENO1	iPSC	-7.06864	1.69739	-8.86981	2.42817e-07	4.15487e-06	6.96953	TRUE
EEF1D	iPSC	-5.81871	-0.362696	-7.67449	1.463e-06	2.25303e-05	5.41027	TRUE
POSTN	iPSC	7.14012	1.094	7.12527	3.54576e-06	4.96406e-05	4.62131	FALSE
ATP6AP2	iPSC	-2.91509	2.93879	-6.94277	4.80066e-06	6.16084e-05	4.34858	TRUE
CKB	iPSC	-4.54001	-0.663987	-6.36565	1.28933e-05	0.000148323	3.45077	TRUE
YWHAQ	iPSC	-4.70199	-1.33443	-6.27553	1.51064e-05	0.000148323	3.3057	TRUE
PLTP	iPSC	-3.58018	2.46463	-6.26866	1.52907e-05	0.000148323	3.29458	TRUE
APOC3	iPSC	-3.09757	4.53954	-6.26425	1.54102e-05	0.000148323	3.28745	TRUE
ITIH4	iPSC	5.99326	1.17657	6.16173	1.84809e-05	0.000167416	3.12065	FALSE
FBLN1	iPSC	5.2177	0.213431	5.99452	2.49338e-05	0.000213322	2.84498	FALSE
TF	iPSC	2.70846	3.58371	5.93804	2.76124e-05	0.000223806	2.75084	FALSE
CCT6A	iPSC	-6.21305	-1.80693	-5.58387	5.28779e-05	0.000407159	2.14913	TRUE
PFN1	iPSC	-5.14606	-2.89218	-5.53933	5.74489e-05	0.000421292	2.07208	TRUE
RAN	iPSC	-3.2105	-0.858403	-5.46057	6.65625e-05	0.000463075	1.93511	TRUE
APOB	iPSC	6.77611	0.883246	5.44016	6.91606e-05	0.000463075	1.89946	FALSE
TLN1	iPSC	5.4119	1.00328	5.39151	7.57872e-05	0.000486301	1.81424	FALSE
PRDX1	iPSC	-5.20069	-0.654675	-5.15286	0.000119248	0.00073457	1.39117	TRUE
LDHB	iPSC	4.8256	-0.748472	5.05759	0.000143191	0.000848129	1.22002	FALSE
FN1	iPSC	2.80707	2.16516	4.96254	0.00017206	0.000981378	1.04804	FALSE
APOM	iPSC	2.90372	-0.924971	4.90389	0.00019281	0.00103654	0.941329	FALSE
CTSD	iPSC	-3.96904	1.16699	-4.89758	0.000195192	0.00103654	0.929819	TRUE
SFRP1	iPSC	-6.5602	-0.508341	-4.82552	0.000224637	0.00115314	0.798052	TRUE
PXDN	iPSC	-3.77384	-1.30985	-4.77495	0.000248002	0.00121516	0.705199	TRUE
OLFML3	iPSC	-4.6781	0.148163	-4.76579	0.0002525	0.00121516	0.688329	TRUE
H4C1	iPSC	-4.36571	0.240704	-4.73592	0.000267743	0.00124947	0.633303	TRUE
UBQLN1	iPSC	-3.72769	-1.38484	-4.5752	0.00036764	0.00166519	0.335443	TRUE
KHSRP	iPSC	-4.19205	-1.8425	-4.49479	0.000431279	0.00189763	0.185357	TRUE
SERPINH1	iPSC	-4.37629	-0.546179	-4.39536	0.00052587	0.00224956	-0.0011417	TRUE
DPYSL2	iPSC	-4.47145	-0.51916	-4.3546	0.000570552	0.00237473	-0.077857	TRUE
EEF2	iPSC	-5.38704	-1.09927	-4.33427	0.00059428	0.0024084	-0.116191	TRUE
VTN	iPSC	2.18894	1.51996	4.31474	0.000618024	0.0024404	-0.153048	FALSE
SERPINF2	iPSC	2.68835	0.143882	4.09243	0.000967373	0.00363355	-0.574642	FALSE
GSTP1	iPSC	-3.50386	-0.689916	-4.07532	0.00100148	0.00367211	-0.607246	TRUE
TNS4	iPSC	-4.53699	-1.5273	-3.86304	0.00154161	0.00552112	-1.01293	TRUE
PRDX6	iPSC	-4.96828	0.351092	-3.82303	0.00167263	0.00585421	-1.0896	TRUE
AHCY	iPSC	2.93231	-0.158891	3.78441	0.00180981	0.00619356	-1.16367	FALSE
VCAN	iPSC	-6.34572	-0.857716	-3.75936	0.00190479	0.00637691	-1.21172	TRUE
SUB1	iPSC	-2.63532	-2.3619	-3.73132	0.00201709	0.00660917	-1.26552	TRUE
PGAM1	iPSC	-4.6111	-1.67089	-3.61434	0.00256238	0.00822098	-1.49009	TRUE
DPYSL3	iPSC	-6.07794	-0.832938	-3.39615	0.00400633	0.0125913	-1.90864	TRUE
C5	iPSC	2.35975	0.741855	3.34196	0.00447668	0.0137882	-2.01236	FALSE
CCT2	iPSC	-4.24032	-0.379737	-3.32338	0.00465029	0.0140421	-2.04789	TRUE
FUBP1	iPSC	-4.86881	-0.718588	-3.276	0.00512399	0.0151749	-2.1384	TRUE
TUBB	iPSC	-2.96979	1.47451	-3.24864	0.00541903	0.0157459	-2.19059	TRUE
APOH	iPSC	1.83018	-0.39417	3.23097	0.00561856	0.0160233	-2.22429	FALSE
DAZAP1	iPSC	-4.75069	-1.96755	-3.09418	0.00742983	0.020432	-2.48417	TRUE
PPIA	iPSC	-3.86161	0.0588742	-3.06501	0.00788501	0.0213034	-2.53934	TRUE
RAB11B	iPSC	-3.97271	-1.72921	-3.05071	0.00811812	0.021555	-2.56636	TRUE
VIM	iPSC	-3.2111	0.905922	-3.03277	0.00842023	0.0219782	-2.60023	TRUE
PPP2R1A	iPSC	-3.93934	-1.6619	-3.00621	0.00888774	0.0228119	-2.65027	TRUE
SERPIND1	iPSC	2.96344	0.528529	2.98339	0.00930993	0.0235037	-2.69322	FALSE
THBS1	iPSC	2.877	-0.793675	2.9515	0.00993289	0.024672	-2.75311	FALSE
APOD	iPSC	1.8792	0.721496	2.85957	0.0119661	0.0292505	-2.92493	FALSE
LDHA	iPSC	4.66785	-1.85029	2.75953	0.0146401	0.0346858	-3.1103	FALSE
TPI1	iPSC	-2.56671	-1.87403	-2.72479	0.0156978	0.0366281	-3.17423	TRUE
HRG	iPSC	-2.79048	1.19899	-2.64308	0.0184856	0.0424894	-3.32363	TRUE
F2	iPSC	3.58578	0.0544395	2.61253	0.019646	0.0441847	-3.37911	FALSE
PPARD	iPSC	-3.93858	2.11472	-2.60639	0.0198874	0.0441847	-3.39023	TRUE
PHGDH	iPSC	-3.25492	-1.48864	-2.60145	0.020084	0.0441847	-3.39918	TRUE
C3	iPSC	1.19548	5.17621	2.59183	0.0204716	0.0444032	-3.41658	FALSE
ATP5F1B	iPSC	-3.20485	-2.57584	-2.55378	0.0220771	0.0472204	-3.48518	TRUE
TUBA1A	iPSC	-1.47865	0.80473	-2.52157	0.0235295	0.0496376	-3.54296	TRUE
RAB1A	iPSC	-2.39264	-2.15601	-2.41934	0.0287679	0.0594405	-3.72448	FALSE
AOC3	iPSC	-0.972954	1.05319	-2.41614	0.0289483	0.0594405	-3.73011	FALSE
HTRA1	iPSC	-2.47938	1.39937	-2.38806	0.0305799	0.0619646	-3.7794	FALSE
LGALS3BP	iPSC	-1.63027	0.88005	-2.31645	0.035144	0.070288	-3.90403	FALSE
ANXA2	iPSC	-2.98923	-1.34426	-2.28759	0.0371583	0.0733638	-3.95377	FALSE
GM2A	iPSC	-2.37816	-0.626217	-2.27283	0.0382305	0.0745253	-3.97911	FALSE
LGALS1	iPSC	-1.4833	-1.22777	-2.24322	0.0404683	0.077253	-4.02971	FALSE
STK19	iPSC	-2.29508	-2.0931	-2.2411	0.0406331	0.077253	-4.03331	FALSE
PRSS1	iPSC	-3.9915	0.680957	-2.11322	0.0518128	0.0973069	-4.24797	FALSE
EIF5A	iPSC	-2.9892	-1.76922	-2.09629	0.0534892	0.0983532	-4.2759	FALSE
HPX	iPSC	2.31122	-0.261155	2.09472	0.0536472	0.0983532	-4.27849	FALSE
CSN1S1	iPSC	-2.72569	-2.11948	-1.98211	0.0661617	0.11858	-4.46116	FALSE
PCSK1N	iPSC	-2.74141	-0.884344	-1.97773	0.0666981	0.11858	-4.46814	FALSE
LPL	iPSC	-2.40911	-0.780855	-1.97207	0.0673977	0.11858	-4.47717	FALSE
EEF1A1	iPSC	-1.78532	1.14035	-1.96312	0.0685176	0.11858	-4.49142	FALSE
ADAM10	iPSC	-1.41377	-1.19963	-1.96302	0.06853	0.11858	-4.49157	FALSE
ST13	iPSC	-2.94981	-1.04658	-1.9177	0.0744606	0.12741	-4.56308	FALSE
CUTA	iPSC	-1.8581	-1.3327	-1.75624	0.0995089	0.1684	-4.80959	FALSE
SFPQ	iPSC	-2.09613	-1.71915	-1.58915	0.13295	0.219312	-5.04976	FALSE
CCT5	iPSC	-2.1105	-0.706419	-1.58845	0.133109	0.219312	-5.05074	FALSE
ITIH1	iPSC	-1.41707	0.237053	-1.57579	0.136	0.219312	-5.06826	FALSE
PCBP1	iPSC	-1.55784	-1.5598	-1.57465	0.136262	0.219312	-5.06983	FALSE
CP	iPSC	-0.862145	1.15523	-1.57269	0.136714	0.219312	-5.07253	FALSE
HP	iPSC	1.60139	0.262222	1.54411	0.143466	0.227771	-5.11167	FALSE
LTF	iPSC	-0.88523	1.18169	-1.52375	0.148446	0.233272	-5.13923	FALSE
SRSF2	iPSC	-2.42518	-2.50071	-1.50929	0.152071	0.236555	-5.15865	FALSE
COL6A1	iPSC	-1.03906	-1.25831	-1.43003	0.173277	0.266846	-5.26266	FALSE
MYH9	iPSC	-1.98416	-1.05176	-1.40768	0.179681	0.273969	-5.29124	FALSE
C4A	iPSC	0.713713	3.45372	1.39275	0.184066	0.277554	-5.31014	FALSE
PON1	iPSC	-1.08211	0.0522633	-1.38747	0.185637	0.277554	-5.31678	FALSE
ACTB	iPSC	-0.641856	5.42835	-1.35347	0.196019	0.290259	-5.35912	FALSE
APOC2	iPSC	-0.650462	1.4099	-1.29455	0.215118	0.315506	-5.43056	FALSE
SERPINA7	iPSC	-1.13656	-1.86316	-1.28478	0.218422	0.317329	-5.44216	FALSE
DCD	iPSC	-1.59619	-2.27024	-1.25919	0.22727	0.325717	-5.47222	FALSE
SERPINE2	iPSC	-1.85501	-1.52043	-1.25281	0.229519	0.325717	-5.47964	FALSE
TXN	iPSC	-1.73987	-2.64134	-1.24993	0.23054	0.325717	-5.48297	FALSE
TGFBI	iPSC	-1.26743	0.478928	-1.24241	0.233225	0.326515	-5.49167	FALSE
SRSF1	iPSC	-1.25389	-1.15235	-1.14468	0.270339	0.375065	-5.60069	FALSE
SPP1	iPSC	-1.37804	-1.17988	-1.12527	0.278218	0.38255	-5.62147	FALSE
B4GALT1	iPSC	-1.07336	-0.498045	-1.09874	0.289263	0.39368	-5.64938	FALSE
DNAH8	iPSC	-1.5699	-1.74236	-1.08499	0.295115	0.39368	-5.66363	FALSE
ARF3	iPSC	-0.926368	-1.40242	-1.08245	0.296204	0.39368	-5.66624	FALSE
PGD	iPSC	-0.907739	-0.672927	-1.08168	0.296538	0.39368	-5.66704	FALSE
GSN	iPSC	-0.490141	2.56457	-1.06326	0.304541	0.400849	-5.68583	FALSE
SRI	iPSC	-1.69979	-2.19463	-1.04184	0.314046	0.409857	-5.70735	FALSE
CTSB	iPSC	1.26655	-0.671846	0.991058	0.33743	0.436674	-5.75682	FALSE
PRSS3	iPSC	-0.79543	-1.53689	-0.929322	0.367488	0.471609	-5.81406	FALSE
PGK1	iPSC	-0.517501	0.623564	-0.892562	0.386236	0.491573	-5.84659	FALSE
NID1	iPSC	-0.953142	-1.19121	-0.876213	0.394778	0.498326	-5.86068	FALSE
HLA.A	iPSC	-1.27395	-1.84518	-0.830262	0.419454	0.525171	-5.89903	FALSE
ALB	iPSC	-0.427278	9.56685	-0.805731	0.433029	0.537795	-5.91873	FALSE
ALB.1	iPSC	0.721683	1.97155	0.790254	0.441737	0.541171	-5.93089	FALSE
FLNA	iPSC	-1.24899	-1.75284	-0.782238	0.44629	0.541171	-5.93709	FALSE
LGALS3	iPSC	-0.943842	-1.06559	-0.67502	0.50997	0.609111	-6.0145	FALSE
ACTC1	iPSC	-0.354298	2.16495	-0.672591	0.511472	0.609111	-6.01613	FALSE
SERPINC1	iPSC	-0.321794	2.35546	-0.666125	0.515481	0.609111	-6.02044	FALSE
SERPINA10	iPSC	0.790004	-0.939182	0.621276	0.543777	0.62988	-6.04928	FALSE
TUBB4B	iPSC	-1.03526	-2.35312	-0.619102	0.54517	0.62988	-6.05063	FALSE
FGB	iPSC	0.630009	-1.58226	0.614575	0.548077	0.62988	-6.05342	FALSE
TUBA4A	iPSC	-0.346404	-0.880963	-0.524036	0.607937	0.691139	-6.10521	FALSE
PPIE	iPSC	0.499582	-2.11981	0.520474	0.610357	0.691139	-6.10709	FALSE
ENO3	iPSC	0.634631	-1.33595	0.483989	0.635408	0.714254	-6.12559	FALSE
A2M	iPSC	-0.166927	4.78986	-0.400911	0.694158	0.769067	-6.16285	FALSE
CCDC40	iPSC	-0.478176	-1.24628	-0.381597	0.70813	0.778943	-6.17054	FALSE
F5	iPSC	0.48532	-0.781736	0.349909	0.731288	0.798712	-6.18233	FALSE
CHST14	iPSC	0.234129	-1.01283	0.329383	0.746436	0.809516	-6.18944	FALSE
CLTC	iPSC	-0.38212	-0.764553	-0.292104	0.774222	0.833778	-6.20127	FALSE
ITIH2	iPSC	-0.0973214	3.49336	-0.216509	0.831518	0.88313	-6.22093	FALSE
C9	iPSC	-0.138211	0.0939112	-0.200961	0.843438	0.883523	-6.22425	FALSE
FLG2	iPSC	0.271726	-1.97876	0.196109	0.847166	0.883523	-6.22524	FALSE
FEN1	iPSC	0.385791	-0.23329	0.193593	0.8491	0.883523	-6.22574	FALSE
QSOX1	iPSC	-0.199297	0.00240181	-0.151396	0.881688	0.907413	-6.23321	FALSE
CLEC11A	iPSC	-0.144667	-1.12409	-0.148614	0.883844	0.907413	-6.23363	FALSE
LAMC1	iPSC	0.13134	-0.778852	0.103994	0.918557	0.936806	-6.23942	FALSE
DDX3X	iPSC	0.0879723	-2.43344	0.0912647	0.928494	0.940711	-6.24069	FALSE
ITIH3	iPSC	0.0220314	-0.121088	0.0286808	0.977499	0.983887	-6.24455	FALSE
ASS1	iPSC	-0.0309044	-1.75934	-0.0202375	0.984122	0.984122	-6.24476	FALSE

### Sheet: Proteins in cell apoE summary
Protein	Astro	Peri	Micro	iPSC	N_CellTypes
APOE	TRUE	TRUE	TRUE	TRUE	4
ATP6AP1	TRUE	TRUE	TRUE	TRUE	4
ATP6AP2	TRUE	TRUE	TRUE	TRUE	4
PFN1	TRUE	TRUE	TRUE	TRUE	4
PPP2R1A	TRUE	TRUE	TRUE	TRUE	4
UBQLN1	TRUE	TRUE	TRUE	TRUE	4
ADAM10	TRUE	TRUE	TRUE	FALSE	3
ATP5F1B	FALSE	TRUE	TRUE	TRUE	3
CKB	TRUE	TRUE	FALSE	TRUE	3
CLU	TRUE	TRUE	FALSE	TRUE	3
CTSD	FALSE	TRUE	TRUE	TRUE	3
DPYSL2	TRUE	TRUE	FALSE	TRUE	3
EEF1D	TRUE	TRUE	FALSE	TRUE	3
ENO1	TRUE	TRUE	FALSE	TRUE	3
FUBP1	TRUE	TRUE	FALSE	TRUE	3
GAPDH	TRUE	TRUE	FALSE	TRUE	3
HTRA1	TRUE	TRUE	TRUE	FALSE	3
KHSRP	TRUE	TRUE	FALSE	TRUE	3
LGALS1	TRUE	TRUE	TRUE	FALSE	3
MFGE8	TRUE	TRUE	FALSE	TRUE	3
NID1	TRUE	TRUE	TRUE	FALSE	3
OLFML3	FALSE	TRUE	TRUE	TRUE	3
PKM	TRUE	TRUE	FALSE	TRUE	3
PLTP	TRUE	TRUE	FALSE	TRUE	3
PPARD	FALSE	TRUE	TRUE	TRUE	3
RAN	FALSE	TRUE	TRUE	TRUE	3
SFRP1	TRUE	TRUE	FALSE	TRUE	3
SPP1	TRUE	TRUE	TRUE	FALSE	3
SUB1	TRUE	TRUE	FALSE	TRUE	3
TNS4	FALSE	TRUE	TRUE	TRUE	3
TPI1	TRUE	TRUE	FALSE	TRUE	3
TUBB	TRUE	TRUE	FALSE	TRUE	3
VIM	TRUE	TRUE	FALSE	TRUE	3
YWHAQ	TRUE	TRUE	FALSE	TRUE	3
A2M	TRUE	TRUE	FALSE	FALSE	2
APOC2	TRUE	FALSE	TRUE	FALSE	2
B4GALT1	FALSE	TRUE	TRUE	FALSE	2
CCT2	FALSE	TRUE	FALSE	TRUE	2
CCT6A	FALSE	TRUE	FALSE	TRUE	2
CLEC11A	TRUE	FALSE	TRUE	FALSE	2
DAZAP1	FALSE	TRUE	FALSE	TRUE	2
DPYSL3	FALSE	TRUE	FALSE	TRUE	2
EEF2	FALSE	TRUE	FALSE	TRUE	2
FN1	TRUE	TRUE	FALSE	FALSE	2
GM2A	FALSE	TRUE	TRUE	FALSE	2
GSTP1	FALSE	TRUE	FALSE	TRUE	2
H4C1	FALSE	TRUE	FALSE	TRUE	2
HRG	FALSE	TRUE	FALSE	TRUE	2
LGALS3	TRUE	FALSE	TRUE	FALSE	2
LGALS3BP	TRUE	TRUE	FALSE	FALSE	2
LPL	TRUE	FALSE	TRUE	FALSE	2
PGAM1	FALSE	TRUE	FALSE	TRUE	2
PHGDH	FALSE	TRUE	FALSE	TRUE	2
PPIA	FALSE	TRUE	FALSE	TRUE	2
PRDX1	FALSE	TRUE	FALSE	TRUE	2
PRDX6	FALSE	TRUE	FALSE	TRUE	2
PXDN	FALSE	TRUE	FALSE	TRUE	2
RAB11B	FALSE	TRUE	FALSE	TRUE	2
SERPINH1	FALSE	TRUE	FALSE	TRUE	2
TGFBI	FALSE	TRUE	TRUE	FALSE	2
TUBA1A	FALSE	TRUE	FALSE	TRUE	2
TUBA4A	TRUE	TRUE	FALSE	FALSE	2
VCAN	TRUE	FALSE	FALSE	TRUE	2
ACTB	FALSE	TRUE	FALSE	FALSE	1
ACTC1	FALSE	TRUE	FALSE	FALSE	1
ANXA2	FALSE	TRUE	FALSE	FALSE	1
AOC3	FALSE	TRUE	FALSE	FALSE	1
APOC3	FALSE	FALSE	FALSE	TRUE	1
APOD	TRUE	FALSE	FALSE	FALSE	1
APOM	FALSE	TRUE	FALSE	FALSE	1
ARF3	FALSE	TRUE	FALSE	FALSE	1
C3	FALSE	TRUE	FALSE	FALSE	1
C4A	FALSE	TRUE	FALSE	FALSE	1
C5	FALSE	TRUE	FALSE	FALSE	1
C9	FALSE	TRUE	FALSE	FALSE	1
CCDC40	FALSE	FALSE	TRUE	FALSE	1
CCT5	FALSE	TRUE	FALSE	FALSE	1
CHST14	FALSE	TRUE	FALSE	FALSE	1
CLTC	FALSE	TRUE	FALSE	FALSE	1
COL6A1	FALSE	TRUE	FALSE	FALSE	1
CTSB	FALSE	TRUE	FALSE	FALSE	1
EEF1A1	FALSE	TRUE	FALSE	FALSE	1
EIF5A	FALSE	TRUE	FALSE	FALSE	1
ENO3	FALSE	TRUE	FALSE	FALSE	1
F5	FALSE	TRUE	FALSE	FALSE	1
FBLN1	FALSE	TRUE	FALSE	FALSE	1
FEN1	FALSE	TRUE	FALSE	FALSE	1
FLNA	FALSE	TRUE	FALSE	FALSE	1
GSN	FALSE	TRUE	FALSE	FALSE	1
HLA.A	FALSE	TRUE	FALSE	FALSE	1
ITIH2	FALSE	TRUE	FALSE	FALSE	1
ITIH3	FALSE	TRUE	FALSE	FALSE	1
LAMC1	FALSE	TRUE	FALSE	FALSE	1
LDHB	FALSE	TRUE	FALSE	FALSE	1
MYH9	FALSE	TRUE	FALSE	FALSE	1
PCBP1	FALSE	TRUE	FALSE	FALSE	1
PCSK1N	TRUE	FALSE	FALSE	FALSE	1
PGD	FALSE	TRUE	FALSE	FALSE	1
PGK1	FALSE	TRUE	FALSE	FALSE	1
POSTN	FALSE	TRUE	FALSE	FALSE	1
PRSS3	FALSE	TRUE	FALSE	FALSE	1
QSOX1	FALSE	TRUE	FALSE	FALSE	1
RAB1A	FALSE	TRUE	FALSE	FALSE	1
SERPINA7	FALSE	TRUE	FALSE	FALSE	1
SERPIND1	FALSE	TRUE	FALSE	FALSE	1
SERPINF2	FALSE	TRUE	FALSE	FALSE	1
SFPQ	FALSE	TRUE	FALSE	FALSE	1
STK19	FALSE	TRUE	FALSE	FALSE	1
TF	FALSE	FALSE	TRUE	FALSE	1
THBS1	FALSE	TRUE	FALSE	FALSE	1
TLN1	FALSE	TRUE	FALSE	FALSE	1
TUBB4B	FALSE	TRUE	FALSE	FALSE	1
VTN	FALSE	TRUE	FALSE	FALSE	1
