## Supplementary material for "The protein and lipid compositions of brain apolipoprotein E particles are cell type-specific": Sup. File 2. Lipid filtering

### Sheet: filtering_criteria
Parameter	Value
logFC cutoff	|logFC| >= 1 (2-fold)
Direction of effect	logFC < -1 => higher in the compared cell type than MM (not MM-enriched)
FDR cutoff	adj.P.Val (BH) < 0.05
Statistical model	limma moderated t-test with eBayes shrinkage
Comparisons tested	MM-Astro, MM-Peri, MM-Micro, MM-iPSC

### Sheet: lipid_MM_vs_CellType_results
Lipid	Comparison Media vs. [Cell Type]	log2FC	AveExp (average log2 expression across samples)	t-statistic	P-Value	adj.P-Val	B-statistic	Significant in this comparison?
PC(36:4) (1)	Astro	2.39139	2.31332	47.0474	1.21e-16	1.38e-14	28.6455	FALSE
PC(32:2) (1)	Astro	-4.16874	3.4038	-44.5096	2.59e-16	1.48e-14	27.8671	TRUE
PC(O-32:1) (1)	Astro	-3.18228	2.7929	-37.3967	2.82e-15	1.07e-13	25.4047	TRUE
PC(O-34:1)	Astro	-2.88987	6.02308	-36.2302	4.35e-15	1.24e-13	24.9542	TRUE
PC(32:1)	Astro	-2.73049	1.51105	-30.7411	4.09e-14	9.33e-13	22.6117	TRUE
PC(34:2) (1)	Astro	-2.6976	1.71384	-29.1558	8.42e-14	1.6e-12	21.8553	TRUE
PC(38:6)	Astro	2.30844	4.96474	28.7723	1.01e-13	1.6e-12	21.666	FALSE
PC(O-32:1) (2)	Astro	-2.53512	2.62636	-28.5464	1.12e-13	1.6e-12	21.5534	TRUE
PC(O-32:0)	Astro	-3.00135	5.04491	-26.5919	2.94e-13	3.72e-12	20.5398	TRUE
PC(O-36:3)	Astro	-1.83423	2.5888	-25.8585	4.29e-13	4.15e-12	20.1402	TRUE
Cer(42:2;O2)	Astro	1.6509	6.30944	25.8551	4.3e-13	4.15e-12	20.1383	FALSE
PC(32:0)	Astro	-2.61799	6.95253	-25.8243	4.37e-13	4.15e-12	20.1213	TRUE
SM(42:1;O2)	Astro	-1.64334	3.86447	-23.5068	1.56e-12	1.37e-11	18.7789	TRUE
PC(O-34:0)	Astro	-1.72825	3.14689	-23.0014	2.09e-12	1.7e-11	18.469	TRUE
SM(40:2;O2)	Astro	-1.70118	4.44194	-21.1661	6.39e-12	4.86e-11	17.2852	TRUE
PC(34:1)	Astro	-1.68451	7.18985	-20.8199	7.98e-12	5.68e-11	17.0508	TRUE
SM(38:1;O2)	Astro	-1.46877	3.72037	-19.3131	2.18e-11	1.46e-10	15.9855	TRUE
SM(39:1;O2)	Astro	-2.45263	2.19414	-17.7897	6.5e-11	4.12e-10	14.8252	TRUE
SM(40:2;O2) (1)	Astro	-1.33195	3.38558	-17.6853	7.03e-11	4.22e-10	14.7424	TRUE
PC(32:2)	Astro	-3.87067	3.25624	-16.4804	1.79e-10	1.02e-09	13.7516	TRUE
PC(34:2)	Astro	-1.9399	4.83536	-16.2511	2.15e-10	1.17e-09	13.5556	TRUE
SM(41:1;O2)	Astro	-1.64232	3.07731	-15.9252	2.81e-10	1.45e-09	13.2726	TRUE
PC(O-34:2) (1)	Astro	-2.63808	3.08688	-15.7423	3.27e-10	1.62e-09	13.1114	TRUE
CE(18:1)	Astro	-1.19718	1.9145	-15.0672	5.8e-10	2.75e-09	12.5015	TRUE
SM(42:1;O2) (1)	Astro	-1.38142	2.01194	-13.8979	1.66e-09	7.56e-09	11.3851	TRUE
SM(38:2;O2)	Astro	-0.982733	2.50316	-13.715	1.97e-09	8.63e-09	11.203	FALSE
SM(36:1;O2)	Astro	-1.10261	4.92449	-13.5521	2.3e-09	9.7e-09	11.0391	TRUE
SM(42:2;O2)	Astro	-1.48419	5.42003	-12.9197	4.25e-09	1.73e-08	10.386	TRUE
PC(O-32:1)	Astro	-1.47191	3.40765	-12.6568	5.52e-09	2.17e-08	10.1064	TRUE
SM(36:0;O2)	Astro	-0.938475	2.24928	-12.4634	6.72e-09	2.56e-08	9.89749	FALSE
PC(O-34:2)	Astro	-0.99724	4.10591	-12.1095	9.7e-09	3.57e-08	9.50815	FALSE
PC(38:5)	Astro	1.28665	4.79282	12.0617	1.02e-08	3.63e-08	9.45481	FALSE
CE(18:2)	Astro	-0.637591	1.80037	-11.8766	1.24e-08	4.29e-08	9.2467	FALSE
PC(36:2) (1)	Astro	-0.918315	5.60937	-11.3333	2.24e-08	7.51e-08	8.62003	FALSE
PC(32:2) (2)	Astro	-3.74234	3.72699	-11.0973	2.91e-08	9.49e-08	8.34013	TRUE
PC(34:0)	Astro	-1.30434	4.73484	-10.4649	6.04e-08	1.91e-07	7.56594	TRUE
HexCer(42:2;O2) (1)	Astro	-1.42378	2.04567	-9.82052	1.32e-07	4.06e-07	6.7385	TRUE
PC(O-38:4) (1)	Astro	-1.10986	2.83526	-9.27721	2.63e-07	7.88e-07	6.00842	TRUE
SM(36:2;O2) (1)	Astro	-0.577136	2.6169	-8.44938	7.96e-07	2.33e-06	4.83429	FALSE
PI(38:4)	Astro	0.459594	3.23458	7.62128	2.61e-06	7.44e-06	3.57903	FALSE
PE(34:2)	Astro	1.37413	4.55488	7.4664	3.29e-06	9.15e-06	3.33476	FALSE
PC(36:4)	Astro	1.02394	4.84174	7.3477	3.94e-06	1.07e-05	3.14547	FALSE
SM(40:2;O2)	Astro	-1.19174	3.19033	-7.29238	4.29e-06	1.14e-05	3.05663	TRUE
SM(42:2;O2) (1)	Astro	-1.54583	3.41803	-6.02754	3.29e-05	8.53e-05	0.914566	TRUE
SM(34:1;O2)	Astro	-0.403747	7.02052	-5.73367	5.46e-05	0.000138194	0.386323	FALSE
PC(38:3)	Astro	-0.524102	3.30336	-5.69563	5.83e-05	0.000144451	0.317118	FALSE
PC(O-36:1)	Astro	-0.555489	2.28195	-5.68097	5.98e-05	0.000145043	0.29039	FALSE
PC(36:1)	Astro	-0.481363	6.86635	-5.31299	0.00011477	0.000272578	-0.38926	FALSE
PC(O-34:3)	Astro	-0.607971	2.20085	-5.1911	0.000143012	0.000332722	-0.618067	FALSE
PE(36:2)	Astro	-0.445504	2.74015	-5.14313	0.00015603	0.000355749	-0.708593	FALSE
PC(36:2)	Astro	-0.580166	5.68615	-4.99889	0.000203127	0.000454048	-0.982385	FALSE
PC(40:5) (1)	Astro	0.438683	4.31076	4.80686	0.000289786	0.000635299	-1.35044	FALSE
PC(36:3)	Astro	-0.772413	2.69735	-4.40749	0.000615414	0.00132372	-2.12737	FALSE
PE(40:4)	Astro	-0.281357	1.91467	-4.10664	0.00109767	0.0023173	-2.72079	FALSE
PC(O-36:2) (1)	Astro	-1.80402	2.41129	-3.99402	0.00136604	0.00283144	-2.94419	TRUE
PE(34:1)	Astro	-0.732185	3.00573	-3.93369	0.00153651	0.00312789	-3.06406	FALSE
SM(34:0;O2)	Astro	-0.376656	3.48366	-3.34436	0.0048992	0.0097984	-4.23603	FALSE
PC(38:4) (1)	Astro	0.369257	4.26673	3.2637	0.00574638	0.0112946	-4.39555	FALSE
PC(O-36:2)	Astro	-0.592661	2.08165	-3.07302	0.00837638	0.0161849	-4.77045	FALSE
PC(38:3) (2)	Astro	-0.571599	2.35762	-2.94448	0.010792	0.0205048	-5.0208	FALSE
PC(O-36:4)	Astro	-0.312521	2.61417	-2.92083	0.0113063	0.0211297	-5.06662	FALSE
PE(32:1)	Astro	0.779551	4.02661	2.85008	0.0129922	0.0237324	-5.20313	FALSE
PC(38:1)	Astro	-0.57128	2.7379	-2.84527	0.0131153	0.0237324	-5.21236	FALSE
SM(36:2;O2) (2)	Astro	1.05403	2.99353	2.78598	0.0147311	0.0262397	-5.32604	FALSE
PC(40:4)	Astro	-0.355202	3.62648	-2.75379	0.0156884	0.027515	-5.38749	FALSE
HexCer(40:1;O2)	Astro	-0.147935	1.7455	-2.56527	0.022633	0.0390934	-5.74279	FALSE
TG(47:1)	Astro	-0.108732	1.30084	-2.54374	0.0235938	0.0401447	-5.78282	FALSE
PC(38:4)	Astro	0.263453	5.54943	2.37707	0.032476	0.054445	-6.08836	FALSE
HexCer(36:1;O2) (2)	Astro	0.34309	1.96825	2.11189	0.053415	0.0882509	-6.55554	FALSE
LPE(18:1)	Astro	-0.0616321	0.588728	-2.01981	0.0632462	0.103001	-6.7113	FALSE
TG(49:1)	Astro	-0.0897812	1.06973	-1.97118	0.0690855	0.110926	-6.79205	FALSE
HexCer(42:1;O2) (1)	Astro	-0.104642	1.4887	-1.91587	0.0763206	0.120841	-6.88253	FALSE
PC(38:3) (1)	Astro	-0.276527	4.91578	-1.74717	0.1028	0.160537	-7.14893	FALSE
TG(44:0)	Astro	0.103626	1.07573	1.72498	0.106832	0.164578	-7.18283	FALSE
PC(40:5)	Astro	-1.65458	7.28071	-1.69165	0.113146	0.167973	-7.23321	FALSE
TG(48:1)	Astro	-0.0490203	0.607057	-1.69024	0.11342	0.167973	-7.23533	FALSE
PC(O-32:2)	Astro	-0.433668	1.00425	-1.69006	0.113455	0.167973	-7.2356	FALSE
SM(34:2;O2)	Astro	-0.130551	4.97782	-1.67627	0.116169	0.169566	-7.25624	FALSE
TG(46:0)	Astro	0.0818711	1.10858	1.66874	0.117674	0.169566	-7.26747	FALSE
TG(42:4)	Astro	0.0608452	2.03047	1.66221	0.118994	0.169566	-7.27718	FALSE
HexCer(42:1;O2)	Astro	-0.0899264	1.70239	-1.62212	0.127379	0.179275	-7.33622	FALSE
PS(36:3)	Astro	-0.0767896	0.500148	-1.55464	0.142647	0.198315	-7.43337	FALSE
SM(42:2;O2) (2)	Astro	-0.340036	1.68225	-1.38355	0.188457	0.258844	-7.66632	FALSE
LPE(18:1) (1)	Astro	-0.0486694	0.654951	-1.29291	0.217258	0.294851	-7.78141	FALSE
SM(42:3;O2)	Astro	-0.0417094	0.670663	-1.13801	0.274475	0.36812	-7.96367	FALSE
TG(48:1) (1)	Astro	-0.148932	1.06983	-1.10651	0.287411	0.380987	-7.99841	FALSE
PC(40:6)	Astro	-0.30585	3.8087	-1.05263	0.310583	0.406971	-8.05591	FALSE
LPC(38:4)	Astro	-0.0495385	1.87237	-0.810201	0.431567	0.559075	-8.28346	FALSE
PC(O-38:4)	Astro	-0.0886276	2.49043	-0.767516	0.455699	0.583705	-8.31801	FALSE
PC(38:2)	Astro	-0.122008	3.31177	-0.70943	0.489865	0.620495	-8.36224	FALSE
PE(O-34:2)	Astro	-0.047378	2.33052	-0.700052	0.495521	0.620763	-8.36908	FALSE
PE(O-36:5)	Astro	-0.0552744	1.80794	-0.660043	0.520085	0.644453	-8.3973	FALSE
SM(39:2;O2)	Astro	0.0184493	0.653559	0.648088	0.527559	0.646685	-8.40544	FALSE
PC(O-38:5) (2)	Astro	-0.0449904	2.4099	-0.626963	0.540912	0.655204	-8.41946	FALSE
PE(40:6) (1)	Astro	0.0427825	2.58846	0.618986	0.546003	0.655204	-8.42464	FALSE
PC(38:4) (2)	Astro	-0.0482645	3.32515	-0.608399	0.5528	0.655491	-8.43142	FALSE
PE(40:6)	Astro	-0.0458713	1.92624	-0.600745	0.557743	0.655491	-8.43626	FALSE
HexCer(42:1;O2) (2)	Astro	-0.0287142	1.59726	-0.5664	0.580212	0.67494	-8.45723	FALSE
SM(36:2;O2)	Astro	0.0152841	0.666224	0.537709	0.599338	0.690146	-8.47384	FALSE
PE(O-36:2)	Astro	-0.0231404	1.92756	-0.474555	0.642522	0.732475	-8.50748	FALSE
PE(O-38:7)	Astro	-0.0256321	1.39792	-0.43742	0.668571	0.754624	-8.52537	FALSE
HexCer(36:1;O2) (1)	Astro	-0.0233248	1.8255	-0.390701	0.70198	0.782221	-8.54585	FALSE
PE(O-38:5)	Astro	-0.0425659	2.44654	-0.384115	0.706743	0.782221	-8.54856	FALSE
PE(O-36:3)	Astro	-0.047378	1.95562	-0.31406	0.75817	0.83028	-8.57454	FALSE
PC(O-38:5) (3)	Astro	-0.0538485	2.22243	-0.297018	0.770874	0.83028	-8.58009	FALSE
LPC(18:1) (1)	Astro	0.0514255	0.791754	0.295492	0.772015	0.83028	-8.58057	FALSE
PC(36:5)	Astro	0.0233006	0.564731	0.261211	0.797785	0.849977	-8.59074	FALSE
PE(O-38:5) (1)	Astro	-0.0244861	2.63772	-0.214753	0.833099	0.872185	-8.60255	FALSE
PE(O-40:5)	Astro	-0.0353975	2.10671	-0.213665	0.833931	0.872185	-8.60279	FALSE
PE(O-40:7)	Astro	-0.0101059	2.5247	-0.20186	0.84297	0.873624	-8.60542	FALSE
PE(38:4)	Astro	0.0192944	2.18667	0.189009	0.852836	0.875885	-8.6081	FALSE
LPC(18:1)	Astro	-0.00426746	0.533308	-0.146197	0.885879	0.901698	-8.61578	FALSE
HexCer(42:2;O2)	Astro	-0.00840758	2.07191	-0.0928338	0.927369	0.935576	-8.62261	FALSE
PC(O-38:6)	Astro	0.00103908	1.40015	0.0182621	0.985691	0.985691	-8.62705	FALSE
SM(40:2;O2)	iPSC	3.82894	4.44194	47.6397	1.02e-16	1.11e-14	28.8206	FALSE
PC(38:4)	iPSC	4.96419	5.54943	44.7906	2.38e-16	1.11e-14	27.9557	FALSE
SM(42:1;O2)	iPSC	3.08485	3.86447	44.1265	2.92e-16	1.11e-14	27.7455	FALSE
PC(38:6)	iPSC	3.43591	4.96474	42.8251	4.4e-16	1.15e-14	27.3237	FALSE
PC(40:5) (1)	iPSC	3.87072	4.31076	42.4134	5.03e-16	1.15e-14	27.1875	FALSE
PC(O-34:0)	iPSC	-3.06498	3.14689	-40.7918	8.58e-16	1.63e-14	26.6367	TRUE
PC(36:4) (1)	iPSC	1.89114	2.31332	37.2058	3.02e-15	4.92e-14	25.3319	FALSE
SM(36:1;O2)	iPSC	2.88562	4.92449	35.4669	5.82e-15	8.29e-14	24.6512	FALSE
PC(36:1)	iPSC	3.02258	6.86635	33.3614	1.34e-14	1.7e-13	23.7792	FALSE
PC(38:4) (1)	iPSC	3.58764	4.26673	31.7096	2.68e-14	2.83e-13	23.0546	FALSE
SM(42:2;O2)	iPSC	3.63833	5.42003	31.6714	2.73e-14	2.83e-13	23.0374	FALSE
SM(38:1;O2)	iPSC	2.22423	3.72037	29.2467	8.07e-14	7.66e-13	21.8997	FALSE
PC(O-34:1)	iPSC	-2.12387	6.02308	-26.6269	2.89e-13	2.53e-12	20.5586	TRUE
PC(O-38:5) (2)	iPSC	-1.85873	2.4099	-25.9023	4.2e-13	3.42e-12	20.1644	TRUE
PE(36:2)	iPSC	-2.22533	2.74015	-25.6903	4.69e-13	3.56e-12	20.0469	TRUE
SM(40:2;O2) (1)	iPSC	1.90897	3.38558	25.3469	5.63e-13	4.01e-12	19.8547	FALSE
PC(40:4)	iPSC	3.21371	3.62648	24.915	7.1e-13	4.76e-12	19.6093	FALSE
PE(34:1)	iPSC	-4.53707	3.00573	-24.3756	9.54e-13	6.04e-12	19.2968	TRUE
PC(38:3)	iPSC	2.15122	3.30336	23.3782	1.68e-12	1.01e-11	18.7007	FALSE
PC(O-36:4)	iPSC	-2.43612	2.61417	-22.768	2.4e-12	1.37e-11	18.3236	TRUE
PC(38:3) (1)	iPSC	3.56598	4.91578	22.5307	2.76e-12	1.5e-11	18.1744	FALSE
PE(O-38:5) (1)	iPSC	-2.43532	2.63772	-21.3587	5.66e-12	2.93e-11	17.414	TRUE
PE(34:2)	iPSC	-3.7887	4.55488	-20.5862	9.28e-12	4.6e-11	16.8905	TRUE
PC(38:5)	iPSC	2.11191	4.79282	19.7981	1.56e-11	7.43e-11	16.3367	FALSE
PC(O-32:0)	iPSC	-2.16326	5.04491	-19.1664	2.41e-11	1.08e-10	15.8775	TRUE
PC(36:2)	iPSC	2.22028	5.68615	19.1306	2.47e-11	1.08e-10	15.8511	FALSE
SM(41:1;O2)	iPSC	1.92436	3.07731	18.6601	3.45e-11	1.46e-10	15.499	FALSE
PC(O-34:2)	iPSC	1.51259	4.10591	18.3674	4.25e-11	1.73e-10	15.2758	FALSE
SM(36:2;O2) (1)	iPSC	1.23165	2.6169	18.0316	5.44e-11	2.14e-10	15.0155	FALSE
PC(34:1)	iPSC	1.45459	7.18985	17.9781	5.65e-11	2.15e-10	14.9737	FALSE
PC(34:0)	iPSC	2.02249	4.73484	16.2267	2.19e-10	8.06e-10	13.5346	FALSE
PC(38:4) (2)	iPSC	1.2798	3.32515	16.1326	2.37e-10	8.31e-10	13.4533	FALSE
PC(O-38:4) (1)	iPSC	-1.92768	2.83526	-16.1133	2.4e-10	8.31e-10	13.4366	TRUE
SM(34:0;O2)	iPSC	1.59413	3.48366	14.1544	1.31e-09	4.39e-09	11.637	FALSE
SM(40:2;O2)	iPSC	2.12628	3.19033	13.0109	3.88e-09	1.26e-08	10.4818	FALSE
SM(34:1;O2)	iPSC	0.862556	7.02052	12.2493	8.38e-09	2.65e-08	9.66306	FALSE
PC(36:2) (1)	iPSC	0.964692	5.60937	11.9057	1.2e-08	3.71e-08	9.27961	FALSE
PC(O-34:3)	iPSC	1.30042	2.20085	11.1035	2.89e-08	8.68e-08	8.34756	FALSE
PC(40:6)	iPSC	3.05583	3.8087	10.5171	5.68e-08	1.66e-07	7.63119	FALSE
PE(32:1)	iPSC	-2.68982	4.02661	-9.83412	1.3e-07	3.63e-07	6.75638	TRUE
PE(O-36:5)	iPSC	-0.823078	1.80794	-9.82855	1.31e-07	3.63e-07	6.74906	FALSE
PC(O-38:4)	iPSC	-1.11994	2.49043	-9.69871	1.53e-07	4.17e-07	6.57747	TRUE
PC(38:2)	iPSC	1.59107	3.31177	9.25147	2.71e-07	7.2e-07	5.97306	FALSE
PE(O-40:5)	iPSC	-1.14273	2.10671	-6.89773	7.91e-06	2.05e-05	2.41117	TRUE
PE(O-38:5)	iPSC	-0.742285	2.44654	-6.69839	1.09e-05	2.75e-05	2.0773	FALSE
PC(38:1)	iPSC	1.32292	2.7379	6.58884	1.3e-05	3.21e-05	1.89156	FALSE
PC(O-32:1)	iPSC	0.652613	3.40765	5.61175	6.75e-05	0.000163735	0.163848	FALSE
PC(O-34:2) (1)	iPSC	-0.846051	3.08688	-5.04867	0.000185398	0.000440319	-0.887643	FALSE
PC(36:4)	iPSC	0.697365	4.84174	5.00425	0.000201137	0.000467951	-0.972176	FALSE
SM(42:2;O2) (1)	iPSC	1.23297	3.41803	4.80765	0.00028936	0.00065974	-1.34891	FALSE
PC(34:2)	iPSC	0.532507	4.83536	4.46095	0.00055581	0.0012424	-2.02256	FALSE
SM(36:2;O2) (2)	iPSC	1.66859	2.99353	4.41036	0.000612049	0.0013418	-2.12173	FALSE
Cer(42:2;O2)	iPSC	0.265184	6.30944	4.15309	0.00100328	0.00215801	-2.62881	FALSE
PC(O-32:1) (1)	iPSC	-0.347246	2.7929	-4.08068	0.00115433	0.00243691	-2.77224	FALSE
PC(O-32:1) (2)	iPSC	-0.358323	2.62636	-4.03485	0.00126175	0.00261525	-2.86313	FALSE
TG(47:1)	iPSC	0.169831	1.30084	3.97313	0.00142278	0.00289637	-2.98569	FALSE
HexCer(40:1;O2)	iPSC	-0.195056	1.7455	-3.38237	0.00454454	0.00908908	-4.16072	FALSE
PC(32:0)	iPSC	0.329668	6.95253	3.25191	0.005882	0.0115612	-4.41884	FALSE
PC(O-36:1)	iPSC	-0.302888	2.28195	-3.09763	0.00797903	0.0154171	-4.72227	FALSE
PC(O-38:6)	iPSC	-0.163282	1.40015	-2.86973	0.0125007	0.0237512	-5.1653	FALSE
PE(40:4)	iPSC	-0.186311	1.91467	-2.71936	0.0167792	0.0313579	-5.45297	FALSE
TG(48:1) (1)	iPSC	0.355522	1.06983	2.6414	0.0195288	0.0359079	-5.60028	FALSE
PC(40:5)	iPSC	-2.54165	7.28071	-2.59859	0.0212196	0.0383974	-5.68058	TRUE
PE(O-40:7)	iPSC	-0.116709	2.5247	-2.33119	0.0354325	0.0631141	-6.17097	FALSE
TG(46:0)	iPSC	0.112601	1.10858	2.2951	0.0379355	0.0665331	-6.23547	FALSE
TG(49:1)	iPSC	0.0951535	1.06973	2.08913	0.0557046	0.096217	-6.59439	FALSE
LPE(18:1)	iPSC	-0.0616691	0.588728	-2.02102	0.0631068	0.107376	-6.70927	FALSE
LPC(38:4)	iPSC	-0.120822	1.87237	-1.97604	0.0684803	0.114805	-6.78402	FALSE
PE(O-38:7)	iPSC	-0.114016	1.39792	-1.94572	0.0723338	0.119194	-6.83387	FALSE
PC(O-38:5) (3)	iPSC	-0.35157	2.22243	-1.9392	0.0731891	0.119194	-6.84454	FALSE
HexCer(42:1;O2)	iPSC	-0.101828	1.70239	-1.83681	0.0878548	0.141063	-7.00923	FALSE
HexCer(42:1;O2) (2)	iPSC	-0.0904318	1.59726	-1.78381	0.0964382	0.152694	-7.09236	FALSE
PE(O-34:2)	iPSC	-0.11199	2.33052	-1.65476	0.120516	0.188203	-7.28823	FALSE
LPE(18:1) (1)	iPSC	-0.0617032	0.654951	-1.63915	0.123757	0.188723	-7.31126	FALSE
PE(40:6)	iPSC	-0.125015	1.92624	-1.63723	0.12416	0.188723	-7.31408	FALSE
SM(36:0;O2)	iPSC	-0.11916	2.24928	-1.5825	0.136165	0.204247	-7.39362	FALSE
HexCer(36:1;O2) (2)	iPSC	0.222023	1.96825	1.36666	0.193573	0.286588	-7.68821	FALSE
PC(O-36:3)	iPSC	-0.0952661	2.5888	-1.34304	0.200919	0.293651	-7.7185	FALSE
PC(32:2) (1)	iPSC	-0.119213	3.4038	-1.27284	0.22409	0.32337	-7.80607	FALSE
HexCer(36:1;O2) (1)	iPSC	-0.0709663	1.8255	-1.18872	0.254592	0.362622	-7.90608	FALSE
PE(O-36:2)	iPSC	-0.0575747	1.92756	-1.18072	0.257653	0.362622	-7.9153	FALSE
PI(38:4)	iPSC	-0.0676365	3.23458	-1.12159	0.281163	0.390886	-7.98188	FALSE
SM(42:2;O2) (2)	iPSC	-0.268191	1.68225	-1.09122	0.293851	0.403602	-8.01497	FALSE
HexCer(42:1;O2) (1)	iPSC	-0.0588341	1.4887	-1.07718	0.299858	0.406951	-8.03001	FALSE
TG(44:0)	iPSC	0.0637535	1.07573	1.06126	0.306784	0.411451	-8.04687	FALSE
PE(38:4)	iPSC	-0.100331	2.18667	-0.982847	0.342591	0.450346	-8.12673	FALSE
SM(39:1;O2)	iPSC	0.135186	2.19414	0.980546	0.343685	0.450346	-8.12899	FALSE
PC(O-36:2) (1)	iPSC	-0.438786	2.41129	-0.971454	0.348033	0.45086	-8.13789	FALSE
PC(32:1)	iPSC	-0.0789377	1.51105	-0.888717	0.389375	0.49875	-8.21552	FALSE
LPC(18:1) (1)	iPSC	-0.146248	0.791754	-0.840345	0.41503	0.525704	-8.25805	FALSE
SM(39:2;O2)	iPSC	0.0225521	0.653559	0.792211	0.441636	0.553258	-8.29823	FALSE
TG(48:1)	iPSC	0.0218438	0.607057	0.753185	0.463988	0.574942	-8.32922	FALSE
PE(O-36:3)	iPSC	-0.11199	1.95562	-0.742364	0.470308	0.576506	-8.33756	FALSE
SM(38:2;O2)	iPSC	0.050331	2.50316	0.702417	0.494091	0.592049	-8.36736	FALSE
PC(36:3)	iPSC	0.122055	2.69735	0.696463	0.497696	0.592049	-8.37168	FALSE
PC(34:2) (1)	iPSC	-0.0643064	1.71384	-0.695028	0.498567	0.592049	-8.37271	FALSE
LPC(18:1)	iPSC	0.0191623	0.533308	0.656472	0.522311	0.61385	-8.39975	FALSE
SM(36:2;O2)	iPSC	0.0179727	0.666224	0.632297	0.537523	0.625281	-8.41596	FALSE
TG(42:4)	iPSC	-0.0223754	2.03047	-0.611268	0.550953	0.634431	-8.4296	FALSE
PC(38:3) (2)	iPSC	-0.110399	2.35762	-0.568698	0.578694	0.659711	-8.45586	FALSE
PC(32:2)	iPSC	-0.126809	3.25624	-0.539923	0.597851	0.674802	-8.47259	FALSE
PC(32:2) (2)	iPSC	-0.159783	3.72699	-0.473811	0.643039	0.718691	-8.50785	FALSE
SM(34:2;O2)	iPSC	0.0343112	4.97782	0.440557	0.666352	0.735914	-8.52391	FALSE
HexCer(42:2;O2)	iPSC	-0.0392587	2.07191	-0.433482	0.67136	0.735914	-8.52718	FALSE
PC(36:5)	iPSC	0.0279282	0.564731	0.31309	0.758891	0.82192	-8.57487	FALSE
SM(42:3;O2)	iPSC	0.0109673	0.670663	0.299236	0.769217	0.82192	-8.57938	FALSE
PE(40:6) (1)	iPSC	0.0204757	2.58846	0.296246	0.771451	0.82192	-8.58033	FALSE
CE(18:2)	iPSC	0.0115359	1.80037	0.214883	0.833	0.879278	-8.60252	FALSE
PC(O-32:2)	iPSC	-0.0466341	1.00425	-0.181739	0.858428	0.890923	-8.60954	FALSE
SM(42:1;O2) (1)	iPSC	-0.0173118	2.01194	-0.174167	0.864262	0.890923	-8.61098	FALSE
CE(18:1)	iPSC	0.0135074	1.9145	0.169998	0.867477	0.890923	-8.61175	FALSE
PC(O-36:2)	iPSC	-0.0230265	2.08165	-0.119395	0.906682	0.922873	-8.61959	FALSE
PS(36:3)	iPSC	0.00271177	0.500148	0.0549011	0.957004	0.965473	-8.62561	FALSE
HexCer(42:2;O2) (1)	iPSC	0.00319119	2.04567	0.0220111	0.982754	0.982754	-8.62697	FALSE
SM(40:2;O2)	Micro	4.05962	4.44194	50.5099	4.57e-17	4.18e-15	29.637	FALSE
PC(38:4)	Micro	5.40844	5.54943	48.799	7.34e-17	4.18e-15	29.1566	FALSE
PC(38:6)	Micro	3.6821	4.96474	45.8935	1.7e-16	5.1e-15	28.2974	FALSE
SM(42:1;O2)	Micro	3.19695	3.86447	45.7301	1.79e-16	5.1e-15	28.2473	FALSE
PC(40:5) (1)	Micro	4.07965	4.31076	44.7027	2.44e-16	5.57e-15	27.928	FALSE
PC(36:1)	Micro	3.99355	6.86635	44.0784	2.96e-16	5.63e-15	27.7302	FALSE
PC(36:4) (1)	Micro	2.11349	2.31332	41.5801	6.6e-16	1.01e-14	26.9073	FALSE
SM(36:1;O2)	Micro	3.36441	4.92449	41.3518	7.12e-16	1.01e-14	26.8294	FALSE
PC(38:5)	Micro	3.70851	4.79282	34.7653	7.64e-15	9.68e-14	24.3667	FALSE
PC(38:4) (1)	Micro	3.77919	4.26673	33.4026	1.32e-14	1.5e-13	23.7968	FALSE
SM(38:1;O2)	Micro	2.43537	3.72037	32.023	2.35e-14	2.43e-13	23.195	FALSE
PC(38:4) (2)	Micro	2.40651	3.32515	30.3353	4.91e-14	4.59e-13	22.4219	FALSE
SM(34:2;O2)	Micro	2.35145	4.97782	30.1927	5.23e-14	4.59e-13	22.3546	FALSE
PC(34:0)	Micro	3.69683	4.73484	29.6602	6.67e-14	5.43e-13	22.1004	FALSE
SM(42:2;O2)	Micro	3.37862	5.42003	29.4106	7.48e-14	5.68e-13	21.9796	FALSE
SM(34:1;O2)	Micro	2.03987	7.02052	28.9684	9.19e-14	6.55e-13	21.7631	FALSE
PC(38:3) (1)	Micro	4.5402	4.91578	28.6861	1.05e-13	6.94e-13	21.6232	FALSE
PC(O-34:2)	Micro	2.35484	4.10591	28.5948	1.1e-13	6.94e-13	21.5776	FALSE
SM(40:2;O2) (1)	Micro	2.06467	3.38558	27.4142	1.94e-13	1.17e-12	20.975	FALSE
PC(36:4)	Micro	3.76798	4.84174	27.0388	2.34e-13	1.29e-12	20.7779	FALSE
PC(34:1)	Micro	2.18605	7.18985	27.0186	2.37e-13	1.29e-12	20.7673	FALSE
PC(32:0)	Micro	2.67215	6.95253	26.3586	3.31e-13	1.72e-12	20.4138	FALSE
PC(36:2)	Micro	3.02392	5.68615	26.0551	3.87e-13	1.92e-12	20.2484	FALSE
PC(40:4)	Micro	3.34	3.62648	25.8941	4.21e-13	2e-12	20.1599	FALSE
PC(O-32:1) (2)	Micro	-2.26138	2.62636	-25.464	5.29e-13	2.41e-12	19.9205	TRUE
PC(38:3)	Micro	2.2841	3.30336	24.8222	7.47e-13	3.27e-12	19.556	FALSE
PC(36:2) (1)	Micro	1.73539	5.60937	21.4172	5.46e-12	2.3e-11	17.4529	FALSE
SM(41:1;O2)	Micro	2.04809	3.07731	19.8599	1.5e-11	6.11e-11	16.3809	FALSE
PC(34:2)	Micro	2.33602	4.83536	19.5694	1.83e-11	7.18e-11	16.1721	FALSE
SM(36:2;O2) (1)	Micro	1.33263	2.6169	19.51	1.9e-11	7.23e-11	16.1291	FALSE
Cer(42:2;O2)	Micro	0.988207	6.30944	15.4765	4.08e-10	1.5e-09	12.8741	FALSE
SM(34:0;O2)	Micro	1.73739	3.48366	15.4265	4.26e-10	1.52e-09	12.8291	FALSE
PC(O-32:1) (1)	Micro	-1.28475	2.7929	-15.0978	5.65e-10	1.95e-09	12.5297	TRUE
SM(40:2;O2)	Micro	2.23578	3.19033	13.681	2.03e-09	6.81e-09	11.1689	FALSE
PC(38:2)	Micro	2.14499	3.31177	12.4723	6.66e-09	2.17e-08	9.90717	FALSE
PC(O-34:3)	Micro	1.45613	2.20085	12.433	6.94e-09	2.2e-08	9.86443	FALSE
PC(O-32:1)	Micro	1.31509	3.40765	11.3083	2.3e-08	7.09e-08	8.59058	FALSE
PC(40:6)	Micro	3.15844	3.8087	10.8702	3.77e-08	1.13e-07	8.06625	FALSE
PC(38:1)	Micro	1.55452	2.7379	7.74233	2.18e-06	6.38e-06	3.76782	FALSE
PC(O-34:2) (1)	Micro	-1.23704	3.08688	-7.3818	3.74e-06	1.07e-05	3.20004	TRUE
PC(O-34:1)	Micro	-0.545446	6.02308	-6.83825	8.69e-06	2.42e-05	2.31211	FALSE
PC(O-32:0)	Micro	-0.679362	5.04491	-6.01913	3.34e-05	9.06e-05	0.899616	FALSE
SM(42:2;O2) (1)	Micro	1.51252	3.41803	5.89765	4.11e-05	0.000108941	0.682479	FALSE
TG(47:1)	Micro	0.220893	1.30084	5.16772	0.00014921	0.00038659	-0.662156	FALSE
SM(36:2;O2) (2)	Micro	1.94835	2.99353	5.14981	0.000154147	0.000390506	-0.695979	FALSE
PC(36:3)	Micro	0.729838	2.69735	4.16455	0.000981298	0.00243191	-2.60613	FALSE
TG(46:0)	Micro	0.178326	1.10858	3.63474	0.00276159	0.00669832	-3.6591	FALSE
SM(38:2;O2)	Micro	0.241882	2.50316	3.37569	0.00460494	0.0109367	-4.17395	FALSE
TG(49:1)	Micro	0.136925	1.06973	3.00623	0.00955599	0.0222323	-4.90081	FALSE
PE(34:2)	Micro	0.463423	4.55488	2.51804	0.0247923	0.0565265	-5.83045	FALSE
PI(38:4)	Micro	0.136052	3.23458	2.2561	0.0408267	0.0912596	-6.30464	FALSE
HexCer(36:1;O2) (2)	Micro	0.360343	1.96825	2.21809	0.0438438	0.0961191	-6.37155	FALSE
TG(44:0)	Micro	0.123569	1.07573	2.05697	0.0590943	0.127108	-6.64889	FALSE
LPE(18:1)	Micro	-0.0515498	0.588728	-1.68939	0.113586	0.239792	-7.2366	FALSE
SM(39:2;O2)	Micro	0.0465021	0.653559	1.63353	0.124943	0.258973	-7.31952	FALSE
PC(40:5)	Micro	-1.54558	7.28071	-1.5802	0.136688	0.278258	-7.39691	FALSE
PE(32:1)	Micro	0.427214	4.02661	1.56192	0.140929	0.281858	-7.42304	FALSE
PC(32:2) (1)	Micro	0.135865	3.4038	1.45063	0.169219	0.332602	-7.57735	FALSE
HexCer(42:1;O2) (1)	Micro	0.0782689	1.4887	1.43301	0.174106	0.336409	-7.60102	FALSE
SM(42:2;O2) (2)	Micro	-0.332599	1.68225	-1.35329	0.197705	0.369951	-7.70541	FALSE
TG(48:1)	Micro	0.0392246	0.607057	1.35248	0.197956	0.369951	-7.70644	FALSE
PE(34:1)	Micro	0.24678	3.00573	1.32583	0.206411	0.37953	-7.7403	FALSE
PE(40:6) (1)	Micro	0.086075	2.58846	1.24535	0.233722	0.422926	-7.83935	FALSE
SM(39:1;O2)	Micro	0.161868	2.19414	1.17408	0.260216	0.463509	-7.92292	FALSE
SM(36:2;O2)	Micro	0.032197	0.666224	1.13272	0.276617	0.485144	-7.96956	FALSE
LPC(18:1)	Micro	0.0313622	0.533308	1.07442	0.30105	0.519995	-8.03294	FALSE
LPE(18:1) (1)	Micro	-0.0387561	0.654951	-1.02956	0.320915	0.546035	-8.07979	FALSE
PE(O-36:2)	Micro	0.0482736	1.92756	0.989979	0.339216	0.568685	-8.11968	FALSE
PC(O-36:3)	Micro	0.0588165	2.5888	0.829182	0.421105	0.695738	-8.26756	FALSE
PE(40:6)	Micro	0.0588165	1.92624	0.770279	0.454112	0.739554	-8.31582	FALSE
HexCer(42:1;O2) (2)	Micro	0.033298	1.59726	0.656818	0.522095	0.838294	-8.39951	FALSE
HexCer(40:1;O2)	Micro	0.0356318	1.7455	0.617874	0.546714	0.859743	-8.42536	FALSE
PC(36:5)	Micro	0.0545841	0.564731	0.611915	0.550537	0.859743	-8.42918	FALSE
HexCer(42:2;O2)	Micro	0.045377	2.07191	0.501039	0.624236	0.961661	-8.49387	FALSE
SM(42:1;O2) (1)	Micro	0.0480189	2.01194	0.483097	0.636597	0.967627	-8.50317	FALSE
HexCer(42:2;O2) (1)	Micro	0.0668033	2.04567	0.460774	0.652134	0.973738	-8.51428	FALSE
PS(36:3)	Micro	-0.0219092	0.500148	-0.443562	0.664231	0.973738	-8.52251	FALSE
PC(O-36:1)	Micro	0.0413842	2.28195	0.423235	0.678642	0.973738	-8.53182	FALSE
SM(42:3;O2)	Micro	-0.0154658	0.670663	-0.421976	0.679539	0.973738	-8.53239	FALSE
PC(32:2)	Micro	0.0978614	3.25624	0.416669	0.683325	0.973738	-8.53474	FALSE
PC(O-36:4)	Micro	0.0407708	2.61417	0.381044	0.708969	0.990389	-8.5498	FALSE
PC(O-38:5) (2)	Micro	0.0257644	2.4099	0.359039	0.724997	0.990389	-8.55845	FALSE
PE(36:2)	Micro	0.030442	2.74015	0.351438	0.730565	0.990389	-8.56131	FALSE
TG(42:4)	Micro	-0.0123248	2.03047	-0.336699	0.741406	0.990389	-8.5667	FALSE
PE(O-40:7)	Micro	0.0163547	2.5247	0.326675	0.748813	0.990389	-8.57024	FALSE
PE(38:4)	Micro	0.0330274	2.18667	0.323537	0.751136	0.990389	-8.57133	FALSE
PC(32:2) (2)	Micro	0.102821	3.72699	0.304901	0.764989	0.990389	-8.57756	FALSE
PC(O-34:0)	Micro	0.0202412	3.14689	0.269391	0.791613	0.990389	-8.58843	FALSE
TG(48:1) (1)	Micro	0.0346024	1.06983	0.257084	0.800905	0.990389	-8.59188	FALSE
PC(O-38:6)	Micro	-0.0131364	1.40015	-0.230876	0.820797	0.990389	-8.59871	FALSE
HexCer(42:1;O2)	Micro	0.0117088	1.70239	0.211207	0.835811	0.990389	-8.60335	FALSE
PC(38:3) (2)	Micro	0.0344435	2.35762	0.177429	0.861748	0.990389	-8.61037	FALSE
PC(O-38:5) (3)	Micro	0.0321241	2.22243	0.177191	0.861931	0.990389	-8.61041	FALSE
PE(O-34:2)	Micro	-0.0111863	2.33052	-0.165288	0.871113	0.990389	-8.6126	FALSE
LPC(18:1) (1)	Micro	-0.026803	0.791754	-0.154011	0.87983	0.990389	-8.61452	FALSE
HexCer(36:1;O2) (1)	Micro	0.00915354	1.8255	0.153326	0.880359	0.990389	-8.61463	FALSE
PC(34:2) (1)	Micro	0.0122782	1.71384	0.132703	0.896342	0.990389	-8.61779	FALSE
PE(40:4)	Micro	0.00898769	1.91467	0.131183	0.897523	0.990389	-8.61801	FALSE
CE(18:2)	Micro	0.00584933	1.80037	0.108957	0.914804	0.990389	-8.62086	FALSE
PE(O-38:5)	Micro	-0.011606	2.44654	-0.104733	0.918094	0.990389	-8.62135	FALSE
CE(18:1)	Micro	-0.00810112	1.9145	-0.101957	0.920257	0.990389	-8.62166	FALSE
SM(36:0;O2)	Micro	0.00739661	2.24928	0.0982304	0.923161	0.990389	-8.62205	FALSE
PE(O-38:7)	Micro	-0.00556622	1.39792	-0.0949896	0.925688	0.990389	-8.62239	FALSE
PE(O-40:5)	Micro	0.0153508	2.10671	0.0926597	0.927505	0.990389	-8.62262	FALSE
PC(O-36:2)	Micro	0.0162478	2.08165	0.0842465	0.93407	0.990389	-8.62342	FALSE
PE(O-36:5)	Micro	-0.00687662	1.80794	-0.0821152	0.935734	0.990389	-8.62361	FALSE
PC(O-38:4)	Micro	0.00901085	2.49043	0.0780341	0.93892	0.990389	-8.62396	FALSE
PE(O-36:3)	Micro	-0.0111863	1.95562	-0.0741522	0.941953	0.990389	-8.62428	FALSE
PE(O-38:5) (1)	Micro	0.00758814	2.63772	0.0665508	0.947893	0.990389	-8.62485	FALSE
PC(O-32:2)	Micro	0.0145353	1.00425	0.0566461	0.955639	0.990389	-8.62551	FALSE
PC(O-38:4) (1)	Micro	0.00274345	2.83526	0.0229322	0.982032	0.993503	-8.62694	FALSE
LPC(38:4)	Micro	0.000702875	1.87237	0.0114955	0.990993	0.993503	-8.62715	FALSE
PC(O-36:2) (1)	Micro	0.0049188	2.41129	0.01089	0.991467	0.993503	-8.62716	FALSE
PC(32:1)	Micro	0.000736517	1.51105	0.00829205	0.993503	0.993503	-8.62719	FALSE
PC(O-34:1)	Peri	-3.49121	6.02308	-43.7692	3.27e-16	2.06e-14	27.6409	TRUE
PC(O-34:0)	Peri	-3.26452	3.14689	-43.4476	3.61e-16	2.06e-14	27.5373	TRUE
PC(36:4) (1)	Peri	2.06577	2.31332	40.6414	9.02e-16	2.49e-14	26.5965	FALSE
PE(36:2)	Peri	-3.51756	2.74015	-40.6085	9.12e-16	2.49e-14	26.5851	TRUE
PE(O-34:2)	Peri	-2.71261	2.33052	-40.0813	1.09e-15	2.49e-14	26.4005	TRUE
PE(O-36:2)	Peri	-1.79944	1.92756	-36.9023	3.38e-15	6.42e-14	25.2302	TRUE
PC(O-36:3)	Peri	-2.22357	2.5888	-31.3473	3.14e-14	5.11e-13	22.9086	TRUE
PC(O-32:1) (2)	Peri	-2.66975	2.62636	-30.0624	5.55e-14	7.91e-13	22.3115	TRUE
PC(O-32:1) (1)	Peri	-2.51938	2.7929	-29.6066	6.83e-14	8.65e-13	22.0935	TRUE
PC(O-32:0)	Peri	-3.29369	5.04491	-29.182	8.31e-14	9.48e-13	21.8873	TRUE
PC(O-38:5) (2)	Peri	-1.84069	2.4099	-25.6509	4.79e-13	4.79e-12	20.046	TRUE
PC(O-36:1)	Peri	-2.49873	2.28195	-25.5544	5.04e-13	4.79e-12	19.9922	TRUE
PC(36:2) (1)	Peri	-1.97261	5.60937	-24.3449	9.71e-13	8.51e-12	19.3004	TRUE
PC(O-38:4) (1)	Peri	-2.4763	2.83526	-20.6992	8.62e-12	7.02e-11	16.9913	TRUE
PE(O-38:5) (1)	Peri	-2.13163	2.63772	-18.6952	3.36e-11	2.55e-10	15.5494	TRUE
PE(O-36:5)	Peri	-1.43188	1.80794	-17.0984	1.1e-10	7.83e-10	14.2922	TRUE
PC(40:5) (1)	Peri	-1.42505	4.31076	-15.615	3.63e-10	2.44e-09	13.023	TRUE
PC(32:2) (1)	Peri	-1.41169	3.4038	-15.0726	5.77e-10	3.65e-09	12.5314	TRUE
PE(O-38:5)	Peri	-1.64446	2.44654	-14.8396	7.07e-10	4.24e-09	12.3154	TRUE
PC(O-34:2) (1)	Peri	-2.39445	3.08688	-14.2885	1.16e-09	6.6e-09	11.7921	TRUE
PC(O-34:2)	Peri	-1.05714	4.10591	-12.8369	4.61e-09	2.5e-08	10.3239	TRUE
PC(O-36:4)	Peri	-1.36613	2.61417	-12.7678	4.94e-09	2.56e-08	10.2506	TRUE
PC(O-38:4)	Peri	-1.44373	2.49043	-12.5027	6.46e-09	3.2e-08	9.96578	TRUE
PC(O-34:3)	Peri	1.3986	2.20085	11.9418	1.16e-08	5.5e-08	9.34607	FALSE
PC(34:1)	Peri	-0.952598	7.18985	-11.7737	1.39e-08	6.32e-08	9.1556	FALSE
PC(38:5)	Peri	-1.23354	4.79282	-11.5638	1.74e-08	7.62e-08	8.91462	TRUE
SM(40:2;O2)	Peri	0.890261	4.44194	11.0766	2.98e-08	1.26e-07	8.34126	FALSE
PC(38:3)	Peri	-0.984059	3.30336	-10.6942	4.62e-08	1.88e-07	7.87672	FALSE
PC(36:2)	Peri	1.09036	5.68615	9.39488	2.26e-07	8.85e-07	6.19539	FALSE
PC(O-38:5) (3)	Peri	-1.69883	2.22243	-9.37046	2.33e-07	8.85e-07	6.16215	TRUE
Cer(42:2;O2)	Peri	0.588232	6.30944	9.21239	2.86e-07	1.05e-06	5.94549	FALSE
PC(40:4)	Peri	1.15567	3.62648	8.95959	3.98e-07	1.42e-06	5.59332	FALSE
PE(34:1)	Peri	-1.64879	3.00573	-8.85822	4.56e-07	1.58e-06	5.45012	TRUE
PC(34:2)	Peri	-0.978014	4.83536	-8.19308	1.14e-06	3.82e-06	4.48114	FALSE
SM(38:1;O2)	Peri	0.616693	3.72037	8.10899	1.28e-06	4.18e-06	4.35491	FALSE
SM(36:0;O2)	Peri	-0.601546	2.24928	-7.98881	1.53e-06	4.83e-06	4.17298	FALSE
SM(36:1;O2)	Peri	0.627982	4.92449	7.71849	2.26e-06	6.97e-06	3.75728	FALSE
PC(O-32:1)	Peri	-0.828277	3.40765	-7.12227	5.57e-06	1.63e-05	2.80749	FALSE
PE(O-36:3)	Peri	-1.07404	1.95562	-7.11961	5.59e-06	1.63e-05	2.80316	TRUE
SM(34:0;O2)	Peri	-0.785376	3.48366	-6.97342	7.02e-06	2e-05	2.56315	FALSE
PC(32:0)	Peri	-0.69342	6.95253	-6.84001	8.67e-06	2.41e-05	2.34166	FALSE
PC(34:2) (1)	Peri	-0.616648	1.71384	-6.66478	1.15e-05	3.11e-05	2.04711	FALSE
PC(38:6)	Peri	-0.519579	4.96474	-6.47602	1.56e-05	4.13e-05	1.72523	FALSE
PC(38:3) (2)	Peri	-1.23683	2.35762	-6.37129	1.85e-05	4.8e-05	1.54457	TRUE
SM(42:1;O2)	Peri	0.395365	3.86447	5.65541	6.25e-05	0.000158412	0.270479	FALSE
PC(34:0)	Peri	0.694764	4.73484	5.5742	7.21e-05	0.000177155	0.121695	FALSE
SM(41:1;O2)	Peri	0.574106	3.07731	5.56697	7.3e-05	0.000177155	0.10841	FALSE
PC(36:3)	Peri	-0.91317	2.69735	-5.21067	0.000138031	0.000327824	-0.554429	FALSE
SM(42:1;O2) (1)	Peri	-0.493538	2.01194	-4.96527	0.000216093	0.000502746	-1.01973	FALSE
PC(O-36:2) (1)	Peri	-2.22015	2.41129	-4.91532	0.00023696	0.000540269	-1.11526	TRUE
PC(38:2)	Peri	-0.790966	3.31177	-4.59916	0.00042775	0.000956147	-1.72587	FALSE
PC(40:6)	Peri	-1.23253	3.8087	-4.24194	0.000845242	0.00185303	-2.42634	TRUE
PC(38:3) (1)	Peri	-0.577493	4.91578	-3.64875	0.00268645	0.00577841	-3.60429	FALSE
HexCer(42:2;O2) (1)	Peri	-0.517799	2.04567	-3.57151	0.00312808	0.00660372	-3.75803	FALSE
PC(36:1)	Peri	-0.312953	6.86635	-3.45419	0.00394322	0.00817323	-3.99127	FALSE
PC(O-36:2)	Peri	-0.61271	2.08165	-3.17697	0.00682131	0.0137159	-4.53955	FALSE
LPE(18:1) (1)	Peri	-0.11949	0.654951	-3.17426	0.00685796	0.0137159	-4.54489	FALSE
SM(42:3;O2)	Peri	-0.110935	0.670663	-3.0268	0.00917618	0.0180359	-4.83376	FALSE
PC(32:2) (2)	Peri	-0.993223	3.72699	-2.94525	0.0107758	0.0208211	-4.99236	FALSE
PC(32:1)	Peri	-0.241144	1.51105	-2.71491	0.0169256	0.0321586	-5.43444	FALSE
LPE(18:1)	Peri	-0.0821518	0.588728	-2.69228	0.0176886	0.0330573	-5.47731	FALSE
PE(32:1)	Peri	0.649023	4.02661	2.37286	0.0327372	0.0601942	-6.06897	FALSE
PI(38:4)	Peri	0.137219	3.23458	2.27545	0.0393671	0.0712358	-6.2434	FALSE
TG(46:0)	Peri	0.109903	1.10858	2.24011	0.0420718	0.0749404	-6.30587	FALSE
HexCer(36:1;O2) (2)	Peri	0.336413	1.96825	2.07079	0.0576149	0.101048	-6.59852	FALSE
PE(38:4)	Peri	-0.210236	2.18667	-2.05948	0.0588229	0.101603	-6.61765	FALSE
TG(49:1)	Peri	0.0915542	1.06973	2.0101	0.0643744	0.109533	-6.7005	FALSE
PC(32:2)	Peri	-0.443621	3.25624	-1.88883	0.0801021	0.134289	-6.89921	FALSE
TG(47:1)	Peri	0.0793259	1.30084	1.8558	0.084949	0.140351	-6.95207	FALSE
SM(34:1;O2)	Peri	-0.127459	7.02052	-1.81006	0.0920979	0.149988	-7.02436	FALSE
PC(40:5)	Peri	-1.63169	7.28071	-1.66824	0.117775	0.189104	-7.2412	FALSE
SM(36:2;O2) (1)	Peri	-0.109892	2.6169	-1.60883	0.130269	0.20626	-7.32856	FALSE
TG(44:0)	Peri	0.0917826	1.07573	1.52784	0.149132	0.232891	-7.44414	FALSE
PC(36:4)	Peri	0.204539	4.84174	1.46776	0.164577	0.253538	-7.52712	FALSE
SM(39:1;O2)	Peri	0.199097	2.19414	1.44411	0.171014	0.258244	-7.55911	FALSE
SM(36:2;O2) (2)	Peri	0.544789	2.99353	1.43997	0.172163	0.258244	-7.56468	FALSE
SM(42:2;O2) (1)	Peri	-0.366324	3.41803	-1.42838	0.17541	0.259698	-7.58018	FALSE
PC(38:4) (2)	Peri	-0.108221	3.32515	-1.36418	0.194334	0.284026	-7.66439	FALSE
TG(48:1) (1)	Peri	0.175414	1.06983	1.30326	0.213798	0.308518	-7.74154	FALSE
PE(34:2)	Peri	-0.218995	4.55488	-1.18992	0.254135	0.362143	-7.87766	FALSE
CE(18:2)	Peri	-0.0602542	1.80037	-1.12237	0.280843	0.39526	-7.95399	FALSE
PE(40:6) (1)	Peri	0.0768342	2.58846	1.11165	0.285269	0.396593	-7.96576	FALSE
PC(38:4) (1)	Peri	0.114454	4.26673	1.01161	0.329123	0.447062	-8.07101	FALSE
LPC(18:1) (1)	Peri	-0.175944	0.791754	-1.01098	0.329414	0.447062	-8.07165	FALSE
SM(42:2;O2)	Peri	-0.110658	5.42003	-0.963273	0.351978	0.464671	-8.1188	FALSE
PC(O-38:6)	Peri	-0.054647	1.40015	-0.960438	0.353352	0.464671	-8.12154	FALSE
TG(42:4)	Peri	-0.0350615	2.03047	-0.957836	0.354617	0.464671	-8.12405	FALSE
HexCer(42:1;O2) (1)	Peri	0.0484645	1.4887	0.887327	0.390097	0.505353	-8.18973	FALSE
HexCer(40:1;O2)	Peri	0.0498554	1.7455	0.86452	0.402072	0.505486	-8.21002	FALSE
PE(40:6)	Peri	0.0658632	1.92624	0.862565	0.40311	0.505486	-8.21174	FALSE
PC(38:1)	Peri	-0.173039	2.7379	-0.861827	0.403502	0.505486	-8.21239	FALSE
HexCer(36:1;O2) (1)	Peri	0.0389143	1.8255	0.651833	0.525211	0.649235	-8.37586	FALSE
HexCer(42:2;O2)	Peri	-0.0583949	2.07191	-0.644777	0.529639	0.649235	-8.38062	FALSE
TG(48:1)	Peri	-0.0169777	0.607057	-0.5854	0.567723	0.688516	-8.41873	FALSE
SM(40:2;O2) (1)	Peri	-0.0406291	3.38558	-0.539465	0.598158	0.715816	-8.44581	FALSE
HexCer(42:1;O2)	Peri	0.0295247	1.70239	0.532576	0.602792	0.715816	-8.44968	FALSE
HexCer(42:1;O2) (2)	Peri	0.0249403	1.59726	0.491959	0.630477	0.740973	-8.47157	FALSE
LPC(18:1)	Peri	0.0130354	0.533308	0.446575	0.662106	0.770204	-8.49405	FALSE
PC(38:4)	Peri	-0.041411	5.54943	-0.37364	0.714346	0.82258	-8.52572	FALSE
CE(18:1)	Peri	-0.0235991	1.9145	-0.297008	0.770881	0.878805	-8.55305	FALSE
SM(34:2;O2)	Peri	0.0216453	4.97782	0.277927	0.785187	0.88625	-8.55889	FALSE
LPC(38:4)	Peri	-0.0162734	1.87237	-0.266151	0.794056	0.887474	-8.56231	FALSE
SM(40:2;O2)	Peri	0.0404079	3.19033	0.24726	0.808345	0.887776	-8.56748	FALSE
SM(38:2;O2)	Peri	0.0175703	2.50316	0.24521	0.809901	0.887776	-8.56802	FALSE
PE(O-38:7)	Peri	-0.0125566	1.39792	-0.214283	0.833459	0.904898	-8.57561	FALSE
PC(O-32:2)	Peri	-0.0488546	1.00425	-0.190393	0.851772	0.916057	-8.58078	FALSE
PE(O-40:7)	Peri	0.00763217	2.5247	0.152448	0.881039	0.938677	-8.58773	FALSE
SM(42:2;O2) (2)	Peri	0.0331084	1.68225	0.134713	0.894783	0.944493	-8.59046	FALSE
PC(36:5)	Peri	0.00922383	0.564731	0.103404	0.919129	0.960342	-8.59445	FALSE
PE(O-40:5)	Peri	0.0155332	2.10671	0.0937612	0.926646	0.960342	-8.59547	FALSE
SM(36:2;O2)	Peri	-0.00189255	0.666224	-0.0665815	0.947869	0.9623	-8.59781	FALSE
PS(36:3)	Peri	-0.00295016	0.500148	-0.0597273	0.953229	0.9623	-8.59827	FALSE
SM(39:2;O2)	Peri	0.00167733	0.653559	0.0589212	0.953859	0.9623	-8.59832	FALSE
PE(40:4)	Peri	0.00271898	1.91467	0.0396857	0.968912	0.968912	-8.59934	FALSE

### Sheet: Lipids in cell apoE summary
Lipid	Astro	Peri	Micro	iPSC	N_CellTypes
PC(O-32:0)	TRUE	TRUE	FALSE	TRUE	3
PC(O-32:1) (1)	TRUE	TRUE	TRUE	FALSE	3
PC(O-32:1) (2)	TRUE	TRUE	TRUE	FALSE	3
PC(O-34:0)	TRUE	TRUE	FALSE	TRUE	3
PC(O-34:1)	TRUE	TRUE	FALSE	TRUE	3
PC(O-34:2) (1)	TRUE	TRUE	TRUE	FALSE	3
PC(O-38:4) (1)	TRUE	TRUE	FALSE	TRUE	3
PC(32:2) (1)	TRUE	TRUE	FALSE	FALSE	2
PC(O-36:2) (1)	TRUE	TRUE	FALSE	FALSE	2
PC(O-36:3)	TRUE	TRUE	FALSE	FALSE	2
PC(O-36:4)	FALSE	TRUE	FALSE	TRUE	2
PC(O-38:4)	FALSE	TRUE	FALSE	TRUE	2
PC(O-38:5) (2)	FALSE	TRUE	FALSE	TRUE	2
PE(34:1)	FALSE	TRUE	FALSE	TRUE	2
PE(36:2)	FALSE	TRUE	FALSE	TRUE	2
PE(O-38:5) (1)	FALSE	TRUE	FALSE	TRUE	2
CE(18:1)	TRUE	FALSE	FALSE	FALSE	1
HexCer(42:2;O2) (1)	TRUE	FALSE	FALSE	FALSE	1
PC(32:0)	TRUE	FALSE	FALSE	FALSE	1
PC(32:1)	TRUE	FALSE	FALSE	FALSE	1
PC(32:2)	TRUE	FALSE	FALSE	FALSE	1
PC(32:2) (2)	TRUE	FALSE	FALSE	FALSE	1
PC(34:0)	TRUE	FALSE	FALSE	FALSE	1
PC(34:1)	TRUE	FALSE	FALSE	FALSE	1
PC(34:2)	TRUE	FALSE	FALSE	FALSE	1
PC(34:2) (1)	TRUE	FALSE	FALSE	FALSE	1
PC(36:2) (1)	FALSE	TRUE	FALSE	FALSE	1
PC(38:3) (2)	FALSE	TRUE	FALSE	FALSE	1
PC(38:5)	FALSE	TRUE	FALSE	FALSE	1
PC(40:5)	FALSE	FALSE	FALSE	TRUE	1
PC(40:5) (1)	FALSE	TRUE	FALSE	FALSE	1
PC(40:6)	FALSE	TRUE	FALSE	FALSE	1
PC(O-32:1)	TRUE	FALSE	FALSE	FALSE	1
PC(O-34:2)	FALSE	TRUE	FALSE	FALSE	1
PC(O-36:1)	FALSE	TRUE	FALSE	FALSE	1
PC(O-38:5) (3)	FALSE	TRUE	FALSE	FALSE	1
PE(32:1)	FALSE	FALSE	FALSE	TRUE	1
PE(34:2)	FALSE	FALSE	FALSE	TRUE	1
PE(O-34:2)	FALSE	TRUE	FALSE	FALSE	1
PE(O-36:2)	FALSE	TRUE	FALSE	FALSE	1
PE(O-36:3)	FALSE	TRUE	FALSE	FALSE	1
PE(O-36:5)	FALSE	TRUE	FALSE	FALSE	1
PE(O-38:5)	FALSE	TRUE	FALSE	FALSE	1
PE(O-40:5)	FALSE	FALSE	FALSE	TRUE	1
SM(36:1;O2)	TRUE	FALSE	FALSE	FALSE	1
SM(38:1;O2)	TRUE	FALSE	FALSE	FALSE	1
SM(39:1;O2)	TRUE	FALSE	FALSE	FALSE	1
SM(40:2;O2)	TRUE	FALSE	FALSE	FALSE	1
SM(40:2;O2) (1)	TRUE	FALSE	FALSE	FALSE	1
SM(41:1;O2)	TRUE	FALSE	FALSE	FALSE	1
SM(42:1;O2)	TRUE	FALSE	FALSE	FALSE	1
SM(42:1;O2) (1)	TRUE	FALSE	FALSE	FALSE	1
SM(40:2;O2)	TRUE	FALSE	FALSE	FALSE	1
SM(42:2;O2)	TRUE	FALSE	FALSE	FALSE	1
SM(42:2;O2) (1)	TRUE	FALSE	FALSE	FALSE	1
