## Supplementary material for "The protein and lipid compositions of brain apolipoprotein E particles are cell type-specific": Sup. File 4. Protein relative abundance

### Sheet: CSF_proteins_cumulative100
Protein	CSF_1	CSF_2	CSF_3	CSF_rel_abundance	percent_abundance	cum_abundance
APOE	11.1305	10.8332	11.0238	0.282318	28.2318	0.282318
APOA1	10.2366	9.89684	10.1789	0.152164	15.2164	0.434482
CLU	9.98912	9.88671	10.0513	0.139729	13.9729	0.57421
ALB.1	9.59197	8.98489	9.30069	0.0867579	8.67579	0.660968
HBB	8.64189	8.18543	8.32341	0.0461768	4.61768	0.707145
HBA2	8.57151	7.97218	8.28688	0.0429056	4.29056	0.750051
ALB	8.38474	7.81021	8.00148	0.037076	3.7076	0.787127
APOD	8.50831	7.89347	7.54374	0.0358185	3.58185	0.822945
APOA4	7.58382	7.3159	7.90837	0.0271548	2.71548	0.8501
GSN	7.80329	6.87992	7.21483	0.0220167	2.20167	0.872117
PLTP	7.35152	6.37697	6.96726	0.0166877	1.66877	0.888804
APOC3	6.70526	6.5025	6.68518	0.0137214	1.37214	0.902526
C3	7.02418	6.11085	6.56219	0.0132162	1.32162	0.915742
FN1	6.46459	4.67557	4.3938	0.00586244	0.586244	0.921604
C4A	5.65168	4.97982	5.43444	0.00567217	0.567217	0.927277
APOC2	4.62809	4.98995	5.40065	0.00461599	0.461599	0.931893
PCSK1N	5.21833	4.63743	5.0974	0.00438261	0.438261	0.936275
SERPIND1	5.48662	4.14114	4.61029	0.00385239	0.385239	0.940128
PPARD	4.33752	4.558	5.25698	0.00381225	0.381225	0.94394
FBLN1	5.33946	4.17526	4.3938	0.00354616	0.354616	0.947486
ATP6AP1	5.07449	3.82103	4.90837	0.00347305	0.347305	0.950959
VTN	5.09757	3.19114	4.26901	0.00273757	0.273757	0.953697
GM2A	3.81239	3.77024	4.78808	0.00255104	0.255104	0.956248
APOM	4.07216	3.95316	3.97967	0.00222178	0.222178	0.958469
ITIH2	4.06515	3.65025	4.12911	0.00213951	0.213951	0.960609
ITIH1	3.27815	3.94902	4.31472	0.00212199	0.212199	0.962731
ACTB	3.56655	3.11177	4.64534	0.00207635	0.207635	0.964807
C9	4.3278	3.61667	3.73049	0.00206566	0.206566	0.966873
PON1	3.97329	3.56071	3.79641	0.00189372	0.189372	0.968767
APOB	4.94047	2.81649	1.889	0.00177558	0.177558	0.970542
SPP1	4.77851	2.88753	1.81705	0.00165591	0.165591	0.972198
ATP6AP2	3.75837	3.1302	3.815	0.00165159	0.165159	0.97385
F2	4.86176	2.52496	1.91221	0.00164391	0.164391	0.975494
A2M	3.44222	3.28951	3.79849	0.00159253	0.159253	0.977086
CHGA	3.32193	3.11548	3.3938	0.0013433	0.13433	0.97843
HPR	2.82073	2.97575	3.69524	0.00129401	0.129401	0.979724
GAPDH	3.318	3.11917	3.11251	0.00125871	0.125871	0.980982
FGB	3.24958	2.57961	3.26451	0.00113851	0.113851	0.982121
CCDC40	3.68101	2.38466	1.95008	0.00096933	0.096933	0.98309
CTSD	3.30616	2.30905	2.71957	0.000961397	0.0961397	0.984051
MFGE8	2.92765	2.43888	2.52253	0.000856799	0.0856799	0.984908
QSOX1	2.76415	2.14477	2.00867	0.000692206	0.0692206	0.9856
CP	2.94811	1.48543	2.32341	0.000686807	0.0686807	0.986287
VCAN	4.01995	-4.30142	-2.55128	0.000659921	0.0659921	0.986947
SERPINC1	2.59278	2.01594	2.11917	0.000656055	0.0656055	0.987603
COL6A1	2.49185	2.22239	1.91987	0.000647611	0.0647611	0.988251
SERPINF2	2.12928	1.99196	2.00867	0.00057155	0.057155	0.988822
HRG	2.53983	-0.877143	2.74133	0.000566177	0.0566177	0.989389
ITIH4	2.55325	1.07192	1.97233	0.000526229	0.0526229	0.989915
APOH	1.41602	1.58496	1.96495	0.000445324	0.0445324	0.99036
LGALS3	0.382081	2.69445	-2.87684	0.000405557	0.0405557	0.990766
LGALS3BP	2.00782	1.43888	0.843049	0.000388015	0.0388015	0.991154
B2M	0.962267	1.22239	1.96495	0.000380739	0.0380739	0.991534
LGALS1	1.45658	1.16636	1.63375	0.000371416	0.0371416	0.991906
F5	1.95824	1.13313	0.686746	0.000346425	0.0346425	0.992252
LUM	1.37277	1.19465	1.37999	0.000344832	0.0344832	0.992597
HPX	0.459432	0.42701	2.1714	0.000332066	0.0332066	0.992929
CUTA	1.15943	1.28951	1.04412	0.000314335	0.0314335	0.993244
OLFML3	1.83179	0.494558	1.07187	0.0003137	0.03137	0.993557
ENO1	0.900604	0.85333	1.63375	0.000312798	0.0312798	0.99387
TF	0.681009	0.688056	1.28836	0.000261704	0.0261704	0.994132
B4GALT1	1.68101	0.186219	0.54547	0.000255782	0.0255782	0.994388
CLEC11A	1.19583	0.881447	0.30949	0.000246888	0.0246888	0.994634
C5	1.82073	-0.0455969	0.144219	0.000243658	0.0243658	0.994878
AOC3	0.621096	0.137504	1.13898	0.00022075	0.022075	0.995099
HP	0.729103	0.39079	0.873322	0.000220012	0.0220012	0.995319
LTF	1.48487	-0.00965017	0.0186881	0.000211408	0.0211408	0.99553
CTSB	0.207757	0.445962	0.807184	0.000198894	0.0198894	0.995729
ACTC1	0.900604	0.380976	0.254863	0.00019886	0.019886	0.995928
HTRA1	1.3667	-0.342106	0.0608341	0.000192997	0.0192997	0.996121
HBG1	0.685891	0.576388	-0.196121	0.000184085	0.0184085	0.996305
PRDX1	0.346803	0.263034	0.402017	0.000175382	0.0175382	0.99648
TGFBI	0.780219	0.216886	-0.0454422	0.000175168	0.0175168	0.996656
PRDX6	1.04629	-1.55639	0.167552	0.000152003	0.0152003	0.996808
VIM	0.261073	-0.251539	0.0101091	0.000138837	0.0138837	0.996946
SERPINE2	0.0688951	0.105082	-0.504874	0.000131737	0.0131737	0.997078
POSTN	-2.29245	1.0349	-2.3003	0.000127307	0.0127307	0.997206
DAZAP1	-5.1413	-6.35679	1.21771	0.000107585	0.0107585	0.997313
PKM	-0.653197	-0.0193653	-0.79438	0.000104605	0.0104605	0.997418
CCT2	-2.90438	-0.599462	0.339399	9.8301e-05	0.0098301	0.997516
PGD	0.23896	-3.05886	-0.121388	9.54986e-05	0.00954986	0.997612
TLN1	-2.96083	-0.585803	0.178484	9.23582e-05	0.00923582	0.997704
ANXA2	-1.76857	0.437475	-6.29376	8.49658e-05	0.00849658	0.997789
PCBP1	0.735475	-3.46572	-2.92488	7.74968e-05	0.00774968	0.997866
CCT5	0.657222	-6.50118	-1.73593	7.73815e-05	0.00773815	0.997944
FEN1	0.456578	-2.0449	-2.85534	7.42199e-05	0.00742199	0.998018
HLA.A	-1.38401	-0.906891	-0.730686	7.13571e-05	0.00713571	0.998089
SERPINA10	0.600559	-3.69911	-2.96514	7.06563e-05	0.00706563	0.99816
SFPQ	-4.35376	-0.494686	-0.638355	6.92489e-05	0.00692489	0.998229
SRI	-3.99589	0.215514	-3.69507	6.82999e-05	0.00682999	0.998298
LDHB	-0.242791	-2.21141	-1.97562	5.69792e-05	0.00569792	0.998354
FUBP1	-0.618607	-6.94492	-0.59707	5.6581e-05	0.0056581	0.998411
PRSS1	-1.10571	-2.25326	-1.11882	5.07986e-05	0.00507986	0.998462
TPI1	-2.9919	-0.656443	-1.9921	5.04962e-05	0.00504962	0.998512
YWHAQ	-1.56937	-1.41252	-1.63339	4.83005e-05	0.00483005	0.998561
THBS1	-0.709781	-2.15557	-1.95308	4.8263e-05	0.0048263	0.998609
ITIH3	-1.40462	-1.60433	-1.79438	4.58757e-05	0.00458757	0.998655
UBQLN1	-0.783048	-1.78991	-3.27218	4.34841e-05	0.00434841	0.998698
PPP2R1A	-0.0537258	-5.39824	-3.65939	4.3441e-05	0.0043441	0.998742
EEF1A1	-4.38317	-2.70925	-0.521264	4.18149e-05	0.00418149	0.998784
EIF5A	-2.68731	-1.05547	-2.26934	4.14574e-05	0.00414574	0.998825
ASS1	-5.92475	-2.2929	-0.634881	4.08989e-05	0.00408989	0.998866
TNS4	-1.13986	-1.48286	-3.92884	4.03437e-05	0.00403437	0.998906
NID1	-1.46828	-2.76451	-1.35787	4.01095e-05	0.00401095	0.998946
SFRP1	-7.45967	-2.14794	-0.750781	3.93629e-05	0.00393629	0.998986
LPL	-3.96297	-0.906737	-2.47764	3.93433e-05	0.00393433	0.999025
ENO3	-0.338862	-3.70336	-4.01369	3.8586e-05	0.0038586	0.999064
LAMC1	-2.05564	-2.03529	-1.81202	3.56694e-05	0.00356694	0.999099
TXN	-6.24982	-1.67423	-1.33495	3.53643e-05	0.00353643	0.999135
GSTP1	-1.85114	-2.03242	-2.05741	3.51357e-05	0.00351357	0.99917
DPYSL2	-3.94114	-3.34225	-0.752105	3.49033e-05	0.00349033	0.999205
PGAM1	-7.12	-6.65317	-0.479226	3.34527e-05	0.00334527	0.999238
H4C1	-1.6047	-1.9936	-2.76498	3.33237e-05	0.00333237	0.999271
ADAM10	-1.12553	-2.6111	-2.91195	3.31711e-05	0.00331711	0.999305
FLNA	-5.62551	-7.15767	-0.583663	3.15398e-05	0.00315398	0.999336
SERPINA7	-2.02106	-2.25416	-2.14193	3.14131e-05	0.00314131	0.999368
FLG2	-2.04903	-1.60433	-3.4815	3.13868e-05	0.00313868	0.999399
PFN1	-0.852059	-4.76448	-2.83675	3.05185e-05	0.00305185	0.99943
CHST14	-3.17747	-2.05475	-1.84536	2.99935e-05	0.00299935	0.99946
DNAH8	-1.20571	-3.24302	-2.94486	2.89292e-05	0.00289292	0.999488
CKB	-2.46755	-2.28733	-2.13142	2.86076e-05	0.00286076	0.999517
TUBB	-3.28322	-5.79115	-0.964192	2.83967e-05	0.00283967	0.999545
TUBB4B	-0.622329	-9.07513	-5.00424	2.75227e-05	0.00275227	0.999573
SRSF2	-4.54385	-1.83844	-2.48038	2.48659e-05	0.00248659	0.999598
ARF3	-1.94221	-2.46534	-3.35494	2.45754e-05	0.00245754	0.999622
DCD	-7.15717	-1.80255	-2.39826	2.42853e-05	0.00242853	0.999647
PRSS3	-1.53488	-2.9042	-4.85894	2.2548e-05	0.0022548	0.999669
DDX3X	-1.69542	-3.67958	-3.26366	2.1283e-05	0.0021283	0.999691
SERPINH1	-5.1553	-2.59819	-2.29797	1.92313e-05	0.00192313	0.99971
PGK1	-1.90172	-3.55518	-3.53437	1.92027e-05	0.00192027	0.999729
PHGDH	-3.98612	-5.36765	-1.65514	1.82683e-05	0.00182683	0.999747
PPIA	-4.90755	-2.56196	-2.58781	1.79835e-05	0.00179835	0.999765
STK19	-3.98335	-2.7211	-2.75422	1.74078e-05	0.00174078	0.999783
LDHA	-2.58697	-5.15859	-2.65225	1.54005e-05	0.00154005	0.999798
RAN	-4.57059	-2.92087	-2.84205	1.51113e-05	0.00151113	0.999813
ST13	-2.73189	-6.6275	-2.49977	1.46112e-05	0.00146112	0.999828
SRSF1	-3.57461	-7.3569	-2.06587	1.45519e-05	0.00145519	0.999842
CLTC	-2.67832	-4.80398	-2.97934	1.39422e-05	0.00139422	0.999856
CCT6A	-3.98425	-4.80671	-2.26165	1.39319e-05	0.00139319	0.99987
RAB1A	-3.66433	-3.85472	-2.73283	1.37079e-05	0.00137079	0.999884
ATP5F1B	-1.90287	-5.95472	-4.98852	1.30028e-05	0.00130028	0.999897
PPIE	-1.99683	-5.55783	-7.18104	1.14823e-05	0.00114823	0.999908
DPYSL3	-3.42719	-3.54404	-5.05959	9.68388e-06	0.000968388	0.999918
AHCY	-3.89305	-5.5509	-2.99058	9.56204e-06	0.000956204	0.999928
KHSRP	-3.13304	-5.47376	-3.73931	9.17632e-06	0.000917632	0.999937
EEF1D	-3.54504	-5.9992	-3.30314	8.87668e-06	0.000887668	0.999946
MYH9	-3.09853	-4.72132	-4.78133	8.36119e-06	0.000836119	0.999954
RAB11B	-2.58179	-7.16557	-5.37281	8.1582e-06	0.00081582	0.999962
PXDN	-4.85687	-4.63137	-3.35838	7.98101e-06	0.000798101	0.99997
TUBA1A	-5.87498	-3.83151	-3.80316	7.70837e-06	0.000770837	0.999978
TUBA4A	-5.86395	-3.49627	-4.93829	6.92414e-06	0.000692414	0.999985
CSN1S1	-3.63932	-4.63375	-6.43737	5.89811e-06	0.000589811	0.999991
EEF2	-3.48745	-5.69315	-7.85566	4.8024e-06	0.00048024	0.999995
SUB1	-5.26855	-5.31816	-4.42047	4.50723e-06	0.000450723	1

### Sheet: astro_proteins_cumulative100
Protein	Astro_1	Astro_2	Astro_3	astro_rel_abundance	percent_abundance	cum_abundance
LGALS3BP	6.59822	6.74897	6.44148	0.170494	17.0494	0.170494
APOE	5.65104	5.87494	5.86498	0.0981889	9.81889	0.268683
A2M	6.18156	5.58757	5.39667	0.0958786	9.58786	0.364562
CLU	5.39365	5.33744	5.59281	0.0771459	7.71459	0.441707
GAPDH	4.39815	5.00849	5.05889	0.050803	5.0803	0.492511
ACTB	4.56958	4.8701	4.92933	0.0490352	4.90352	0.541546
ATP6AP2	3.99357	4.79049	4.2891	0.0367033	3.67033	0.578249
VIM	3.90145	4.45829	4.16796	0.0320516	3.20516	0.610301
APOC3	3.69378	3.82086	4.55566	0.0300327	3.00327	0.640333
HTRA1	3.62631	4.44535	3.92546	0.0286574	2.86574	0.668991
EEF1D	3.55554	4.17293	4.16467	0.0279718	2.79718	0.696963
TF	4.22907	4.20706	3.08172	0.0265448	2.65448	0.723507
FN1	3.85308	4.03118	3.69202	0.0255718	2.55718	0.749079
TUBB	3.46833	4.16031	3.5329	0.0235261	2.35261	0.772605
C3	3.40712	3.22079	3.02848	0.0164977	1.64977	0.789103
ITIH2	2.34785	2.95472	2.61224	0.0110561	1.10561	0.800159
KHSRP	2.32911	2.21775	2.76762	0.00976903	0.976903	0.809928
ATP6AP1	2.29089	2.61903	1.83945	0.00849305	0.849305	0.818421
FUBP1	2.01424	2.12342	2.00295	0.00727825	0.727825	0.825699
TUBA1A	1.94209	2.22987	1.70112	0.00687083	0.687083	0.83257
LPL	2.43805	2.26565	0.593786	0.00680311	0.680311	0.839373
C4A	2.35713	1.51883	1.45433	0.00633686	0.633686	0.84571
PLTP	1.82661	2.07047	1.48627	0.00614807	0.614807	0.851858
LGALS3	1.79965	1.91397	1.51752	0.00591281	0.591281	0.857771
APOD	1.91722	1.86039	1.2586	0.00572466	0.572466	0.863496
PGK1	1.22147	2.09719	1.67364	0.00569979	0.569979	0.869195
ACTC1	1.60778	1.55783	1.60741	0.00531962	0.531962	0.874515
PPIA	0.929706	1.63279	1.64563	0.00476706	0.476706	0.879282
HRG	1.83991	1.92892	-0.268355	0.00473238	0.473238	0.884015
AOC3	1.28896	1.74686	1.20842	0.00472212	0.472212	0.888737
EEF1A1	1.50635	0.892775	1.62664	0.00463171	0.463171	0.893368
PPARD	1.09187	2.52376	-2.86357	0.00448226	0.448226	0.897851
GSN	1.36267	1.25974	1.1297	0.00420248	0.420248	0.902053
POSTN	0.907144	0.968529	1.61706	0.00409171	0.409171	0.906145
VCAN	0.983417	1.3951	1.20842	0.0040481	0.40481	0.910193
CKB	1.38097	1.30629	0.821197	0.00400342	0.400342	0.914196
SFRP1	0.534432	1.84471	0.928947	0.00399787	0.399787	0.918194
TLN1	1.28507	1.31769	0.875274	0.00395504	0.395504	0.922149
DPYSL2	1.43104	0.0487382	1.29513	0.00370619	0.370619	0.925855
UBQLN1	1.36451	1.27152	-0.0944869	0.00343868	0.343868	0.929294
ENO1	0.944554	0.364631	1.33075	0.00341651	0.341651	0.932711
FBLN1	1.13566	0.518832	0.916496	0.00326984	0.326984	0.93598
VTN	0.209229	0.92892	0.498851	0.00260354	0.260354	0.938584
LGALS1	0.19274	1.19937	-0.0178113	0.00254427	0.254427	0.941128
PCSK1N	0.524584	0.667075	0.383722	0.00253533	0.253533	0.943664
TUBA4A	0.330997	1.00143	-0.0358452	0.0024465	0.24465	0.94611
H4C1	-1.27292	1.68656	-0.541373	0.0024181	0.24181	0.948528
PKM	0.353423	0.534556	0.473577	0.00241499	0.241499	0.950943
APOC2	0.0165834	0.643704	0.460772	0.00230879	0.230879	0.953252
DPYSL3	-0.0165834	0.0998362	0.388237	0.00198744	0.198744	0.955239
LAMC1	-0.0505308	0.849429	-1.06333	0.00185381	0.185381	0.957093
CCT2	-1.71347	1.29479	-2.513	0.00162054	0.162054	0.958714
NID1	0.481116	-0.292481	-1.26363	0.00154102	0.154102	0.960255
PRSS3	-0.157446	-0.141172	-0.616278	0.00143557	0.143557	0.96169
SUB1	-0.556716	-0.150571	-0.441838	0.00135386	0.135386	0.963044
PFN1	0.982347	-2.20507	-4.10041	0.00134339	0.134339	0.964388
ITIH3	-0.301836	-0.948527	-0.185498	0.00131457	0.131457	0.965702
CHST14	0.253623	-2.30642	-0.410129	0.00129428	0.129428	0.966996
MFGE8	-1.50874	-0.211561	-0.0208013	0.00129065	0.129065	0.968287
CLEC11A	-0.964801	-0.374535	-0.474259	0.0011727	0.11727	0.96946
DAZAP1	-0.628151	-0.419274	-0.794139	0.00115224	0.115224	0.970612
CLTC	-1.10046	-0.138053	-1.09626	0.00106299	0.106299	0.971675
PXDN	0.0762264	-1.68004	-1.26835	0.00106139	0.106139	0.972736
ADAM10	-0.508736	-0.481168	-1.53281	0.00102551	0.102551	0.973762
SFPQ	-0.549763	-0.501068	-1.49906	0.00101341	0.101341	0.974775
ENO3	0.0212599	-1.98169	-1.35626	0.000990553	0.0990553	0.975766
PHGDH	0.0972046	-1.68255	-2.0451	0.00096318	0.096318	0.976729
STK19	-0.840812	-1.3563	-0.662228	0.000939702	0.0939702	0.977669
C5	-2.85297	-1.38559	-0.110323	0.000865245	0.0865245	0.978534
TNS4	-2.61224	-0.119477	-1.24315	0.000858911	0.0858911	0.979393
TUBB4B	-0.883881	-1.74499	-1.0882	0.00077965	0.077965	0.980173
ANXA2	-1.18411	-1.27868	-1.19898	0.000758398	0.0758398	0.980931
SPP1	-1.35539	-1.60922	-0.950697	0.000733784	0.0733784	0.981665
SERPINF2	-1.10046	-1.23137	-1.53281	0.00072584	0.072584	0.982391
CCT5	-0.430024	-1.87398	-2.36607	0.000715038	0.0715038	0.983106
QSOX1	-0.239741	-3.76975	-2.06487	0.000697991	0.0697991	0.983804
CCDC40	-3.49717	-0.786404	-1.01305	0.000674603	0.0674603	0.984478
HLA-A	-1.87675	-1.57507	-0.997053	0.0006565	0.06565	0.985135
PRDX6	-5.25962	-1.68383	-0.396933	0.00065537	0.065537	0.98579
THBS1	-0.910353	-1.67099	-1.96791	0.000649012	0.0649012	0.986439
FEN1	-0.0802781	-3.6854	-4.07583	0.000648506	0.0648506	0.987088
ARF3	-1.06038	-1.54998	-2.21945	0.000606869	0.0606869	0.987695
PPP2R1A	-1.27292	-1.77375	-1.78394	0.000587685	0.0587685	0.988282
SERPINA7	-1.09033	-2.19851	-1.7386	0.000586683	0.0586683	0.988869
OLFML3	-0.276815	-3.28698	-5.05126	0.000571265	0.0571265	0.98944
EEF2	-0.983417	-1.19438	-4.93328	0.00056147	0.056147	0.990002
RAN	-3.25073	-1.73553	-0.894772	0.000559493	0.0559493	0.990561
YWHAQ	-1.59	-2.01564	-1.83948	0.000507272	0.0507272	0.991068
RAB11B	-1.69505	-1.97055	-1.80441	0.000501738	0.0501738	0.99157
PCBP1	-1.4884	-5.78875	-1.19992	0.000494474	0.0494474	0.992065
GM2A	-1.95327	-1.42343	-2.47846	0.000468669	0.0468669	0.992533
EIF5A	-1.12092	-2.54434	-2.78447	0.000459753	0.0459753	0.992993
LDHB	-1.19492	-2.32028	-2.88447	0.000455471	0.0455471	0.993449
PRDX1	-0.693391	-3.97841	-3.81315	0.0004509	0.04509	0.993899
TPI1	-1.40471	-1.96071	-2.91173	0.000448977	0.0448977	0.994348
SERPIND1	-2.79485	-0.881779	-3.65514	0.000429829	0.0429829	0.994778
PGAM1	-2.66385	-1.7641	-1.8893	0.000421876	0.0421876	0.9952
MYH9	-1.34184	-1.9595	-3.83789	0.000420173	0.0420173	0.99562
ATP5F1B	-0.754493	-5.08203	-4.03512	0.000410799	0.0410799	0.996031
CTSD	-1.76618	-1.82635	-2.98823	0.000407883	0.0407883	0.996439
B4GALT1	-2.75487	-2.64152	-1.53725	0.00038972	0.038972	0.996829
SERPINH1	-1.64538	-2.6281	-2.7459	0.000372561	0.0372561	0.997201
CCT6A	-2.48778	-2.70178	-1.84623	0.000363111	0.0363111	0.997564
APOM	-2.15344	-1.99292	-2.94475	0.000351949	0.0351949	0.997916
RAB1A	-2.34915	-2.03872	-2.66678	0.000347647	0.0347647	0.998264
GSTP1	-2.43064	-4.15938	-1.93729	0.00030398	0.030398	0.998568
F5	-3.31547	-1.662	-3.54691	0.000284647	0.0284647	0.998853
PGD	-2.40067	-2.94597	-2.9157	0.000266515	0.0266515	0.999119
COL6A1	-3.50688	-2.69628	-2.66921	0.000234035	0.0234035	0.999353
FLNA	-4.87203	-2.89474	-2.53395	0.000200474	0.0200474	0.999554
C9	-2.43519	-3.84267	-4.64903	0.000173812	0.0173812	0.999727
TGFBI	-2.29722	-4.39496	-6.43203	0.000155445	0.0155445	0.999883
CTSB	-2.91258	-5.25329	-4.75449	0.000117158	0.0117158	1

### Sheet: peri_proteins_cumulative100
Protein	Peri_1	Peri_2	Peri_3	peri_rel_abundance	percent_abundance	cum_abundance
C3	9.02549	7.96476	8.44487	0.115781	11.5781	0.115781
ACTB	9.18527	8.00897	8.21887	0.115406	11.5406	0.231186
APOE	8.10882	8.41508	8.48752	0.111252	11.1252	0.342438
POSTN	8.27547	6.42401	7.14443	0.0522607	5.22607	0.394699
ITIH2	7.87781	6.59196	6.99084	0.0463879	4.63879	0.441087
FN1	7.1039	7.11022	7.02212	0.045144	4.5144	0.486231
TLN1	7.52017	6.16453	6.59803	0.0354228	3.54228	0.521654
A2M	6.88069	5.9668	6.14443	0.026055	2.6055	0.547709
C4A	6.9913	5.95041	6.01825	0.025955	2.5955	0.573664
GAPDH	6.56736	5.97493	6.35561	0.0257057	2.57057	0.599369
FBLN1	5.83988	6.00699	6.22728	0.0222328	2.22328	0.621602
THBS1	6.23107	5.47648	5.57712	0.0175724	1.75724	0.639175
PRDX6	6.25787	5.12855	5.5559	0.0162705	1.62705	0.655445
MYH9	6.553	4.99105	5.22056	0.0159695	1.59695	0.671415
TGFBI	5.89783	5.56529	5.17953	0.0154172	1.54172	0.686832
TUBB	5.86334	5.25409	5.26045	0.0142862	1.42862	0.701118
ENO1	5.79179	5.1857	5.28644	0.0139119	1.39119	0.71503
ACTC1	6.40899	4.72223	4.71749	0.0132298	1.32298	0.72826
TUBA1A	5.79179	4.96354	5.22056	0.0129819	1.29819	0.741242
PKM	5.88643	4.90859	4.7327	0.0118206	1.18206	0.753062
B4GALT1	6.35209	4.15741	4.68072	0.0117153	1.17153	0.764778
PPARD	5.63707	2.10801	5.78287	0.0109546	1.09546	0.775732
FEN1	5.83988	5.04609	3.73081	0.0104998	1.04998	0.786232
FLNA	6.08906	4.32955	4.39078	0.0104423	1.04423	0.796674
EEF1A1	5.62339	4.48105	4.45408	0.00944746	0.944746	0.806122
VTN	4.89556	4.76223	4.73836	0.0092137	0.92137	0.815336
C5	4.77457	4.46267	4.87312	0.00864002	0.864002	0.823976
EEF2	5.36201	3.6811	4.2709	0.00719818	0.719818	0.831174
LDHB	5.31684	3.66109	4.19608	0.00696103	0.696103	0.838135
ATP6AP2	4.52386	4.24066	4.13444	0.00646592	0.646592	0.844601
CLU	4.33205	4.16595	4.30945	0.00638901	0.638901	0.85099
SERPIND1	4.9114	2.95863	4.20156	0.00555571	0.555571	0.856545
CLTC	4.94916	3.17162	3.93195	0.00541157	0.541157	0.861957
PGK1	4.77457	3.47189	3.90535	0.00540194	0.540194	0.867359
F5	4.42642	3.87424	3.79379	0.00532099	0.532099	0.87268
ITIH3	5.62339	2.80663	2.30691	0.00528352	0.528352	0.877963
SERPINH1	4.58722	3.66109	3.74962	0.00518248	0.518248	0.883146
YWHAQ	4.07907	3.78829	4.02753	0.00514865	0.514865	0.888295
PPIA	4.23468	3.68506	3.96129	0.00507366	0.507366	0.893368
H4C1	3.67998	3.83191	4.00891	0.00487431	0.487431	0.898243
GSTP1	4.07907	3.66109	3.76449	0.00466085	0.466085	0.902903
GSN	4.41377	3.48561	3.33707	0.0043748	0.43748	0.907278
LGALS3BP	3.01348	3.82832	3.68854	0.00412728	0.412728	0.911405
PLTP	4.15707	3.17162	3.43793	0.0038963	0.38963	0.915302
ANXA2	3.17218	3.73951	3.22862	0.00365836	0.365836	0.91896
C9	3.83039	3.04146	3.44718	0.00352402	0.352402	0.922484
CCT6A	4.1147	3.4252	2.51471	0.0034835	0.34835	0.925968
TUBA4A	3.72677	3.22712	3.15151	0.00336428	0.336428	0.929332
SERPINF2	3.80639	2.68506	3.2709	0.00310569	0.310569	0.932438
DPYSL3	4.37185	2.50819	2.62477	0.00309131	0.309131	0.935529
ARF3	3.97954	2.62848	3.02135	0.00302209	0.302209	0.938551
RAB11B	3.99236	2.70865	2.74962	0.00291464	0.291464	0.941466
CCT2	4.03843	2.39644	2.69632	0.00274775	0.274775	0.944213
VIM	3.20193	3.11978	2.67286	0.00266563	0.266563	0.946879
PPP2R1A	3.65868	2.35718	2.38598	0.00229082	0.229082	0.94917
RAN	3.42642	2.35718	2.66496	0.00228286	0.228286	0.951453
OLFML3	4.55876	0.394501	0.806777	0.00217021	0.217021	0.953623
PHGDH	3.10292	2.2753	2.57501	0.00203473	0.203473	0.955658
ATP6AP1	2.01516	2.84261	2.51471	0.00198606	0.198606	0.957644
PRDX1	3.6425	2.19964	1.66178	0.00195925	0.195925	0.959603
APOC3	2.99661	2.46267	2.19058	0.00191476	0.191476	0.961518
CCT5	3.36858	1.93216	2.30691	0.00190233	0.190233	0.96342
PGD	3.2667	1.89152	2.30691	0.00183449	0.183449	0.965255
EEF1D	1.67043	2.47189	2.5322	0.00170394	0.170394	0.966959
SFRP1	2.16465	2.25409	2.47909	0.00166905	0.166905	0.968628
COL6A1	3.49411	1.77718	1.40319	0.00164302	0.164302	0.970271
DPYSL2	3.01348	2.02276	1.95158	0.00163714	0.163714	0.971908
PXDN	1.94828	2.70083	1.80102	0.00161162	0.161162	0.973519
HRG	2.81604	2.79932	-5.93345	0.00149965	0.149965	0.975019
ENO3	2.36858	2.40609	1.43515	0.00144969	0.144969	0.976469
CTSB	1.56907	2.2753	2.19058	0.00144329	0.144329	0.977912
QSOX1	3.04665	1.02276	1.78797	0.00131951	0.131951	0.979231
AOC3	1.6683	2.15455	1.80102	0.00127573	0.127573	0.980507
CTSD	2.70616	1.80517	1.24462	0.00126161	0.126161	0.981769
CHST14	2.36858	1.83548	1.16615	0.00115416	0.115416	0.982923
CKB	2.7165	1.501	1.02259	0.00113239	0.113239	0.984055
TUBB4B	2.59845	1.4847	1.06645	0.00109654	0.109654	0.985152
LAMC1	1.25681	1.83548	1.68386	0.001061	0.1061	0.986213
TF	1.23107	2.13147	1.07364	0.00103777	0.103777	0.987251
RAB1A	2.10292	1.29413	1.48089	0.000999216	0.0999216	0.98825
HTRA1	1.80057	1.63834	1.21027	0.000972436	0.0972436	0.989222
EIF5A	1.30968	1.72879	1.37245	0.000957614	0.0957614	0.99018
APOM	0.184154	0.762232	1.82959	0.000747378	0.0747378	0.990927
PCBP1	1.93948	0.470052	1.10436	0.000739472	0.0739472	0.991667
NID1	1.49651	0.499198	1.07125	0.000661044	0.0661044	0.992328
TPI1	0.823711	1.15226	0.420196	0.000602544	0.0602544	0.99293
SERPINA7	1.73493	0.409931	0.46459	0.00060103	0.060103	0.993531
PGAM1	0.857747	0.797856	0.0201085	0.000499664	0.0499664	0.994031
FUBP1	0.812185	0.386723	0.52872	0.000486958	0.0486958	0.994518
HLA-A	0.0334747	0.691392	0.0784072	0.000428006	0.0428006	0.994946
SFPQ	-0.0836579	0.212894	0.134441	0.000363716	0.0363716	0.99531
STK19	-0.12	0.0841604	0.0250578	0.000338598	0.0338598	0.995648
TNS4	-0.605427	-0.0309161	0.179529	0.00032127	0.032127	0.99597
ATP5F1B	1.22239	-0.935205	-1.43685	0.000292921	0.0292921	0.996263
UBQLN1	-2.38247	0.386723	-0.350986	0.000289993	0.0289993	0.996553
PRSS3	-0.412782	-0.0893758	-0.300581	0.000284516	0.0284516	0.996837
APOD	0.062535	-4.05778	0.701389	0.000282096	0.0282096	0.997119
PFN1	0.440216	-0.0466262	-1.46433	0.000280229	0.0280229	0.997399
KHSRP	-0.886573	0.163681	-0.633385	0.000273616	0.0273616	0.997673
ADAM10	-1.44439	-0.685227	0.366615	0.00026866	0.026866	0.997942
APOC2	-0.657894	0.126805	-1.2459	0.000249959	0.0249959	0.998192
GM2A	0.0981804	-0.330877	-1.2459	0.000241689	0.0241689	0.998433
SPP1	-0.940294	-0.0153752	-1.08795	0.000233082	0.0233082	0.998666
LPL	-0.505891	-1.20214	-1.1424	0.000167786	0.0167786	0.998834
CLEC11A	-2.50762	-1.9887	-0.294402	0.00014602	0.014602	0.99898
LGALS1	-0.803972	-2.01083	-0.870146	0.000143258	0.0143258	0.999123
PCSK1N	-1.90127	-0.91584	-1.2944	0.000142668	0.0142668	0.999266
SUB1	-2.60061	-0.178874	-5.12464	0.000138518	0.0138518	0.999405
LGALS3	-1.52338	-0.91584	-1.79422	0.000134401	0.0134401	0.999539
CCDC40	-3.30228	-0.407319	-2.57436	0.000132462	0.0132462	0.999672
DAZAP1	-3.72973	-0.954834	-1.19898	0.000129539	0.0129539	0.999801
MFGE8	-1.97994	-0.944986	-1.77575	0.000126256	0.0126256	0.999927
VCAN	-2.59934	-3.08431	-1.45052	7.26903e-05	0.00726903	1

### Sheet: ipsc_proteins_cumulative100
Protein	iPSC_1	iPSC_2	iPSC_3	ipsc_rel_abundance	percent_abundance	cum_abundance
APOC3	9.05552	8.01614	9.27418	0.390286	39.0286	0.390286
APOE	8.04016	8.05765	7.99734	0.225024	22.5024	0.61531
GAPDH	6.10556	5.98727	5.84534	0.0543907	5.43907	0.6697
ACTB	5.10556	5.41453	5.31482	0.0336373	3.36373	0.703338
CLU	5.16969	4.94364	5.073	0.0285907	2.85907	0.731928
ENO1	5.0107	5.13312	4.88186	0.0278916	2.78916	0.75982
A2M	4.56833	4.61854	4.49696	0.020344	2.0344	0.780164
C3	3.1772	4.06262	4.33076	0.0131463	1.31463	0.79331
PRDX6	3.86025	4.34341	3.1922	0.0129533	1.29533	0.806264
PKM	3.29689	3.72546	2.82797	0.00883735	0.883735	0.815101
PPIA	3.42434	3.51674	2.98396	0.00871389	0.871389	0.823815
EEF1A1	3.07373	3.73426	2.99734	0.00871037	0.871037	0.832525
PPARD	3.57213	4.04621	-3.97175	0.00864463	0.864463	0.84117
PLTP	2.62432	3.88685	2.63032	0.00811507	0.811507	0.849285
EEF1D	3.23109	3.03675	3.39451	0.00796771	0.796771	0.857253
TUBB	2.65332	3.24003	2.88186	0.00671176	0.671176	0.863964
TUBA1A	2.75716	3.28867	2.6474	0.00665778	0.665778	0.870622
ITIH2	2.83516	2.86028	2.89622	0.00624749	0.624749	0.87687
C4A	2.16214	3.35487	2.00177	0.00559788	0.559788	0.882468
EEF2	2.06836	3.33571	2.03675	0.00550271	0.550271	0.88797
SFRP1	2.24068	2.84952	2.47959	0.00508836	0.508836	0.893059
VCAN	2.31515	2.72546	2.21529	0.00471999	0.471999	0.897779
DPYSL3	2.28767	2.45416	2.48593	0.00457362	0.457362	0.902352
PRDX1	2.44522	1.99827	2.63032	0.00439584	0.439584	0.906748
ATP6AP2	2.46988	2.29662	2.26775	0.00436314	0.436314	0.911111
TF	2.28767	2.04621	2.60141	0.00425459	0.425459	0.915366
H4C1	1.84776	2.51674	2.23801	0.00407362	0.407362	0.91944
HRG	2.02464	1.90776	1.98396	0.00336038	0.336038	0.9228
ACTC1	2.38598	1.69571	1.60724	0.00327189	0.327189	0.926072
PGAM1	1.83516	1.609	1.92917	0.00295673	0.295673	0.929029
CCT2	1.68877	2.00799	1.235	0.00280193	0.280193	0.93183
CKB	1.74374	2.02723	1.03675	0.00277505	0.277505	0.934605
MFGE8	1.28582	1.77751	1.89145	0.00274693	0.274693	0.937352
CCT6A	0.940087	1.82224	1.92917	0.00266629	0.266629	0.940019
OLFML3	0.572127	2.38128	0.723432	0.00253395	0.253395	0.942553
SERPINH1	1.66048	1.8441	0.755281	0.00247084	0.247084	0.945023
GSN	1.71652	1.24825	1.53569	0.00242348	0.242348	0.947447
AOC3	1.40656	1.59618	1.38096	0.00238527	0.238527	0.949832
PGK1	0.674697	1.48926	1.67541	0.00218101	0.218101	0.952013
CTSD	1.20194	1.37077	1.27363	0.00209861	0.209861	0.954112
VIM	-2.96716	-1.65256	2.90571	0.00208699	0.208699	0.956199
FUBP1	0.683159	1.17598	1.76157	0.00205587	0.205587	0.958255
CCT5	1.18218	1.62171	0.648528	0.00202937	0.202937	0.960284
HTRA1	1.14387	1.43268	0.655296	0.00189179	0.189179	0.962176
GSTP1	0.550708	1.58324	0.891448	0.00185873	0.185873	0.964035
DPYSL2	0.637446	1.16907	1.40793	0.00184707	0.184707	0.965882
TNS4	0.98184	1.46125	-0.194143	0.00166329	0.166329	0.967545
MYH9	-0.180105	1.92837	-1.92742	0.00155056	0.155056	0.969096
ATP6AP1	0.611081	0.315515	1.48593	0.00155007	0.155007	0.970646
PXDN	0.801877	1.0234	0.3198	0.00146232	0.146232	0.972108
KHSRP	0.528967	0.0630821	1.39451	0.00141717	0.141717	0.973525
RAN	0.046666	0.596175	0.818955	0.00123308	0.123308	0.974758
RAB11B	0.625788	0.16386	0.579043	0.00117396	0.117396	0.975932
C9	-0.0669908	0.447032	0.144896	0.000992129	0.0992129	0.976924
DAZAP1	0.569087	0.025313	-0.0801703	0.000981843	0.0981843	0.977906
PHGDH	-1.36546	0.466892	0.213758	0.000858144	0.0858144	0.978764
FLNA	-0.280737	0.244969	-0.474128	0.000797919	0.0797919	0.979562
CLTC	-0.538297	0.480913	-0.940965	0.000778244	0.0778244	0.98034
UBQLN1	-0.169909	0.409407	-1.46921	0.000769226	0.0769226	0.98111
TUBB4B	0.867254	-1.02531	-1.72637	0.000735425	0.0735425	0.981845
TGFBI	0.857577	-0.480725	-5.66699	0.000732167	0.0732167	0.982577
ITIH3	0.47476	-1.3532	-0.320157	0.000714244	0.0714244	0.983291
YWHAQ	-0.371289	-0.0695833	-0.449716	0.000711731	0.0711731	0.984003
C5	-1.11998	0.312382	-0.989405	0.000661372	0.0661372	0.984665
B4GALT1	0.670624	-3.49649	-0.560679	0.000638461	0.0638461	0.985303
ARF3	-0.18523	-0.206678	-1.44007	0.000617966	0.0617966	0.985921
APOC2	-0.697604	-1.14079	0.207632	0.000616058	0.0616058	0.986537
APOM	-1.00397	0.335321	-2.81778	0.000584271	0.0584271	0.987121
VTN	-1.1102	-0.846607	0.0590355	0.000578397	0.0578397	0.9877
LAMC1	-0.000433444	-3.92204	0.0273869	0.000558624	0.0558624	0.988258
LDHB	0.587572	-3.49483	-2.03066	0.000501614	0.0501614	0.98876
LGALS3BP	-0.0296374	-1.77822	-1.12199	0.000481251	0.0481251	0.989241
SUB1	-0.314032	-0.812008	-1.77407	0.000480826	0.0480826	0.989722
EIF5A	-0.893391	-0.483259	-1.44007	0.000475777	0.0475777	0.990198
ANXA2	-1.48677	-0.025313	-2.92534	0.000451968	0.0451968	0.99065
CLEC11A	0.358189	-1.93982	-3.9616	0.000450645	0.0450645	0.9911
PCBP1	-1.11998	-0.632241	-1.44972	0.000430938	0.0430938	0.991531
NID1	-1.61533	-0.396291	-2.9278	0.000370931	0.0370931	0.991902
PFN1	-0.52524	-1.84661	-1.51914	0.000370572	0.0370572	0.992273
ATP5F1B	-1.05287	-1.22933	-1.39276	0.000369388	0.0369388	0.992642
PCSK1N	0.0996427	-3.15662	-2.67912	0.000368849	0.0368849	0.993011
RAB1A	-1.13975	-1.12372	-1.44972	0.000368457	0.0368457	0.99338
PPP2R1A	-1.26437	-0.37829	-6.22325	0.000367824	0.0367824	0.993747
CCDC40	-1.00677	-1.12372	-1.72162	0.000364035	0.0364035	0.994111
TUBA4A	-1.44929	-1.32365	-1.58142	0.00031692	0.031692	0.994428
STK19	-0.456185	-3.20599	-1.69935	0.000313828	0.0313828	0.994742
SFPQ	-1.7324	-1.0819	-1.9007	0.000305693	0.0305693	0.995048
GM2A	-3.98116	-1.94325	-0.358369	0.000304893	0.0304893	0.995353
PGD	-4.14832	-0.467018	-2.30827	0.000303904	0.0303904	0.995657
ADAM10	-2.27408	-2.5176	-0.543366	0.00029166	0.029166	0.995948
PRSS3	-1.83506	-2.13934	-0.880982	0.000291534	0.0291534	0.99624
TLN1	-0.840574	-1.51074	-3.47051	0.000289963	0.0289963	0.99653
F5	-2.25026	-0.752888	-3.7659	0.000269952	0.0269952	0.9968
TPI1	-1.47417	-1.66274	-3.17263	0.000229866	0.0229866	0.99703
LGALS3	-2.66199	-1.20574	-3.17648	0.000213229	0.0213229	0.997243
CHST14	-1.62722	-2.78063	-1.77873	0.000211373	0.0211373	0.997454
FEN1	-0.904525	-4.07479	-2.66065	0.000205892	0.0205892	0.99766
LPL	-3.16161	-1.39949	-2.47447	0.000200887	0.0200887	0.997861
APOD	-1.33097	-2.63127	-2.9602	0.000194272	0.0194272	0.998055
ENO3	-1.30453	-2.22773	-4.61099	0.000190501	0.0190501	0.998246
QSOX1	-1.4574	-3.53139	-2.12425	0.000186976	0.0186976	0.998433
HLA-A	-4.21389	-4.3049	-0.742059	0.000186626	0.0186626	0.998619
SPP1	-3.40575	-1.59439	-2.57087	0.000177498	0.0177498	0.998797
THBS1	-3.34796	-2.3967	-1.63546	0.000172381	0.0172381	0.998969
CTSB	-2.08302	-2.44587	-2.74181	0.000163	0.0163	0.999132
SERPINA7	-2.38335	-2.32266	-2.84232	0.00015365	0.015365	0.999286
SERPINF2	-2.79495	-1.96398	-3.46772	0.000146358	0.0146358	0.999432
SERPIND1	-2.73164	-2.18282	-3.28171	0.00013958	0.013958	0.999572
FBLN1	-1.96879	-4.98619	-2.9788	0.000112813	0.0112813	0.999685
POSTN	-2.60722	-2.68394	-4.77627	0.000104936	0.0104936	0.99979
COL6A1	-6.61971	-2.33498	-3.4437	9.1334e-05	0.0091334	0.999881
FN1	-2.73096	-6.16238	-2.88926	8.06484e-05	0.00806484	0.999962
LGALS1	-3.4419	-4.88935	-6.78685	3.8412e-05	0.0038412	1

### Sheet: micro_proteins_cumulative100
Protein	Micro_1	Micro_2	Micro_3	micro_rel_abundance	percent_abundance	cum_abundance
TF	8.08502	8.00161	7.81271	0.322141	32.2141	0.322141
APOE	7.82587	7.74307	7.78514	0.282534	28.2534	0.604675
CTSD	5.52209	5.60449	6.16733	0.0706863	7.06863	0.675362
ACTB	5.57045	5.35916	5.93063	0.0634606	6.34606	0.738822
APOC2	5.09608	5.17952	5.95283	0.0560638	5.60638	0.794886
A2M	4.35544	4.03547	4.27167	0.0239205	2.39205	0.818806
C3	4.16069	3.46889	4.02584	0.0191819	1.91819	0.837988
TGFBI	3.66257	3.53766	4.06305	0.0174053	1.74053	0.855394
ATP6AP2	3.68031	3.48445	3.73447	0.0158941	1.58941	0.871288
PPARD	3.65062	3.01953	3.17868	0.0126509	1.26509	0.883939
OLFML3	3.38819	2.87739	3.44923	0.0121874	1.21874	0.896126
ATP6AP1	3.34806	3.03371	2.49835	0.0103023	1.03023	0.906428
HTRA1	2.47544	2.66153	3.29445	0.00920726	0.920726	0.915635
ACTC1	1.89047	1.90464	2.70077	0.00590684	0.590684	0.921542
GAPDH	2.09828	1.30026	1.64187	0.00418975	0.418975	0.925732
ITIH2	1.39894	1.34643	2.02374	0.00391956	0.391956	0.929652
C4A	2.15858	1.25257	1.22099	0.00390873	0.390873	0.93356
HRG	1.67146	1.33503	1.55168	0.00367898	0.367898	0.937239
B4GALT1	1.21322	1.44521	1.84541	0.003675	0.3675	0.940914
ADAM10	1.38025	1.34643	1.68494	0.00355878	0.355878	0.944473
LGALS3	1.1227	0.440963	1.83588	0.00298569	0.298569	0.947459
CLEC11A	1.02982	0.734526	1.52822	0.00278866	0.278866	0.950247
NID1	1.21646	0.836722	1.17037	0.00270476	0.270476	0.952952
LAMC1	0.596219	0.35775	1.20629	0.00215721	0.215721	0.955109
CCDC40	1.84925	-0.73536	-1.14264	0.00197221	0.197221	0.957082
GSN	0.652419	0.200729	0.892099	0.00193858	0.193858	0.95902
LPL	0.774151	0.677873	0.258544	0.0019329	0.19329	0.960953
APOD	0.129606	0.598064	0.771406	0.00184262	0.184262	0.962796
GM2A	0.1053	0.704707	0.617625	0.00181743	0.181743	0.964613
AOC3	0.301442	0.410861	0.630902	0.00175262	0.175262	0.966366
CTSB	0.511557	0.417365	0.19143	0.00167103	0.167103	0.968037
FEN1	-2.03286	0.472533	1.07321	0.00158979	0.158979	0.969627
TUBB	-0.704684	0.047049	1.05691	0.00157438	0.157438	0.971201
PLTP	0.845064	-1.09381	0.223918	0.00144361	0.144361	0.972645
SPP1	0.358379	-0.0216637	-0.327845	0.00131093	0.131093	0.973955
LGALS1	0.490262	-0.189391	-0.595166	0.00125854	0.125854	0.975214
ENO1	-1.09738	0.0358218	0.477674	0.00122918	0.122918	0.976443
H4C1	-0.121769	-0.253372	-0.429829	0.0010698	0.10698	0.977513
APOC3	0.229371	-0.882029	-0.647634	0.000999297	0.0999297	0.978512
TNS4	0.0335093	-0.633261	-0.636987	0.000985043	0.0985043	0.979497
FN1	-0.915865	0.0216637	-1.35813	0.000842869	0.0842869	0.98034
SERPINH1	-1.46226	-1.21599	0.0136429	0.000759164	0.0759164	0.981099
ATP5F1B	-0.627004	-1.15682	-0.569631	0.00075033	0.075033	0.98185
PKM	-1.1136	-0.840057	-0.500448	0.000735897	0.0735897	0.982586
RAB1A	-1.21732	-1.20831	-0.283104	0.000712033	0.0712033	0.983298
PGK1	-0.314414	-1.78427	-0.956265	0.000679842	0.0679842	0.983977
SUB1	-5.07852	0.342663	-4.38525	0.000608065	0.0608065	0.984586
CCT2	-4.36675	-5.19907	0.462903	0.000593893	0.0593893	0.985179
QSOX1	-1.78678	-2.20929	-0.332132	0.000543502	0.0543502	0.985723
PHGDH	-2.46197	-3.78883	0.0804794	0.000539663	0.0539663	0.986263
VTN	-1.39138	-1.58047	-1.03096	0.00051143	0.051143	0.986774
STK19	-4.57526	-3.00704	0.0747273	0.000502921	0.0502921	0.987277
ITIH3	-1.17181	-2.26374	-0.910668	0.000497792	0.0497792	0.987775
CLU	-3.06199	-1.38938	-0.593007	0.000493685	0.0493685	0.988268
SFPQ	-5.17123	-4.09649	0.127842	0.000483076	0.0483076	0.988751
PRSS3	-1.27742	-2.05729	-1.21665	0.000457785	0.0457785	0.989209
GSTP1	-3.18907	-0.471984	-3.1549	0.000419373	0.0419373	0.989629
C5	-1.15494	-1.18282	-4.50319	0.000406898	0.0406898	0.990036
CCT6A	-7.25985	-3.48314	-0.262681	0.000382727	0.0382727	0.990418
PRDX1	-1.25927	-3.63463	-1.35813	0.000371036	0.0371036	0.990789
UBQLN1	-1.68638	-2.08154	-1.86647	0.000349628	0.0349628	0.991139
C9	-6.09572	-0.548241	-3.69237	0.000348339	0.0348339	0.991487
VCAN	-4.92644	-0.935715	-2.09508	0.000346635	0.0346635	0.991834
DAZAP1	-4.00066	-4.01764	-0.652794	0.000313267	0.0313267	0.992147
FLNA	-4.2612	-1.35719	-2.1838	0.000288878	0.0288878	0.992436
COL6A1	-1.96439	-2.05188	-2.57711	0.000285534	0.0285534	0.992722
TUBA1A	-1.60392	-2.87249	-2.32827	0.000281426	0.0281426	0.993003
VIM	-2.3379	-2.83122	-1.73576	0.000269242	0.0269242	0.993272
ARF3	-5.00611	-1.23909	-2.83789	0.0002625	0.02625	0.993535
EEF1A1	-3.79114	-5.44352	-0.90427	0.000258339	0.0258339	0.993793
KHSRP	-2.76452	-3.90543	-1.3883	0.000247721	0.0247721	0.994041
PCSK1N	-4.43998	-1.53067	-2.74755	0.000237245	0.0237245	0.994278
SERPINF2	-2.07489	-2.26374	-3.98518	0.000220109	0.0220109	0.994498
PXDN	-2.51967	-3.06008	-2.14509	0.000219837	0.0219837	0.994718
ENO3	-2.19932	-2.90899	-2.70978	0.000214268	0.0214268	0.994932
RAN	-2.65967	-3.63396	-1.93779	0.000209401	0.0209401	0.995142
PGAM1	-1.82923	-3.00602	-3.57544	0.000209026	0.0209026	0.995351
PRDX6	-2.87	-2.29311	-3.16918	0.000195471	0.0195471	0.995546
SERPIND1	-5.0344	-2.97518	-1.72144	0.000194065	0.0194065	0.99574
SFRP1	-4.11354	-3.43705	-1.68321	0.000193012	0.0193012	0.995933
POSTN	-3.77712	-1.66364	-4.51736	0.000191852	0.0191852	0.996125
PPIA	-2.36569	-3.40811	-2.74284	0.000185195	0.0185195	0.99631
ANXA2	-2.26445	-5.20788	-2.28511	0.000183329	0.0183329	0.996494
F5	-2.70051	-2.38786	-3.85986	0.000179529	0.0179529	0.996673
PFN1	-3.46227	-2.75872	-2.51894	0.000176309	0.0176309	0.996849
LDHB	-2.40842	-5.14781	-2.30621	0.000174328	0.0174328	0.997024
HLA-A	-2.10387	-4.11631	-3.09092	0.000171788	0.0171788	0.997196
PGD	-2.36864	-3.72159	-2.97706	0.000167556	0.0167556	0.997363
TPI1	-3.44874	-3.21946	-2.45203	0.000161688	0.0161688	0.997525
EIF5A	-4.52979	-2.56625	-2.63582	0.000160416	0.0160416	0.997685
CHST14	-3.03366	-2.48213	-4.46131	0.000151142	0.0151142	0.997836
MFGE8	-2.6744	-3.73344	-3.06697	0.000148602	0.0148602	0.997985
CLTC	-7.79713	-2.25505	-2.99015	0.000148308	0.0148308	0.998133
MYH9	-2.90397	-3.0757	-3.57463	0.000144232	0.0144232	0.998278
YWHAQ	-5.12926	-2.54422	-2.9679	0.00014194	0.014194	0.998419
TLN1	-5.37976	-1.99839	-4.7648	0.000138784	0.0138784	0.998558
APOM	-2.245	-8.65724	-3.4162	0.000127957	0.0127957	0.998686
TUBB4B	-5.13257	-2.10562	-5.37767	0.000127343	0.0127343	0.998814
CCT5	-4.94799	-2.61082	-3.96832	0.000114009	0.0114009	0.998928
FBLN1	-4.04017	-4.90383	-2.54524	0.000110481	0.0110481	0.999038
DPYSL2	-3.58631	-4.95323	-2.84271	0.000106423	0.0106423	0.999144
RAB11B	-2.54942	-4.8741	-4.52594	0.000104986	0.0104986	0.999249
PCBP1	-2.55585	-6.03588	-4.48421	9.66174e-05	0.00966174	0.999346
THBS1	-3.68523	-5.15959	-3.29464	8.68856e-05	0.00868856	0.999433
LGALS3BP	-3.28265	-4.14447	-4.94113	8.21471e-05	0.00821471	0.999515
DPYSL3	-6.18299	-2.86638	-5.061	8.02858e-05	0.00802858	0.999595
EEF1D	-4.69576	-3.46528	-4.76951	7.22862e-05	0.00722862	0.999668
SERPINA7	-3.76915	-6.22647	-3.56784	7.12373e-05	0.00712373	0.999739
FUBP1	-3.91418	-4.60507	-4.22239	6.83672e-05	0.00683672	0.999807
CKB	-5.396	-6.00953	-3.2495	5.98459e-05	0.00598459	0.999867
EEF2	-4.26722	-5.11502	-4.67621	5.08684e-05	0.00508684	0.999918
TUBA4A	-7.29273	-5.92983	-3.32286	5.08205e-05	0.00508205	0.999969
PPP2R1A	-6.19648	-5.07996	-5.08198	3.11854e-05	0.00311854	1
