## Supplementary material for "The protein and lipid compositions of brain apolipoprotein E particles are cell type-specific": Sup. Table 1. Lipid membership table

### Sheet: lipid_membership_table
Lipid	Astro	Peri	Micro	Category
PC(O-32:1) (1)	TRUE	TRUE	TRUE	Astro+Peri+Micro
PC(O-32:1) (2)	TRUE	TRUE	TRUE	Astro+Peri+Micro
PC(O-34:2) (1)	TRUE	TRUE	TRUE	Astro+Peri+Micro
PC(32:2) (1)	TRUE	TRUE	FALSE	Astro+Peri
PC(O-32:0)	TRUE	TRUE	FALSE	Astro+Peri
PC(O-34:0)	TRUE	TRUE	FALSE	Astro+Peri
PC(O-34:1)	TRUE	TRUE	FALSE	Astro+Peri
PC(O-36:2) (1)	TRUE	TRUE	FALSE	Astro+Peri
PC(O-36:3)	TRUE	TRUE	FALSE	Astro+Peri
PC(O-38:4) (1)	TRUE	TRUE	FALSE	Astro+Peri
CE(18:1)	TRUE	FALSE	FALSE	Astro only
HexCer(42:2;O2) (1)	TRUE	FALSE	FALSE	Astro only
PC(32:0)	TRUE	FALSE	FALSE	Astro only
PC(32:1)	TRUE	FALSE	FALSE	Astro only
PC(32:2)	TRUE	FALSE	FALSE	Astro only
PC(32:2) (2)	TRUE	FALSE	FALSE	Astro only
PC(34:0)	TRUE	FALSE	FALSE	Astro only
PC(34:1)	TRUE	FALSE	FALSE	Astro only
PC(34:2)	TRUE	FALSE	FALSE	Astro only
PC(34:2) (1)	TRUE	FALSE	FALSE	Astro only
PC(O-32:1)	TRUE	FALSE	FALSE	Astro only
SM(36:1;O2)	TRUE	FALSE	FALSE	Astro only
SM(38:1;O2)	TRUE	FALSE	FALSE	Astro only
SM(39:1;O2)	TRUE	FALSE	FALSE	Astro only
SM(40:2;O2)	TRUE	FALSE	FALSE	Astro only
SM(40:2;O2)	TRUE	FALSE	FALSE	Astro only
SM(40:2;O2) (1)	TRUE	FALSE	FALSE	Astro only
SM(41:1;O2)	TRUE	FALSE	FALSE	Astro only
SM(42:1;O2)	TRUE	FALSE	FALSE	Astro only
SM(42:1;O2) (1)	TRUE	FALSE	FALSE	Astro only
SM(42:2;O2)	TRUE	FALSE	FALSE	Astro only
SM(42:2;O2) (1)	TRUE	FALSE	FALSE	Astro only
PC(36:2) (1)	FALSE	TRUE	FALSE	Peri only
PC(38:3) (2)	FALSE	TRUE	FALSE	Peri only
PC(38:5)	FALSE	TRUE	FALSE	Peri only
PC(40:5) (1)	FALSE	TRUE	FALSE	Peri only
PC(40:6)	FALSE	TRUE	FALSE	Peri only
PC(O-34:2)	FALSE	TRUE	FALSE	Peri only
PC(O-36:1)	FALSE	TRUE	FALSE	Peri only
PC(O-36:4)	FALSE	TRUE	FALSE	Peri only
PC(O-38:4)	FALSE	TRUE	FALSE	Peri only
PC(O-38:5) (2)	FALSE	TRUE	FALSE	Peri only
PC(O-38:5) (3)	FALSE	TRUE	FALSE	Peri only
PE(34:1)	FALSE	TRUE	FALSE	Peri only
PE(36:2)	FALSE	TRUE	FALSE	Peri only
PE(O-34:2)	FALSE	TRUE	FALSE	Peri only
PE(O-36:2)	FALSE	TRUE	FALSE	Peri only
PE(O-36:3)	FALSE	TRUE	FALSE	Peri only
PE(O-36:5)	FALSE	TRUE	FALSE	Peri only
PE(O-38:5)	FALSE	TRUE	FALSE	Peri only
PE(O-38:5) (1)	FALSE	TRUE	FALSE	Peri only
