## Supplementary material for "The protein and lipid compositions of brain apolipoprotein E particles are cell type-specific": Sup. Table 2. Protein membership table

### Sheet: protein_membership_table
Protein	Astro	Peri	Micro	Category
ADAM10	TRUE	TRUE	TRUE	Astro+Peri+Micro
APOE	TRUE	TRUE	TRUE	Astro+Peri+Micro
ATP6AP1	TRUE	TRUE	TRUE	Astro+Peri+Micro
ATP6AP2	TRUE	TRUE	TRUE	Astro+Peri+Micro
HTRA1	TRUE	TRUE	TRUE	Astro+Peri+Micro
LGALS1	TRUE	TRUE	TRUE	Astro+Peri+Micro
NID1	TRUE	TRUE	TRUE	Astro+Peri+Micro
PFN1	TRUE	TRUE	TRUE	Astro+Peri+Micro
PPP2R1A	TRUE	TRUE	TRUE	Astro+Peri+Micro
SPP1	TRUE	TRUE	TRUE	Astro+Peri+Micro
UBQLN1	TRUE	TRUE	TRUE	Astro+Peri+Micro
APOC2	TRUE	FALSE	TRUE	Astro+Micro
CLEC11A	TRUE	FALSE	TRUE	Astro+Micro
LGALS3	TRUE	FALSE	TRUE	Astro+Micro
LPL	TRUE	FALSE	TRUE	Astro+Micro
A2M	TRUE	TRUE	FALSE	Astro+Peri
CKB	TRUE	TRUE	FALSE	Astro+Peri
CLU	TRUE	TRUE	FALSE	Astro+Peri
DPYSL2	TRUE	TRUE	FALSE	Astro+Peri
EEF1D	TRUE	TRUE	FALSE	Astro+Peri
ENO1	TRUE	TRUE	FALSE	Astro+Peri
FN1	TRUE	TRUE	FALSE	Astro+Peri
FUBP1	TRUE	TRUE	FALSE	Astro+Peri
GAPDH	TRUE	TRUE	FALSE	Astro+Peri
KHSRP	TRUE	TRUE	FALSE	Astro+Peri
LGALS3BP	TRUE	TRUE	FALSE	Astro+Peri
MFGE8	TRUE	TRUE	FALSE	Astro+Peri
PKM	TRUE	TRUE	FALSE	Astro+Peri
PLTP	TRUE	TRUE	FALSE	Astro+Peri
SFRP1	TRUE	TRUE	FALSE	Astro+Peri
SUB1	TRUE	TRUE	FALSE	Astro+Peri
TPI1	TRUE	TRUE	FALSE	Astro+Peri
TUBA4A	TRUE	TRUE	FALSE	Astro+Peri
TUBB	TRUE	TRUE	FALSE	Astro+Peri
VIM	TRUE	TRUE	FALSE	Astro+Peri
YWHAQ	TRUE	TRUE	FALSE	Astro+Peri
ATP5F1B	FALSE	TRUE	TRUE	Peri+Micro
B4GALT1	FALSE	TRUE	TRUE	Peri+Micro
CTSD	FALSE	TRUE	TRUE	Peri+Micro
GM2A	FALSE	TRUE	TRUE	Peri+Micro
OLFML3	FALSE	TRUE	TRUE	Peri+Micro
PPARD	FALSE	TRUE	TRUE	Peri+Micro
RAN	FALSE	TRUE	TRUE	Peri+Micro
TGFBI	FALSE	TRUE	TRUE	Peri+Micro
TNS4	FALSE	TRUE	TRUE	Peri+Micro
APOD	TRUE	FALSE	FALSE	Astro only
PCSK1N	TRUE	FALSE	FALSE	Astro only
VCAN	TRUE	FALSE	FALSE	Astro only
CCDC40	FALSE	FALSE	TRUE	Micro only
TF	FALSE	FALSE	TRUE	Micro only
ACTB	FALSE	TRUE	FALSE	Peri only
ACTC1	FALSE	TRUE	FALSE	Peri only
ANXA2	FALSE	TRUE	FALSE	Peri only
AOC3	FALSE	TRUE	FALSE	Peri only
APOM	FALSE	TRUE	FALSE	Peri only
ARF3	FALSE	TRUE	FALSE	Peri only
C3	FALSE	TRUE	FALSE	Peri only
C4A	FALSE	TRUE	FALSE	Peri only
C5	FALSE	TRUE	FALSE	Peri only
C9	FALSE	TRUE	FALSE	Peri only
CCT2	FALSE	TRUE	FALSE	Peri only
CCT5	FALSE	TRUE	FALSE	Peri only
CCT6A	FALSE	TRUE	FALSE	Peri only
CHST14	FALSE	TRUE	FALSE	Peri only
CLTC	FALSE	TRUE	FALSE	Peri only
COL6A1	FALSE	TRUE	FALSE	Peri only
CTSB	FALSE	TRUE	FALSE	Peri only
DAZAP1	FALSE	TRUE	FALSE	Peri only
DPYSL3	FALSE	TRUE	FALSE	Peri only
EEF1A1	FALSE	TRUE	FALSE	Peri only
EEF2	FALSE	TRUE	FALSE	Peri only
EIF5A	FALSE	TRUE	FALSE	Peri only
ENO3	FALSE	TRUE	FALSE	Peri only
F5	FALSE	TRUE	FALSE	Peri only
FBLN1	FALSE	TRUE	FALSE	Peri only
FEN1	FALSE	TRUE	FALSE	Peri only
FLNA	FALSE	TRUE	FALSE	Peri only
GSN	FALSE	TRUE	FALSE	Peri only
GSTP1	FALSE	TRUE	FALSE	Peri only
H4C1	FALSE	TRUE	FALSE	Peri only
HLA.A	FALSE	TRUE	FALSE	Peri only
HRG	FALSE	TRUE	FALSE	Peri only
ITIH2	FALSE	TRUE	FALSE	Peri only
ITIH3	FALSE	TRUE	FALSE	Peri only
LAMC1	FALSE	TRUE	FALSE	Peri only
LDHB	FALSE	TRUE	FALSE	Peri only
MYH9	FALSE	TRUE	FALSE	Peri only
PCBP1	FALSE	TRUE	FALSE	Peri only
PGAM1	FALSE	TRUE	FALSE	Peri only
PGD	FALSE	TRUE	FALSE	Peri only
PGK1	FALSE	TRUE	FALSE	Peri only
PHGDH	FALSE	TRUE	FALSE	Peri only
POSTN	FALSE	TRUE	FALSE	Peri only
PPIA	FALSE	TRUE	FALSE	Peri only
PRDX1	FALSE	TRUE	FALSE	Peri only
PRDX6	FALSE	TRUE	FALSE	Peri only
PRSS3	FALSE	TRUE	FALSE	Peri only
PXDN	FALSE	TRUE	FALSE	Peri only
QSOX1	FALSE	TRUE	FALSE	Peri only
RAB11B	FALSE	TRUE	FALSE	Peri only
RAB1A	FALSE	TRUE	FALSE	Peri only
SERPINA7	FALSE	TRUE	FALSE	Peri only
SERPIND1	FALSE	TRUE	FALSE	Peri only
SERPINF2	FALSE	TRUE	FALSE	Peri only
SERPINH1	FALSE	TRUE	FALSE	Peri only
SFPQ	FALSE	TRUE	FALSE	Peri only
STK19	FALSE	TRUE	FALSE	Peri only
THBS1	FALSE	TRUE	FALSE	Peri only
TLN1	FALSE	TRUE	FALSE	Peri only
TUBA1A	FALSE	TRUE	FALSE	Peri only
TUBB4B	FALSE	TRUE	FALSE	Peri only
VTN	FALSE	TRUE	FALSE	Peri only
